# A 3D Structural Interactome to Explore the Impact of Evolutionary Divergence, Population Variation, and Small-molecule Drugs on SARS-CoV-2-Human Protein-Protein Interactions

**DOI:** 10.1101/2020.10.13.308676

**Authors:** Shayne D. Wierbowski, Siqi Liang, You Chen, Nicole M. Andre, Steven M. Lipkin, Gary R. Whittaker, Haiyuan Yu

**Author notes:** Correspondence should be addressed to H.Y.

## Abstract

The recent COVID-19 pandemic has sparked a global public health crisis. Vital to the development of informed treatments for this disease is a comprehensive understanding of the molecular interactions involved in disease pathology. One lens through which we can better understand this pathology is through the network of protein-protein interactions between its viral agent, SARS-CoV-2, and its human host. For instance, increased infectivity of SARS-CoV-2 compared to SARS-CoV can be explained by rapid evolution along the interface between the Spike protein and its human receptor (ACE2) leading to increased binding affinity. Sequence divergences that modulate other protein-protein interactions may further explain differences in transmission and virulence in this novel coronavirus. To facilitate these comparisons, we combined homology-based structural modeling with the ECLAIR pipeline for interface prediction at residue resolution, and molecular docking with PyRosetta. This enabled us to compile a novel 3D structural interactome meta-analysis for the published interactome network between SARS-CoV-2 and human. This resource includes docked structures for all interactions with protein structures, enrichment analysis of variation along interfaces, predicted ΔΔG between SARS-CoV and SARS-CoV-2 variants for each interaction, predicted impact of natural human population variation on binding affinity, and a further prioritized set of drug repurposing candidates predicted to overlap with protein interfaces^†^. All predictions are available online^†^ for easy access and are continually updated when new interactions are published.

† Some sections of this pre-print have been redacted to comply with current bioRxiv policy restricting the dissemination of purely in silico results predicting potential therapies for SARS-CoV-2 that have not undergone thorough peer-review. The results section titled “Prioritization of Candidate Inhibitors of SARS-CoV-2-Human Interactions Through Binding Site Comparison,” Figure 4, Supplemental Table 9, and all links to our web resource have been removed. Blank headers left in place to preserve structure and item numbering. Our full manuscript will be published in an appropriate journal following peer-review.
