## Supplemental Table 2 for "A 3D Structural Interactome to Explore the Impact of Evolutionary Divergence, Population Variation, and Small-molecule Drugs on SARS-CoV-2-Human Protein-Protein Interactions"

### Sheet: Supplemental_Table_2
Supplementary Table 2 - List of guided docking annotated interface residues.
Gene Viral	UniProt Viral	Gene Human	UniProt Human	Structure Source Human	PDB ID Human	PDB Chain Human	ModBase ID Human	Len Viral	N Ires Viral	Ires Viral	Len Human	N Ires Human	Ires Human
NSP1		COLGALT1	Q8NBJ5	ModBase			0cc811754d7a7ad843b460ee65ac5c2b	180	22	[20,22,55-58,73,75-78,81,84,99-102,104,116-119]	622	23	[284,286-291,294,296-298,304,307-308,312-313,315-318,328,330-331]
NSP1		PKP2	Q99959	PDB	3TT9	A		180	18	[22,24-25,55-59,61,63,95-97,99-101,116-117]	881	20	[538-541,577-578,580,583-584,587-588,591,594-595,615-620]
NSP1		POLA1	P09884	PDB	1K0P	A		180	15	[55-58,73,80-84,99-101,104,119]	1462	10	[1351-1352,1354-1355,1357-1358,1360-1361,1363,1366]
NSP1		POLA2	Q14181	PDB	2KEB	A		180	14	[55-58,73,84,95-96,99-102,104,119]	598	12	[13-16,18,43,46,50,53-56]
NSP1		PRIM1	P49642	PDB	4BPU	A		180	24	[15,22,24,55,57-59,73,75,80-84,95,97,99-102,104,116-117,119]	420	30	[51-54,56-57,77,96-100,102,113-114,124,163,179,195-196,306,308,311-312,314-315,318,324-326]
NSP1		PRIM2	P49643	PDB	3L9Q	A		180	11	[55-58,61,73,99-101,104,119]	509	6	[324-329]
NSP10		AP2A2	O94973	ModBase			e3b6e9cc8ab7d6f281bb1e829279dc85	139	16	[8-9,12,15-16,29-30,32-36,118-119,130-131]	939	11	[49-50,53-54,57,93,96,383,416-418]
NSP10		AP2M1	Q96CW1	PDB	1H6E	A		139	14	[21-22,24-25,28,76,82-87,89,112]	435	17	[313-316,318,339,356-357,359,362,391,393,421-425]
NSP10		ERGIC1	Q969X5	ModBase			df28bf9b3e0fcde97a3cd583f17cecc3	139	13	[18-19,21,80-89]	290	14	[88,90,92-96,131,134-135,149-152]
NSP10		GFER	P55789	PDB	3MBG	A		139	18	[55,86-87,89-91,93-95,115-119,124,128,130-131]	205	16	[94-99,101-102,105,109,141-144,147,150]
NSP10			Q9HAV7	ModBase			90b420cfa6d08980599bd00747734da8	139	21	[21-22,24-25,53,55,57,76,84-87,91,95,112,114-116,118,121,124]	217	16	[20,66,70,73-74,76-84,86-87]
NSP12		AKAP8	O43823	ModBase			9671bd7a8120586b49c36904f222888e	932	22	[407,409,411-415,417,420-421,437,440,442-447,451,552,843,846]	692	20	[153-155,173-178,184-186,190,192,207-210,221,224]
NSP12		BCKDK	O14874	ModBase			5d1fb09d9dd954d911fb6929e8d6cc25	932	20	[417-418,421-422,424-425,849-853,890,893-899,902]	412	22	[243-249,251,284-290,295-296,348-351,354]
NSP12		CRTC3	Q6UUV7	ModBase			97a48c3309c52dc3ed415a44d56e5a5a	932	31	[387-389,391,403-405,407,421-422,424-427,430,870,875,879,882,886,889-890,893-894,896-900,902,909]	619	30	[56-57,59,64-69,85,87-91,132-134,138-141,143,280-282,325,366-368]
NSP12		LARP4B	Q92615	PDB	3PTH	B		932	21	[401-402,404,406-408,411-414,504,507-508,511,541,543,546,670,845-846,849]	738	10	[56,61-69]
NSP12		MYCBP2	O75592	PDB	5O6C	A		932	26	[402-404,406-409,411,498-499,507-511,513-514,517,541,543,546,845-847,849-850]	4678	26	[4424,4455,4507-4511,4533-4534,4539-4540,4542,4545,4547-4548,4553-4554,4562,4573-4575,4590-4591,4594,4624-4625]
NSP12		PDZD11	Q5EBL8	ModBase			9ff472ff7e22a35f65cada553f5c64ab	932	18	[404-409,411-412,414,443-446,546,846-847,849-850]	140	13	[66,69-70,103-104,127,129,131-136]
NSP12		PLEKHA5	Q9HAU0	PDB	2DKP	A		932	14	[407-409,411-413,415,440,442-446,552]	1116	10	[184-186,226-232]
NSP12		PPIL3	Q9H2H8	PDB	1XYH	A		932	25	[402-409,411-412,499,504,507-511,513-514,541,543,546,670,847,850]	161	25	[23,26,34,36,44,56-57,59,61-64,66-70,72,92-96,139,141]
NSP12		PRRC2B	Q5JSZ5	ModBase			165bdddc9edf217b275fbe3534981680	932	8	[850-852,895,897-900]	2229	11	[285,339,363,365,390,392-394,555,578,580]
NSP12		RBM41	Q96IZ5	PDB	2CPX	A		932	16	[414-415,417-418,849,852,855,890,894-900,902]	413	13	[294-298,300-304,364,368,371]
NSP12		RIPK1	Q13546	PDB	4ITH	A		932	14	[389,391-392,405-407,409,411-412,443-447]	671	10	[188,190,199,201-202,232,234-236,239]
NSP12		SBNO1	A3KN83	ModBase			79fa0f4b79fdaf8cd6a8b226d39092c7	932	16	[498-499,511,513-514,517,847,850-851,853-854,857,898-900,903]	1393	16	[930-932,934,957-958,960-961,963,971-972,975-976,978,982,984]
NSP12		SLU7	O95391	PDB	6ICZ	Z		932	34	[386-389,391,402-405,407,409,411-415,417,420,437,440,442-443,446-447,849-851,894-899,902]	586	30	[66-67,69,71-74,85,88,90,93,95,101,104,121,129-133,137-140,144,160,162-163,166-167]
NSP12		TCF12	Q99081	PDB	2KNH	B		932	15	[407,409,411-413,415,440,442-446,546,552,843]	682	12	[11,13-14,17-18,20-26]
NSP12		TYSND1	Q2T9J0	ModBase			6b2d4c144c9f4f6fd520ec59cf33345a	932	21	[392,403-407,409,411-415,417,443-447,546,846,849]	566	19	[218-219,224,231-235,249,251-258,262-263]
NSP12		UBAP2	Q5T6F2	ModBase			008f32a3016356282d6b1916105203dd	932	27	[408,411,414,498-499,508-511,513-514,546,845-847,849-854,894-895,898-900,903]	1119	25	[48-53,55-56,59,63,76-77,79,81,83,86,96-104]
NSP12		UBAP2L	Q14157	ModBase			4169543db7b9e0c94afec715e3b5e042	932	15	[402,404-409,411-412,443-446,546,670]	1087	13	[45,47,49-50,52-53,56,59-60,76-78,80]
NSP12		USP54	Q70EL1	ModBase			88232b47dbf51f5161fc5806ec3e251a	932	15	[392,403-409,411-412,443,445-447,546]	1684	15	[733,736,738,752-753,755,757,764,767-773]
NSP12		ZC3H7A	Q8IWR0	PDB	2D9M	A		932	18	[406-409,411-412,501,507-511,541,546,846-847,849-850]	971	16	[896-899,901,903,909,914,916-920,922,936,940]
NSP12		ZNF318	Q5VUA4	ModBase			0094ef06414df56317034f8386d875d0	932	22	[169,173,249,252,255,261,265-267,319,322-323,387,389-392,394-395,457,460-461]	2279	15	[875-876,879,881-890,893,896]
NSP13		C1orf50	Q9BV19	ModBase			249cd864ca23b344f2d6ad6e4ddde2f0	601	21	[113,115-116,145,148,170-173,175,202,413-414,482-485,515,552-554]	199	17	[68,70-75,79,81,83,85,100-105]
NSP13		CDK5RAP2	Q96SN8	ModBase			4a011b997b08ed9d02a8c08d1cf4ead3	601	26	[116,149,155,166-167,169-170,172-173,175-176,202,206-207,413-415,481-485,515,551-553]	1893	25	[1474,1478,1481-1482,1485,1488-1489,1491-1493,1495-1497,1499-1501,1503-1504,1507,1537,1540-1541,1543-1545]
NSP13		CEP112	Q8N8E3	ModBase			3b9d91f22369ed996db47af45dc6c470	601	16	[475-477,479-480,482,551-553,556,578-580,582,591,593]	955	13	[463-467,510-512,515,518-521]
NSP13		CEP135	Q66GS9	PDB	5FCN	A		601	31	[28,35-36,38,101,104,107-108,111-113,115-116,118-119,122,145,155,166-173,206-207,413-414,485]	1140	28	[85-86,89-90,92-93,96-97,99-100,103-104,107-108,110-112,114-115,118,121-122,124-126,128-129,132]
NSP13		CEP250	Q9BV73	ModBase			f2ee7239d08c44baeed74946db78cf7c	601	23	[415-416,476,479-483,488,490-491,494,497-498,501-502,521,524-525,551,553,579,592]	2442	20	[1281,1434-1437,1439,1443,1463,1466-1467,1470,1473-1474,1477-1478,1480,1570,1577,1636,1650]
NSP13		CEP350	Q5VT06	PDB	2COZ	A		601	28	[104,113,115-116,145,149,155,167,169-173,175-176,202,206-207,413-415,480-485,552]	3117	27	[2480,2483-2484,2488-2489,2491,2493,2495-2496,2506-2509,2518,2522-2526,2535,2537,2556,2559,2561-2562,2564-2565]
NSP13		CEP43	O95684	PDB	2D68	A		601	16	[115-116,172-173,175-176,202,206-207,413-414,481-485]	399	16	[83-93,95,106,120,123-124]
NSP13		CEP68	Q76N32	ModBase			7212b0e89bd45e2e574cc29eecd63ac0	601	23	[113,116,145,149,155,167,171-173,175-176,202-203,205-207,413-414,482-485,552]	757	20	[631-632,635,642,645-646,649,703-709,711-713,715-716,723]
NSP13		CIT	O14578	ModBase			b2523e7535b9857eb22e7cd4bf22c562	601	23	[17-18,38-41,56-59,113,115-116,144-145,147-149,170-172,413-414]	2027	19	[1021,1024,1027-1028,1031-1032,1034-1035,1041,1043-1044,1047-1048,1051,1054-1055,1058-1059,1063]
NSP13		CLIP4	Q8N3C7	PDB	2Z0W	A		601	27	[115,145,149,167,172-173,175-176,202,206-207,410,413-414,475-477,479-486,491,551]	705	23	[489-492,506-514,525,530-535,547-549]
NSP13		CNTRL	Q7Z7A1	ModBase			0e3f1896a4dc3e25890ecaee714a8af5	601	21	[38,104-105,107-108,111-113,115-116,118-119,121-122,125,414-416,418,420-421]	2325	13	[1954,1957,1960-1961,1963,1965-1967,1970-1971,1973-1974,2040]
NSP13		ERC1	Q8IUD2	ModBase			89ab15ac9a93bb2ed6fd6d1664f7140a	601	18	[149,155,166-167,169-173,175-176,202,206-207,483-486]	1116	14	[507,543,546-547,550-551,554-556,558-561,565]
NSP13		FYCO1	Q9BQS8	PDB	5CX3	E		601	19	[113,115,145,148-149,172,175,410,413-414,479-482,485-486,515,551-552]	1478	11	[1276-1280,1282-1286,1289]
NSP13		GCC1	Q96CN9	ModBase			c1c7236915b28e3d1ba96ca3e04c1205	601	14	[475-477,579-580,582-584,589,591-595]	775	10	[251,254-255,258,261-262,264-265,268,270]
NSP13		GCC2	Q8IWJ2	PDB	3BBP	D		601	30	[36,38,104,108,111-113,115-116,119,145,148-149,155,166-173,175,202,206-207,413-414,483,485]	1684	23	[1573-1574,1577-1578,1580-1581,1583-1585,1587-1588,1590-1592,1594-1596,1598-1599,1602-1603,1605-1606]
NSP13		JAKMIP1	Q96N16	ModBase			ffde34fb94a5799ee7fe6161ecfefcf7	601	29	[36,104-105,108,111-113,115-116,118-119,121-122,145,169-173,175,202,206-207,413-414,482-485]	626	25	[288,291-296,298-299,320,323,326-328,330-331,333-335,337-338,341-342,352,356]
NSP13		MIPOL1	Q8TD10	ModBase			300b0f6c8864e931ecf3eb05f90cc31a	601	34	[36,38,104-105,108,111-113,115-116,118-119,121-122,125,145,148-149,170-173,202,205-207,413-414,481-485,524]	442	30	[308-309,312-313,315-316,319,322-323,327,330-331,333-335,337-338,340-342,344-345,381-382,384-385,388,392,395-396]
NSP13		NIN	Q8N4C6	ModBase			0cc903285668bbc02ae442e731704e7f	601	21	[38,40,57,59,62,72-74,113,145,148,170-172,475,477-479,481,551,579]	2090	22	[649-653,817-820,826-827,829,831,835,954,956-958,975,1040,1043-1044]
NSP13		NINL	Q9Y2I6	ModBase			65f4c95499c19fc8b86427b042d9b25e	601	30	[54,145,169-173,413-416,473,475,482,485-486,515,551-554,556,578-580,582-583,589,591,595]	1382	24	[1284,1302,1305-1306,1309,1312-1313,1315-1317,1319-1320,1322-1324,1326-1327,1331,1334,1345,1348-1349,1352,1355]
NSP13		PCNT	O95613	ModBase			f075018dd9fe68c3462e30ea745fab19	601	18	[111-113,115-116,118-119,145,148-149,168-173,413-414]	3336	17	[330,333-334,337-339,341,433,435,437-438,605,608-612]
NSP13		PDE4DIP	Q5VU43	ModBase			cb460ffa3c2587dad7fe1daca1f28c13	601	27	[155-156,166-167,169,172-173,202,204-207,475-476,479,483-485,490-491,494,523-525,591-593]	2346	24	[464-467,590,592,594-598,664-669,671-673,675-678]
NSP13		PRKACA	P17612	PDB	2GU8	A		601	23	[113,115,141,145,148-149,169-170,172-173,413-416,482-485,515,551-554]	351	23	[199,211-213,240-246,248-250,252-253,255,257,275-277,279-280]
NSP13		PRKAR2A	P13861	PDB	2IZX	A		601	29	[145,148,167,171-173,175-177,406,408,410,412-416,482,485-486,515-516,532,534,552-554,557,560]	404	14	[6-15,17,37,41,44]
NSP13		PRKAR2B	P31323	ModBase			af414a4933bfb554d8adfb7aea764fab	601	12	[116,413-416,482,485,515,551-554]	418	13	[23-31,33-35,38]
NSP13		RDX	P35241	ModBase			c6d9ff08333414a30305a7492e4bd4b7	601	28	[113,115-116,145,149,167,169-173,175,202,205-206,413-415,482-485,515,551-554,556]	583	23	[502,504-509,512-516,519-523,558,560,563,566-567,570]
NSP13		TBK1	Q9UHD2	PDB	4EFO	A		601	27	[113,115,145,149,167,169-173,175,408-410,412-416,480,482-485,551-553]	729	19	[314,316,319,349,351,354-360,365,371-372,375-377,380]
NSP13		TBKBP1	A7MCY6	ModBase			5da75a2a8178f867c1ccdae5f4f9f014	601	29	[113,115-116,145,149,169-173,175,413-416,477,479-485,491,515,551-554]	615	29	[335,337,355,358,362,364-367,373-377,379-382,388-389,394-396,398-401,404,414]
NSP13		TLE1	Q04724	PDB	1GXR	A		601	23	[113,115,145,149,169-173,175,206-207,410,413-414,479-485,524]	770	24	[443-445,449,451-453,455,457-464,467,469,685,687-690,711]
NSP13		TLE3	Q04726	ModBase			5fdadd7b20162a05ea63de61225969fa	601	31	[115-116,145,148-149,168-173,410,413-415,476,479-485,490-491,515,551-554,591]	772	32	[137,139-142,203-204,206,217-225,227,250,416,418,438,441,444-447,458-459,493-495]
NSP13		TLE5	Q08117	ModBase			a63094e4c4cc8e40dc89c26c0abca720	601	16	[38-39,111-113,115-116,119,144-145,148-149,172,410,413-414]	197	15	[156-158,160-161,169-174,178,180-182]
NSP13		USP13	Q92995	PDB	2L80	A		601	30	[18,20,35-36,38-40,61-62,104,107-108,111-113,115-119,121-122,141,144-145,148,171,414-416]	863	22	[188,207,209-210,217-218,234-235,237,261-264,266-267,269,277-278,280,298-299,301]
NSP13			O75506	PDB	3CI9	A		601	31	[35-36,38,111-113,115-116,119,145,148-149,155,166-167,171-173,175-176,202-203,205-207,410,413-414,483-485]	76	24	[9,12-13,16,19-20,22-24,26-29,31,33-35,37-38,40-42,44-45]
NSP13			Q08378	ModBase			8f56040c0c8deb56c19e21dfbfbb0fd9	601	10	[168-173,413-414,482,485]	1498	11	[1319,1322-1323,1326,1332,1340-1342,1345,1349-1350]
NSP13			Q14789	ModBase			2ce18d81558952c84dc3ad63719ef689	601	20	[38,115,172,413-414,475-477,479-480,482-483,485,491,551-552,579-580,582,592]	3259	22	[938-939,953,955-956,959,1006,1008-1009,1022-1025,1520,1525-1526,1528-1530,1532-1533,1654]
NSP13			Q4V328	ModBase			d380dcff5df5e19f57a4fd665759a1a4	601	17	[38,40,54,56-59,62,73-74,169-173,483-484]	841	16	[555-556,559,594-596,601,678,727-730,782,785-786,788]
NSP13			Q9BQQ3	PDB	4REY	A		601	18	[113,115-116,145,155,166-173,207,413-414,485,552]	440	20	[111,144-148,150-151,154-155,157-159,181-183,185-187,196]
NSP13			Q9UJC3	ModBase			e320df160d9e1f09649c1ab358cf64d9	601	24	[18,38-39,111,113,115-116,145,148,167,169-173,175,202,413-414,482-485,552]	728	24	[205-206,209-210,212-216,242-243,245-246,249,252-253,256,284-286,289-290,293,300]
NSP14		GLA	P06280	PDB	1R46	A		527	26	[112-114,116,145,147-148,151-152,155,172-173,175-176,262-265,267-269,275,404-406,412]	429	19	[55,57-58,60-61,67,70,98-102,107,109-111,114-115,140]
NSP14		IMPDH2	P12268	PDB	1B3O	A		527	22	[112-116,144-145,147-148,150-152,154-155,264,266-269,275,406,412]	514	20	[71-72,75,93-97,99,253,255,258,274-277,397-399,449]
NSP14		SIRT5	Q9NXA8	PDB	2B4Y	A		527	25	[113-116,151-152,154-155,157,168,172-173,176,231,264,275,404-408,441,499,502-503]	310	26	[81,83-84,87-89,92-93,167-169,201-202,211-212,223-226,253,255,258,262,280,283-284]
NSP15		ARF6	P62330	PDB	1E0S	A		346	15	[29,46,48,89-91,266-270,279,286,288,291]	175	14	[31,37-44,48,72-73,76-77]
NSP15		NUTF2	P61970	PDB	1GY5	A		346	22	[28-29,44,46,89-91,245-246,266-270,279,285-291]	127	24	[36,38,40,44-47,54,58,72,74,77-78,82,84,86,100,102,104,115-116,118,120,126]
NSP15		RNF41	Q9H4P4	PDB	2FZP	A		346	18	[28-29,46-48,90,92,245,266-271,279,288,291,345]	317	17	[220,222-224,226-227,230,234,244-245,248,251-253,262-263,265]
NSP2		EIF4E2	O60573	PDB	2JGB	A		638	18	[48,50,53-54,57,60,99-101,116-118,121,125,165-167,179]	245	18	[91-92,95,99-103,105-106,142,146,149-150,153,159,203,205]
NSP2		FKBP15	Q5T1M5	ModBase			93ad14f1c8999223440610bfc7ad9c0b	638	9	[99-101,113,115-119]	1219	9	[205,207,211-212,217,222-223,225,283]
NSP2		GIGYF2	Q6Y7W6	PDB	5NVL	B		638	10	[10-14,71-72,74-76]	1299	9	[46,50-55,77,81]
NSP2		POR	P16435	PDB	1B1C	A		638	15	[53,78-79,97,99-101,103,110-113,115-117]	677	16	[176,193,199,202-203,205,210-211,214-215,218,221-222,225,229-230]
NSP2		RAP1GDS1	P52306	PDB	5XGC	A		638	14	[48,50-51,53-54,57,100,116-118,121,166-167,171]	607	13	[566,569-570,572-573,575,577-578,602,604-607]
NSP2		SLC27A2	O14975	ModBase			60532ba4c17222c617a9212af88a6864	638	24	[48,50,53-54,57-58,60-61,64-65,76,78-79,97,99-101,115-118,121,165-166]	620	29	[74-78,82-83,86-87,90-91,93-94,97-99,110-112,114,116,119-120,136,138-140,143-144]
NSP2		WASHC4	Q2M389	ModBase			8be6eb0665402746e9bb957bc0c1a579	638	10	[64-67,72-76,78]	1173	11	[724,759-760,763,766-767,795-796,798-799,802]
NSP4		ALG11	Q2TAA5	ModBase			a168068f5e9f6a89580eed5479f4e333	500	15	[37,40,43-47,49,58-60,68-69,71,90]	492	16	[149-152,200,204-205,209-210,215,442-443,447,450-452]
NSP4		DNAJC11	Q9NVH1	ModBase			e1101ee3fbcd1116ed1632d91dd535f5	500	20	[13,17,20-21,31,34,38,185-190,228-229,232-234,250,252]	559	17	[22-26,28-29,33,36,72-73,76,79-80,82-84]
NSP4		NUP210	Q8TEM1	ModBase			f9f9fdc761e4f6082b496b5c06f0778e	500	22	[6-7,10,13-14,17,20-21,30-31,35,38-40,42,190-191,279,283,285-287]	1887	15	[225-228,279-289]
NSP4		TIMM10B	Q9Y5J6	ModBase			bbbfb7cf0a8fb4a0a22704d08bcb81cf	500	33	[17,21,30-31,33-35,37-38,89,92-95,97-99,182-186,188-192,228,231-235]	103	24	[13,17,22-23,26-27,29-31,33-36,48,51,55,58-59,62-63,66-67,69-70]
NSP4		TIMM29	Q9BSF4	ModBase			47ad2cbce70c0b97655854a6236ca213	500	20	[13-14,17,21,30-31,34-35,38,186-191,228,231-233,279]	260	15	[77-85,97-102]
NSP4		TIMM9	Q9Y5J7	PDB	2BSK	A		500	27	[17,21,30-31,33-34,37,40,43,90,92-93,95,97-98,182-188,190,233-234,238,241]	89	24	[13-15,17-18,21-22,25,29,39,41,49-51,53-54,57-58,61,64-65,68-69,72]
NSP4			P14735	PDB	2G47	A		500	25	[20-21,30-31,34-35,37-38,43-49,182,185-186,188,190,231-235]	1019	27	[400,404-409,523-524,526-527,552-554,644,647-648,651,653,736,743,747,750-752,754,756]
NSP5		TRMT1	Q9NXH9	ModBase			357cbd0e6cd07cfdad2d213987f98de2	306	28	[3-7,124-126,137-139,141-142,166,168-170,197,199,238,282-286,288-290]	659	23	[155,178,185,187,190,194,198,203-204,207-212,214-215,218-219,222-223,225,238]
NSP5			Q92769	PDB	3MAX	A		306	23	[24-26,46-47,49-50,118-119,121,123,137-139,141-143,166,168-170,189-190]	488	23	[27-28,30,100,201,203-206,230-231,269,271-272,274,307,347-352,354]
NSP5			P07203	PDB	2F8A	A		306	18	[137,139,141-142,166,168-170,276-280,283-286,288]	203	19	[53-54,57,98-101,103,137-142,181-184,187]
NSP7		ACSL3	O95573	ModBase			e37b1b332dcb3feb0c7e9c2914e817e7	83	14	[11,15,18-19,21,23,26,29-30,33-34,37,40-41]	720	17	[432-433,436,440,443,445-446,448-451,454,487-489,492-493]
NSP7		AGPS	O00116	ModBase			1f35844c37d7c525881dd4ae8fb0317d	83	19	[11-12,15,18-21,23-27,29,33,37,61-64]	658	29	[317,330-331,354-355,357,359,362,412,531,533,535-536,571-573,607,610,612,614-615,618,629-635]
NSP7		COMT	P21964	PDB	3A7E	A		83	10	[11,15,18-19,21,23-24,26,29,33]	271	14	[222-225,227-228,230-231,234,243,245,251,253-254]
NSP7		CYB5B	O43169	PDB	3NER	A		83	13	[11,15,18,21,23-24,26-27,29-30,33-34,37]	146	12	[19-20,42,44,81-82,84-85,88-89,91,94]
NSP7		CYB5R3	P00387	PDB	1UMK	A		83	17	[8,11-12,15-16,18-21,23-24,29,33,37,40-41,63]	301	18	[55,117-121,211-212,240-241,244,250-252,278-279,281-282]
NSP7		DCAKD	Q8WVC6	ModBase			2946a61537bff92afd81b56f9b0dfff6	83	11	[11,15,18-21,23-24,26,29,33]	231	15	[39-42,63-66,69-71,73,85-86,89]
NSP7		DNAJC19	Q96DA6	ModBase			b526bc12c7d2b6b7f427a33f3b35309b	83	9	[11-12,15-16,18-19,21,23,29]	116	11	[79,83,86,89,91,95,100-101,104-105,107]
NSP7		FAM162A	Q96A26	ModBase			7510e30f4bb6da5f87da0194cf88253f	83	25	[1-2,4-5,8-9,11-12,15-16,18-19,21,23,29-30,33-34,37-38,40-41,78-79,82]	154	19	[53,55-61,83,86-92,102,105-106]
NSP7		GNB1	P62873	PDB	4KFM	B		83	19	[11,18,21,23,26-31,33-35,37-38,40,51,54,58]	340	20	[4,7-9,11-12,15-16,19,164,182,184,186,204-206,223,226-227,247]
NSP7		GNG5	P63218	ModBase			99430ab0e9f0dd836ba783d183e52b0b	83	11	[11,15,18-19,29-30,33-34,37-38,40]	68	10	[25,27-29,31-33,35-36,39]
NSP7		LMAN2	Q12907	ModBase			373cd693ca32dd027b761220b2468c85	83	15	[11,15,18-19,21,23-24,26,29-30,33-34,37,40-41]	356	17	[314-315,317,322,326,330-331,333-334,336-338,340-341,344-345,347]
NSP7		MOGS	Q13724	ModBase			7ae2704e42c06c538323cc25e80d7758	83	12	[18-19,21,23-24,26,29-31,33-34,37]	837	12	[773,782,784-786,788-789,792-793,796-797,830]
NSP7		MTARC1	Q5VT66	ModBase			447d1ea6a3aa2c129f2c1983131dfc80	83	14	[18-21,23-26,28,62-63,65-67]	337	13	[23,42-46,65,85-89,91]
NSP7		NAT14	Q8WUY8	ModBase			fd7b5c3cf5df44185f27c2b1542432f3	83	16	[7,11-12,15,18-19,21,23-24,26,29,33,37,40-41,43]	206	14	[138,141-142,145-146,148-150,152-153,158-159,182-183]
NSP7		NDUFAF2	Q8N183	ModBase			3532e1196d49a36ee1e2d7da95bbce70	83	10	[11,15,18,21,23-24,26,29-30,33]	169	12	[67,71-73,76,99,103-108]
NSP7		PTGES2	Q9H7Z7	ModBase			664c17685656514608c2e9384cd28061	83	9	[11-12,14-15,18,29-30,33,37]	377	5	[122-123,125,160,163]
NSP7		QSOX2	Q6ZRP7	ModBase			2c725602324333aa0d8fb418d3bc8139	83	15	[4,7-8,11-12,15,18,21,23,26,29,33,37,40-41]	698	15	[60-61,64-65,67,70,77-78,109-113,116,124]
NSP7		RAB10	P61026	PDB	5LPN	A		83	13	[14,18,21,23-24,26,29-30,33-34,37-38,41]	200	11	[18-19,37-40,42,68-71]
NSP7		RAB14	P61106	PDB	1Z0F	A		83	15	[7-8,11-12,15,18-19,21,23-24,26,29-30,33,40]	215	20	[29,32-33,40,42-50,61,63,65,70,73-74,76]
NSP7		RAB18	Q9NP72	PDB	1X3S	A		83	14	[8,11-12,14-15,18-19,21,23,26,29-30,33,37]	206	20	[17-18,35-39,41,67-70,91-92,94,98,123,126,128,130]
NSP7		RAB1A	P62820	PDB	2FOL	A		83	11	[18,21,23-24,26-27,29-30,33-34,37]	205	13	[8,29,32-35,46,48-52,61]
NSP7		RAB2A	P61019	PDB	1Z0A	A		83	8	[15,18-19,21,23-24,26,29]	212	10	[40-41,64-65,68,70,72-74,77]
NSP7		RAB5C	P51148	PDB	4KYI	B		83	13	[11,18-19,21,23-24,26-27,29-30,33-34,37]	216	18	[35,39,42-43,45,47,49-54,56-60,75]
NSP7		RAB7A	P51149	PDB	1T91	A		83	9	[11,15,18,21,23-24,26,29,33]	207	8	[68,71-73,75,105,108-109]
NSP7		RAB8A	P61006	PDB	3QBT	A		83	6	[18,21,23-24,26,29]	207	6	[41-42,67,69-70,73]
NSP7		RALA	P11233	PDB	1UAD	A		83	12	[18-21,23-29,62]	206	15	[28-29,32,36,38-40,42,44-49,51]
NSP7		RHOA	P61586	PDB	1A2B	A		83	17	[8,11,16,18-21,23-24,26,29,33,37,40,62-63,67]	193	23	[13,15,32-36,63-64,87-90,118,121,124,126,129-131,133-134,136]
NSP7		SCARB1	Q8WTV0	ModBase			eaed05dda2a7abf56c4c08401f5e8efb	83	13	[11-12,15,18-19,21,23,26,29-30,33-34,40]	552	10	[92,95,99,102,110,113-114,117,120-121]
NSP7		SCCPDH	Q8NBX0	ModBase			d4ddb7e5415a1b549d24594ee06b6bc1	83	12	[11-12,15,18-19,21,23,26,29-30,33,40]	429	12	[83-85,87,99,102-103,107-109,112,115]
NSP7		SELENOS	Q9BQE4	PDB	2Q2F	A		83	12	[14,21,23,26,29-30,33-34,37-38,41,47]	189	11	[79-80,83,86-87,90-91,93-95,98]
NSP7		TOR1AIP1	Q5JTV8	PDB	4TVS	A		83	14	[11-12,14-15,18-19,21,23-24,26,29,33,37,40]	583	19	[389,392-393,396,400-401,405-406,498-500,525-526,529,559,562-563,565-566]
NSP7			Q7LGA3	ModBase			90682d618a32ddb3dbd9b0d221bff38b	83	9	[18-19,21,23-26,29,33]	356	10	[227,230-235,238,308,312]
NSP8		AATF	Q9NY61	ModBase			8d8b592e38674a1170adaba7eb70ce9d	198	19	[65,68-69,71,73,75,77,79-80,83-84,86-87,90-91,93-94,97-98]	560	18	[22-25,27,66,69-71,73-74,79,83,86-88,90-91]
NSP8		ATE1	O95260	ModBase			f09d28246674572ceecbffd00eeacba2	198	25	[73-75,77,79-80,83,86-87,90-91,94-95,98,100,103,118-124,126-127]	518	23	[76-78,80,82-86,89,92-93,96-97,100,204-205,268-269,271-272,274-275]
NSP8		CCDC86	Q9H6F5	ModBase			7df026fe7ce60b9227b55602205522eb	198	12	[82-83,86-87,89-91,93-94,96-98]	360	17	[140,143-145,148-152,162-164,166-167,169-170,173]
NSP8		DDX10	Q13206	PDB	2PL3	A		198	16	[75,77,79-80,83-84,86-87,89-91,93-94,97-98,103]	875	16	[88-91,93-94,115-116,118,120,150-153,155-156]
NSP8		EXOSC2	Q13868	PDB	2NN6	H		198	19	[51,54-55,57-58,61-62,64-65,75,79-80,83,89-90,93-94,96-97]	293	17	[38,40-41,64-66,93-94,110,128-130,132,148-151]
NSP8		LARP7	Q4G0J3	PDB	4WKR	A		198	25	[74,77,79-80,82-91,93-97,103,106-107,116,119-120]	582	25	[52-56,59,78-79,81-82,118,134-135,137-138,153,155,157-163,166]
NSP8		MEPCE	Q7L2J0	PDB	5UNA	A		198	14	[75,77,79-80,82-83,85-87,89-90,93-94,97]	689	13	[421-422,431-432,434-435,456,485-486,488-491]
NSP8		MPHOSPH10	O00566	ModBase			f20067b3433eb8ab52b694f178f4acbd	198	13	[91,94,98,100,102-103,106,110,115-116,119-120,122]	681	8	[340-347]
NSP8		MRPS2	Q9Y399	ModBase			7ad22a8d8bdd004fe4c6c03e16c98493	198	24	[68,73-75,77,80,83-84,87,90-91,94,98,100,102-103,119,122-124,150-151,190,192]	296	19	[65-68,70-71,74-75,77-78,82,85-86,90-91,93-96]
NSP8		MRPS25	P82663	ModBase			44d869744bfbbef21ba7757f00e0d2d9	198	10	[82-83,85-87,89-90,93-94,97]	173	7	[42,45-46,49-50,53-54]
NSP8		MRPS27	Q92552	ModBase			0a96b142f46d51a99206447616c9bd3f	198	27	[80,83-84,87-88,90-91,94-95,97-98,100,102-103,106-107,110,115-116,119-120,122-125,190,192]	414	24	[221,225,228-237,336,354-356,358,361-362,365,368,391,394-395]
NSP8		MRPS5	P82675	ModBase			89215ceabf535b15e310cda2d7218a07	198	25	[69,71-75,77,79-80,83-84,87-88,90-91,94,98,100,102-103,106-107,119-120,122]	430	22	[180,182-184,186-191,202,205,208-215,217,227]
NSP8		NARS2	Q96I59	ModBase			dec9713b8e196fcb2f5119d62a41ef1b	198	13	[75,79-80,83-84,87-88,90-91,94,98,100,103]	477	12	[45-49,51-54,59,61,88]
NSP8		NGDN	Q8NEJ9	ModBase			3ce4b9ef5d74be894ff1be4a2a8eecd1	198	26	[73-75,77,80,83-84,87-88,91,95,98,100-103,106,119-122,150-151,153,190,192]	315	23	[198-199,201-202,205-206,209,213,215-224,226-227,230-231,233]
NSP8		NOL10	Q9BSC4	ModBase			44e3577d19ef3e8c19b7e34baa907028	198	16	[75,79-80,82-83,85-87,89-91,93-94,97-98,100]	688	19	[159,162,164-165,167-169,171,266-267,270,272-274,292-294,296,310]
NSP8		NSD2	O96028	PDB	5LSU	A		198	10	[79,82-83,85-87,89-90,93-94]	1365	11	[1010-1012,1014-1015,1017,1033,1036-1037,1039,1045]
NSP8		SEPSECS	Q9HD40	PDB	3HL2	A		198	29	[65-67,69-70,75,77,79-80,83-84,86-91,93-94,96-98,117-123]	501	32	[48-49,52,74-75,83,86-87,89,98,143,146,173-174,283-284,287,289-291,311-313,337,401,439,441,443-446,449]
NSP8		SRP19	P09132	PDB	1JID	A		198	11	[79,82-83,85-87,89-90,93-94,97]	144	10	[29,34,36-39,100-102,106]
NSP8		SRP54	P61011	PDB	1MFQ	C		198	30	[74-75,77,79-80,82-91,94,98,100-103,106,116,119-122,150,152,190]	504	29	[323,326-327,329-333,335-340,342-343,345-347,349-351,355,364-366,368-369,372]
NSP8		SRP72	O76094	PDB	5M72	A		198	17	[77,80,83-84,87-88,90-91,94,97-98,100,103,106-107,119,122]	671	18	[90,92,94-95,120-126,149-150,152-153,155-157]
NSP8			Q9ULT8	PDB	2DK3	A		198	25	[74-75,77,79-80,82-84,86-88,90-94,97,103,106,116,119-122,190]	2610	13	[1266-1267,1269,1273,1284-1285,1328-1330,1333-1334,1337-1338]
NSP9		DCAF7	P61962	ModBase			b47a1c0a6c02d3894a02451de907368c	113	18	[1-5,7-8,96-97,99-101,103-105,107-108,111]	342	22	[242,244-246,261,263-264,266,268,270,287-288,290,303,305-309,311,315,317]
NSP9		EIF4H	Q15056	ModBase			1e88b09ba1367c67008a47f39e007670	113	19	[1-3,5,7,35-36,40,65,67-68,92-93,95-98,100-101]	248	16	[48,50-52,75,77-78,80-83,105-109]
NSP9		FBLN5	Q9UBX5	ModBase			9ff785cb1a5de92a287f720aad9e75af	113	19	[49,68,70-76,92-93,95-96,99,103,107,110-111,113]	448	19	[141,185-186,188,191,193-196,198-200,207-209,212,217-219]
NSP9		FBN1	P35555	PDB	1APJ	A		113	10	[49,71-74,96-97,99-100,103]	2871	14	[2064-2069,2088-2090,2098,2101-2103,2115]
NSP9		FBN2	P35556	ModBase			0bfbec0d04d0fd1edf78165dec82551f	113	16	[1-3,49,70-74,87,92,96-97,99-100,103]	2912	18	[151-152,155-156,158,176-181,185-186,199-200,202,211-212]
NSP9		MAT2B	Q9NZL9	PDB	2YDX	A		113	16	[1-3,68,70-71,92-97,99-101,103]	334	22	[99,103-107,156-158,212,277-285,287-289]
NSP9		MIB1	Q86YT6	PDB	4TSE	A		113	10	[1-2,73,96-97,99-101,103-104]	1006	7	[242,255-257,260,264,309]
NSP9		NEK9	Q8TD19	PDB	3ZKE	B		113	12	[68,70-73,92,99,103-104,107,110-111]	979	7	[943-948,950]
NSP9		NUP214	P35658	PDB	2OIT	A		113	14	[1-2,4,73-74,76,96-97,99-100,103-104,107,111]	2090	18	[5-6,8,10,12-13,15-16,288,333,344-346,377,381,406-408]
NSP9		NUP54	Q7Z3B4	PDB	4JNU	A		113	18	[70-76,92-96,99,103,107,110-111,113]	507	19	[463,465-467,469-470,472-474,476-478,480-481,483-484,487-488,491]
NSP9		NUP58	Q9BVL2	PDB	4JO7	A		113	19	[49,70-76,83,85,92,96,99,103-104,107,110-111,113]	599	22	[350-351,354-355,358,361-362,365,369,383,386,390-391,393-394,397-398,401-402,404-405,408]
NSP9		NUP62	P37198	PDB	5IJN	H		113	24	[18-21,52-53,71,74-76,78,81-83,96-97,99-100,103-104,107,110-111,113]	522	21	[361,364-365,368-369,371-373,375-376,379,382-383,385-386,389,466,468-470,473]
NSP9		NUP88	Q99567	ModBase			80ac95b6fbcda26d0ce5155b5715a431	113	21	[49,70-76,78,83,93-97,99,103,107,110-111,113]	741	19	[181-183,201,203,259,261-262,265,280,283-287,343,346-348]
NSP9		SPART	Q8N0X7	PDB	2DL1	A		113	18	[2,70-76,92,96-97,99-100,103-104,107,110-111]	666	20	[34-35,39,83,86-87,89-91,93-94,97-98,100-101,106-110]
NSP9		ZNF503	Q96F45	ModBase			2ce1ac010942ae86c046ac0a2bcc6f08	113	16	[70-76,92-93,95-97,99,103,107,111]	646	19	[263-265,276-277,279,290,292,294,303,305,307,315,317,319,328-330,332]
NSP9			P13984	PDB	1BBY	A		113	18	[52,68,70-76,92,96-97,99-100,103,107,110-111]	249	15	[199-200,203-204,210-211,214-215,218,223,225,227-229,231]
ORF9C	P0DTD3	ABCC1	P33527	PDB	2CBZ	A		73	18	[3,5-6,9,12-13,15,23,26-27,29,31-32,56-57,59-60,62]	1531	24	[679-680,713-714,769-771,795-797,799-800,827-830,833,852,866-871]
ORF9C	P0DTD3	ACAD9	Q9H845	ModBase			e5a5c9109a5d23eb2e72a2cbe04fa0f4	73	25	[1-2,5-6,9-10,12-15,23,26-27,29-32,52-57,60,65]	621	32	[94,183-188,193,211,213,259-263,266,272,391,408,413,417,420,423-424,428,430-431,434,498,502,505-506]
ORF9C	P0DTD3	ALG8	Q9BVK2	ModBase			a6f3149f7a4d36502dd0035df05d3418	73	19	[3,5-6,9,12-13,15,23,26-27,29,31-32,54-57,59-60]	526	18	[384-385,407,411-412,414-415,418-419,421-423,426,429-430,433,437,440]
ORF9C	P0DTD3	BCS1L	Q9Y276	ModBase			734c2aad23331a6c807c7f4abcb0dd6f	73	12	[5,8-9,31-32,34,37,54-57,60]	419	13	[211-212,214-218,220,223,274-277]
ORF9C	P0DTD3	DPY19L1	Q2PZI1	ModBase			7185511b01d9b83f140ecebe4843f780	73	17	[29-31,34,52-57,59-61,63,65,72-73]	675	17	[526,534-537,567,571,574-575,578,581-582,584,586-587,590,594]
ORF9C	P0DTD3	ECSIT	Q9BQ95	ModBase			507ec5b75e17ec2e86aeddaaba0114a2	73	13	[5,9,12,26,31-34,57,59-62]	431	17	[86,88-90,107-108,111,115,119,125-132]
ORF9C	P0DTD3	ERMP1	Q7Z2K6	ModBase			80383e41e6a22cc28341db790d7ca71f	73	17	[5,8-9,12,22,26,29-32,34,37,57,60-62,65]	904	14	[8-14,18,45-48,50-51]
ORF9C	P0DTD3	F2RL1	P55085	ModBase			0a521c658aa72fa55f20f846d19a169b	73	11	[5,29-31,34,57,59-63]	397	14	[55,58-59,66,68,70,82-89]
ORF9C	P0DTD3	FAR2	Q96K12	ModBase			35882623898a2b7de44c36ddda4bdf34	73	12	[5,26,29-32,34,55-57,59-60]	515	10	[28-29,32-33,53-54,57-58,60,62]
ORF9C	P0DTD3	GHITM	Q9H3K2	ModBase			d9a84034cccf1081dba76444d256891e	73	11	[1-2,5-6,9-10,12-13,54,56-57]	345	16	[89-93,96,116-117,128-135]
ORF9C	P0DTD3	NDFIP2	Q9NV92	ModBase			ed16c2b910b9157c44a2543dbd937114	73	16	[5,30-35,57,59-62,65-66,69,73]	336	21	[115-117,120,142-146,148,151,154-159,162-165]
ORF9C	P0DTD3	NDUFAF1	Q9Y375	ModBase			91e82d0cbaed56387cf935757b8be3e3	73	16	[5,29-35,37,57,59-63,65]	327	22	[113,117-118,120-121,126-127,138-143,145-146,148-150,163-164,166,168]
ORF9C	P0DTD3	NDUFB9	Q9Y6M9	PDB	5XTC	p		73	12	[5,29-32,34,57,60-63,66]	179	14	[29-30,32-33,36,72-73,75-79,87,89]
ORF9C	P0DTD3	NLRX1	Q86UT6	PDB	3UN9	A		73	25	[3,5-6,9,12-13,20-21,23-24,26-27,29-31,33-36,56-57,60-63]	975	27	[673,676,679-680,683,687,690-691,693-694,697-698,700,702-703,705-707,922,926-927,930,934,964,967-968,970]
ORF9C	P0DTD3	PIGO	Q8TEQ8	ModBase			917dde401f2135e27f9b436933f1fa12	73	16	[1-2,5-6,9-10,12-13,26,30-31,34,54,56-57,60]	1089	23	[481-482,485-486,520-521,524,526-531,541-543,545-546,549-550,552-553,557]
ORF9C	P0DTD3	PIGS	Q96S52	ModBase			b3d5b9b6d3d740d1bfc4999555009620	73	11	[1-3,5-6,9,31,54-57]	555	16	[340,344-345,347-349,351-352,355-356,377,382-386]
ORF9C	P0DTD3	RETREG3	Q86VR2	ModBase			f45c7e11fe6f5659fff84d06c84cc86d	73	18	[2-3,5-6,9,29,31,34,53-57,59-62,65]	466	19	[218-219,221-222,224-225,228-229,261-262,265,267,272,275-276,278-280,283]
ORF9C	P0DTD3	SCAP	Q12770	ModBase			9934be561d4448c694d8482faaf5b24a	73	15	[2-3,5-6,9,26,29-32,34,54,56-57,60]	1279	13	[1099,1116,1118-1120,1138-1139,1152,1157-1158,1160-1161,1178]
ORF9C	P0DTD3	SLC30A6	Q6NXT4	ModBase			28ada0da296a6773f358f07e09979d9d	73	14	[3,5-6,9,12-13,26,29,31-32,55-57,60]	461	17	[255,259-261,263,265-266,270-271,274,277,279-283,285]
ORF9C	P0DTD3	TAPT1	Q6NXT6	ModBase			c4987e0609ed1a1bffef708e4ba6a8e1	73	11	[5,9,26,29-32,34,37,57,60]	567	6	[480-485]
ORF9C	P0DTD3	TMED5	Q9Y3A6	ModBase			f6e2119eac74845b1de7d3033d6a1239	73	16	[1-3,5-6,9,12-13,53-57,59,65,73]	229	16	[36,38-39,41-42,49,52,54-58,61-62,105,110]
ORF9C	P0DTD3	TMEM39B	Q9GZU3	ModBase			771f50af4cd54381e9bb3e80fd00b07e	73	18	[3,5-6,8-9,29-32,34,55-57,60-63,65]	492	23	[4,9,11,21-22,25-26,29-30,33-34,44-45,48-49,51-52,55,57-58,61-63]
ORF9C	P0DTD3	TMEM97	Q5BJF2	ModBase			a25c3fdbb2b4a04d82a71e7a4c677f41	73	19	[5,8-9,12,26,28-35,37,57,60-63]	176	23	[74-80,82-83,86-87,90-91,94,97,106,109,113,152,154-157]
ORF9C	P0DTD3	UBXN8	O00124	ModBase			9f9e9f2e855c04b070fb2aeb55abfe07	73	15	[5,8,29-35,57,60-62,65-66]	270	17	[197,199,203,236-241,260,262,264-268,270]
ORF9C	P0DTD3	WFS1	O76024	ModBase			7ba9978751df207f5f435baad2486bdb	73	24	[5,9,12-13,26-27,29-35,37,54-57,59-63,65]	890	25	[161,164,169,172-183,204,207-208,211-213,224,227,230-231]
ORF9C	P0DTD3		O43292	ModBase			d5eec973b0ea0228a9f5816df03441ac	73	18	[5-6,9,12,26,28,30-35,37,57,60-63]	621	19	[134-144,197,200,202-204,239-241]
ORF6	P0DTC6	MTCH1	Q9NZJ7	ModBase			d33952fe821916b6c7437342bb2ad840	61	23	[21-29,32,35-36,41,44-45,47-49,52,56-57,59-60]	389	21	[53-56,69,71-72,76-88,91]
ORF6	P0DTC6	NUP98	P52948	PDB	1KO6	A		61	18	[16-17,19-24,29-32,34-35,37,39-40,44]	1817	23	[795-800,803-805,808,811,829,831,834,836,851,855,858-860,878-880]
ORF6	P0DTC6	RAE1	P78406	PDB	3MMY	A		61	19	[13,17,20-25,29,31-32,34-35,40,43-44,47-49]	368	20	[127,150-152,161-163,165-168,170,189-190,200,202-203,206,208,212]
ORF7A	P0DTC7	MDN1	Q9NU22	ModBase			1c87d84d31fed637c7f23a6d64e5d451	121	15	[89-90,94,97,99-102,104,111-115,118]	5596	20	[3839,3850,3852,3881-3884,3886,3891-3893,3895-3896,3899-3900,3906,3936-3937,3940,3972]
ORF7A	P0DTC7		Q7Z4Q2	ModBase			c6412ea7bb07d09a715278feee597585	121	15	[89-90,97-104,111-113,115,118]	680	14	[292,294-295,323-324,327,330-331,334-335,338,341-343]
ORF8	P0DTC8	ADAM9	Q13443	ModBase			9064c2776f6eb6bf28c0a16d5e511da6	121	9	[34-35,38,41-42,60,115,119-120]	819	12	[435-436,443-450,452,463]
ORF8	P0DTC8	ADAMTS1	Q9UHI8	PDB	2JIH	A		121	16	[38,41-42,55,60,101-105,114-115,118-121]	967	21	[324,326-327,330,363-366,368-369,372,411-415,418,421,426,432-433]
ORF8	P0DTC8	CHPF	Q8IZ52	ModBase			eef0d4217452423657469f96be94c722	121	17	[9-10,27,34-35,37-38,40-46,60,114,119]	775	18	[82-85,87,91-92,94-95,101-109]
ORF8	P0DTC8	CHPF2	Q9P2E5	ModBase			e650c5699e7a58c4c56fe9bce1704307	121	13	[34-35,38,41-44,58,60,115-116,119-120]	772	16	[655-667,671-672,675]
ORF8	P0DTC8	CISD3	P0C7P0	PDB	6AVJ	A		121	14	[34-35,38,41-42,44,46,58,60-61,115-116,119-120]	127	13	[53-54,85-88,90-93,105-106,108]
ORF8	P0DTC8	COL6A1	P12109	ModBase			bef8dc9a6ca6e4dfb97cbdde88cfa9c0	121	11	[41-44,102-105,113,115-116]	1028	13	[324-325,327-328,330,355-359,387-389]
ORF8	P0DTC8	DNMT1	P26358	PDB	3EPZ	A		121	10	[40-44,101,105,114-115,119]	1616	20	[363-364,369-373,408-409,438,451-452,454,490-491,493,496-497,538,541]
ORF8	P0DTC8	EDEM3	Q9BZQ6	ModBase			7fdf43fa7df423e26115e03e2a5ca3ac	121	11	[7-9,38,40-45,115]	932	18	[356,359-362,406,408,411-412,415,423-424,427,429-431,433-434]
ORF8	P0DTC8	EMC1	Q8N766	ModBase			f4b70eadcfea20fe1e647635351b1d43	121	16	[60-63,72,74,104-106,111-112,114,118-121]	993	15	[693-696,699-702,705-706,709-711,713,783]
ORF8	P0DTC8	ERLEC1	Q96DZ1	ModBase			60d5b43b9d015c06fc06c25be8ff565f	121	26	[9-12,14,26-28,42,44-46,83-86,94,98,102-105,113-116]	483	14	[60-61,137-145,148-150]
ORF8	P0DTC8	ERO1B	Q86YB8	ModBase			c24515277ac954c7c8a1e9d62f2b7f7d	121	12	[103-106,110-115,118,121]	467	8	[93-100]
ORF8	P0DTC8	ERP44	Q9BS26	PDB	2R2J	A		121	17	[41-45,62-63,101-105,111,114-115,118,121]	406	18	[100,289,292-293,325,327,345,349,351-354,357-359,380-381,401]
ORF8	P0DTC8	FBXL12	Q9NXK8	ModBase			bfec82525f536ff3141defd860ecca9b	121	26	[9-10,12,28,41-45,83-86,98,101-106,111-112,114-116,118]	326	25	[182,187-189,192,194-196,198-200,210-211,214,231,238,244-249,251-253]
ORF8	P0DTC8	FKBP10	Q96AY3	ModBase			c80b9da40d82056662d02ddb919a9423	121	18	[34-35,38,41-42,44,46,60-63,112,114-115,118-121]	582	17	[53,57-58,60-61,94-96,100,104-105,107-108,110,115-116,123]
ORF8	P0DTC8	FOXRED2	Q8IWF2	ModBase			67ae4f0d0c11ecdabc31d27226bff893	121	17	[35,38,41-42,44,46,55,58-60,84,86,115-116,119-121]	684	22	[188-191,193-198,200,206-208,219-220,222,224,227-228,231,235]
ORF8	P0DTC8	GDF15	Q99988	PDB	5VT2	A		121	20	[32-35,37-38,40-42,58,60-61,63,102-105,114-115,119]	308	25	[205-207,209,214-217,219,221-223,239,241-243,262-263,266,270-271,273-276]
ORF8	P0DTC8	GGH	Q92820	PDB	1L9X	A		121	19	[38,41-45,63,101-106,111,114-115,118-119,121]	318	24	[31-33,62,65-68,70,176,250,262,266,273,277,280,289,293,298-302,313]
ORF8	P0DTC8	IL17RA	Q96F46	PDB	3JVF	C		121	18	[9,38,41-44,63-64,66-67,101-105,114-116]	866	22	[119-122,154-156,158,173,175-179,181,184,241-243,291-293]
ORF8	P0DTC8	INHBE	P58166	ModBase			a0716fa6f93bdc299c6495b037297bde	121	14	[10,20,23-25,33,37-38,40-41,43,45,48,50]	350	21	[273,275,277-282,284,300-301,303-307,309-312,347]
ORF8	P0DTC8	ITGB1	P05556	PDB	3G9W	C		121	17	[28,35,38,42,44,60,63,101-105,115-116,119-121]	798	9	[768-775,779]
ORF8	P0DTC8	LOX	P28300	ModBase			a8ff09fd578951b56b902ba7b195c603	121	12	[32-35,37-38,40-41,58,60-61,63]	417	8	[183,194,196-201]
ORF8	P0DTC8	MFGE8	Q08431	ModBase			7c72dec03c02ae1afd2ae74b5d353ca1	121	18	[33-34,37-38,40-42,48,60,62,105,112,114-115,118-121]	387	20	[39,41-43,54,56-62,68,70,72-74,78-80]
ORF8	P0DTC8	NEU1	Q99519	ModBase			cada70e21b4262aa1b693594ab4343a0	121	16	[34-35,38,42,44,60,62-63,105,114-116,118-121]	415	18	[129-134,158,161-165,170,183-186,188]
ORF8	P0DTC8	NGLY1	Q96IV0	PDB	2CCQ	A		121	12	[9-10,24-25,27-28,40-45]	654	14	[37,41,48-51,53,55,58-60,64,86,88]
ORF8	P0DTC8	NPC2	P61916	PDB	5KWY	C		121	19	[9-10,38,41-45,60,63,101,103-105,114-115,118-120]	151	24	[27-28,30,71,73,75,77,79-82,84-86,88,90-91,116,118,127,129,134-136]
ORF8	P0DTC8	NPTX1	Q15818	ModBase			3f40a11b1a173b2444235a0b49819140	121	28	[9-12,14,26-29,42-46,82-86,94,98,102-105,115-116,120]	432	23	[128-129,185-190,192-200,202,205-206,209,212-213]
ORF8	P0DTC8	OS9	Q13438	PDB	3AIH	A		121	8	[9-10,40-45]	667	14	[170,174,180,184-187,189,191,193,213-214,217,219]
ORF8	P0DTC8	PCSK6	P29122	ModBase			82c0064e4a9a0fb78f1de4c610522da0	121	25	[32,34-35,38,41-44,58,60-63,101-105,114-116,118-121]	969	26	[806,808-810,813,818-826,828,830,834,847,854,865,867-868,870-871,879,881]
ORF8	P0DTC8	PLAT	P00750	PDB	1A5H	A		121	11	[37-38,40-43,105,114-115,118-119]	562	14	[453,455,457-458,497-505,540]
ORF8	P0DTC8	PLD3	Q8IV08	ModBase			955ce4bf7401be63bc8d74340ae43255	121	24	[9-10,28,41-45,83-86,94,102-103,105,111-112,114-116,118-120]	490	23	[222,226,228,244,248,251-252,255-256,258-264,267,271,273-274,291-293]
ORF8	P0DTC8	PLEKHF2	Q9H8W4	ModBase			ef5247668a8e926459c2220825485abe	121	20	[28,34-35,38,41-45,60,62-63,105-106,111-112,114-115,118-119]	249	23	[44-49,51,53,76,89-91,93-95,97,101,103,105-108,110]
ORF8	P0DTC8	PLOD2	O00469	ModBase			f635ab7c8c3157f479a02fc3c548fd9e	121	6	[41-42,114-116,119]	737	9	[686,691,693-694,696,699,714,717,719]
ORF8	P0DTC8	POFUT1	Q9H488	PDB	5UX6	A		121	20	[33-35,37-38,40-43,48,60-63,114-115,118-121]	388	19	[42-43,73-76,80-81,146,243-244,246-247,250-251,253-254,256,284]
ORF8	P0DTC8	POGLUT2	Q6UW63	PDB	2DI7	A		121	14	[34,37-38,40-44,60,63,114-116,119]	502	15	[37,42-47,49,86,88,92-93,100,102,104]
ORF8	P0DTC8	POGLUT3	Q7Z4H8	ModBase			8c4e122188e5e204201436078b3668e6	121	17	[34-35,38,40-44,60,62,103-104,115-116,119-121]	507	20	[63-64,93-96,101-106,109-112,114,116,127,130]
ORF8	P0DTC8	PUSL1	Q8N0Z8	ModBase			543ab7fbf51ac3c9a63285825f5f6732	121	13	[33,37,40-44,105,114-115,118-119,121]	303	19	[26,29,31-33,64,66,177,179,184-185,187,191,231-232,261-264]
ORF8	P0DTC8	PVR	P15151	PDB	3EPC	R		121	25	[5,7,9-10,12,42-45,86,98,101-106,111-116,118-119]	417	33	[34,36,38,65,67,69-72,118-119,122,124,130,132-133,136,138-142,172-174,176,225-231]
ORF8	P0DTC8	SDF2	Q99470	ModBase			d32dc70935c36c6f8dd2e7292e3ee5b6	121	12	[9-10,28,41-45,115-116,119-120]	211	18	[52-56,108-115,117,121,170-172]
ORF8	P0DTC8	SIL1	Q9H173	ModBase			b646e5bef51ae0b549e1836b01868ef1	121	16	[33-34,37-38,40-44,48,83-84,115-116,119-120]	461	17	[108,111-112,126,128-130,132-133,135-136,140,160-161,164-165,168]
ORF8	P0DTC8	SMOC1	Q9H4F8	ModBase			8501530a7a9562e0c4cec3708617ce17	121	11	[41-42,44,103-105,114-115,118-119,121]	434	12	[263,265-266,268-270,278-279,281,283,286,297]
ORF8	P0DTC8	STC2	O76061	ModBase			31bfc884f309a5b3af05b40880c3da17	121	7	[41-42,44,114-115,118-119]	302	12	[265,267-271,273-275,277-279]
ORF8	P0DTC8	TM2D3	Q9BRN9	ModBase			4a8a5fde6a06b87fc76eba800c493db1	121	17	[9-10,38,41-45,86,98,101-104,115-116,119]	247	18	[98-99,136,138-143,145-146,148,154-157,159,162]
ORF8	P0DTC8	TOR1A	O14656	PDB	5J1S	A		121	20	[9-10,34-35,37-38,40-44,46,60-63,114-115,119-120]	332	22	[141-142,148,173-174,176-177,181,184,209-210,242-244,246-249,251-252,254,256]
ORF8	P0DTC8	UGGT2	Q9NYU1	ModBase			7113f643d49fca25ead49c495b290dd1	121	16	[34-35,38,42,60,62-63,66,105,111,114-115,118-121]	1516	16	[424,427,471-472,475-476,479-482,506-507,510-511,517,520]
ORF8	P0DTC8		Q96MM7	ModBase			dfdf3f41f5707a56d1bedaf257d5bb60	121	19	[11-16,28,52,84-87,90,94,97-98,101,103-104]	605	14	[513,516-518,520-526,529-530,533]
ORF8	P0DTC8		Q9Y4L1	ModBase			c515b2b1b4ea7abf185975a2d7b84d88	121	11	[40-42,99-100,102,104-106,110-111]	999	16	[88,90-91,132,134-136,797-800,802-803,806,814,816]
ORF9B	P0DTD2	BAG5	Q9UL15	PDB	2D9D	A		97	23	[18-20,22,24-29,38-39,54,56,58-59,62,70,72-75,77]	447	21	[280,283,287,290,321-326,329,333-334,336-338,340-341,344-345,348]
ORF9B	P0DTD2	CHMP2A	O43633	ModBase			8a5a009c2e2eb09fe1d8c57fdf658d48	97	25	[17-20,22,24,26-31,33,38-39,41,56-58,70,72-75,77]	222	22	[10,14,24-27,31,34-35,37-39,41-42,71,74-75,78-81,83]
ORF9B	P0DTD2	CSDE1	O75534	PDB	1WFQ	A		97	18	[13,16,18-19,56-59,62,70,72-79]	798	18	[31-32,34,36-37,39,41,48,50,52,54-55,76-79,81,83]
ORF9B	P0DTD2	DCTPP1	Q9H773	ModBase			343f792499fe2ee667308c91dba97ffb	97	27	[16-22,24,27-31,33,38-39,41,54,56,58,71-75,79,86]	170	26	[48-49,52-54,57,60-62,64-66,68-69,72,99,103,106,109-112,114,117,120-121]
ORF9B	P0DTD2	DPH5	Q9H2P9	ModBase			8377c4b6dfe368c86d042ec887933e4b	97	24	[17-22,24,27-28,30-31,44,54-59,61-62,69,72,74,94]	285	23	[28,45,50-54,137-139,168-171,173,175-182]
ORF9B	P0DTD2	MARK1	Q9P0L2	PDB	2HAK	A		97	24	[17-22,24-26,28-32,41,56-58,62,72-75,77]	795	22	[143,146,149-150,181,218-219,228-230,253-255,258-263,266,270,295]
ORF9B	P0DTD2	MARK2	Q7KZI7	PDB	3IEC	A		97	21	[16-22,26-32,54-58,62,74]	788	25	[138,177,179,209,212-214,221-223,247-248,251-257,259,261,268,270-272]
ORF9B	P0DTD2	MARK3	P27448	PDB	2QNJ	A		97	33	[16-22,24,26-33,41,56-58,60-63,66-67,70-73,75,77,88]	753	30	[95,98-99,102,105,109,173,175,177,198,200,212,216,223-230,258-259,262,266-267,269,290-291,294]
ORF9B	P0DTD2	PTBP2	Q9UKA9	PDB	2CQ1	A		97	13	[13,17-20,56,58,61,72-75,77]	531	15	[71-73,76,88-94,96,98,137-138]
ORF9B	P0DTD2	SLC9A3R1	O14745	PDB	1G9O	A		97	28	[18,20,22,24,29-33,39-41,56-63,66,70-75,77]	358	18	[29-32,34-35,40-41,69-74,96-99]
ORF9B	P0DTD2	TOMM70	O94826	ModBase			5ae57d05092b0de5f6dd78a569b9ce45	97	15	[16-19,56-58,70,72-77,79]	608	15	[115,118,122,149-150,152,154,158,181-186,188]
S	P0DTC2	ZDHHC5	Q9C0B5	ModBase			765ea21b8ead51dd6bb0c899bc10eac0	1273	24	[45-46,48,278,280-282,812-813,815,820-821,823-824,827,830,843,845-848,850,852,939]	715	16	[445,447-449,453-455,457-459,461-463,465,468,497]
S	P0DTC2		Q7Z5G4	ModBase			cc37deec50c0a0ee4ba5aaa6ff84ba37	1273	22	[41-47,49,281-283,836-837,846-850,852-855]	137	21	[17,20,23-24,27-28,30,34,45,48-49,96,98-100,102-107]
