## Supplemental Table 4 for "A 3D Structural Interactome to Explore the Impact of Evolutionary Divergence, Population Variation, and Small-molecule Drugs on SARS-CoV-2-Human Protein-Protein Interactions"

### Sheet: Supplemental_Table_4
Supplementary Table 4 - List of sequence divergences between SARS-CoV and SARS-CoV-2.
Gene	SARS_CoV UniProt	SARS_CoV_2 UniProt	SARS_CoV Pos	SARS_CoV_AA	SARS_CoV_2 Pos	SARS_CoV_2 AA	Is_Interface
E	P59637	P0DTC4	55	T	55	S	FALSE
E	P59637	P0DTC4	56	V	56	F	FALSE
E	P59637	P0DTC4	69	E	69	R	FALSE
M	P59596	P0DTC5	-1		4	S	FALSE
M	P59596	P0DTC5	14	Q	15	K	FALSE
M	P59596	P0DTC5	29	A	30	T	FALSE
M	P59596	P0DTC5	32	M	33	C	FALSE
M	P59596	P0DTC5	39	S	40	A	FALSE
M	P59596	P0DTC5	51	V	52	I	FALSE
M	P59596	P0DTC5	75	V	76	I	FALSE
M	P59596	P0DTC5	86	I	87	L	FALSE
M	P59596	P0DTC5	96	V	97	I	FALSE
M	P59596	P0DTC5	124	R	125	H	FALSE
M	P59596	P0DTC5	128	V	129	L	FALSE
M	P59596	P0DTC5	133	M	134	L	FALSE
M	P59596	P0DTC5	144	I	145	L	FALSE
M	P59596	P0DTC5	150	M	151	I	FALSE
M	P59596	P0DTC5	154	S	155	H	FALSE
M	P59596	P0DTC5	187	G	188	A	FALSE
M	P59596	P0DTC5	188	T	189	G	FALSE
M	P59596	P0DTC5	196	N	197	S	FALSE
M	P59596	P0DTC5	210	A	211	S	FALSE
M	P59596	P0DTC5	211	G	212	S	FALSE
M	P59596	P0DTC5	213	N	214	S	FALSE
N	P59595	P0DTC9	12	S	11	N	FALSE
N	P59595	P0DTC9	22	T	21	S	FALSE
N	P59595	P0DTC9	26	D	25	G	FALSE
N	P59595	P0DTC9	27	N	26	S	FALSE
N	P59595	P0DTC9	32	G	31	E	FALSE
N	P59595	P0DTC9	34	N	33	S	FALSE
N	P59595	P0DTC9	38	P	37	S	FALSE
N	P59595	P0DTC9	64	E	63	D	FALSE
N	P59595	P0DTC9	66	R	65	K	FALSE
N	P59595	P0DTC9	80	G	79	S	FALSE
N	P59595	P0DTC9	95	V	94	I	FALSE
N	P59595	P0DTC9	104	E	103	D	FALSE
N	P59595	P0DTC9	121	S	120	G	FALSE
N	P59595	P0DTC9	129	E	128	D	FALSE
N	P59595	P0DTC9	132	V	131	I	FALSE
N	P59595	P0DTC9	153	N	152	A	FALSE
N	P59595	P0DTC9	158	T	157	I	FALSE
N	P59595	P0DTC9	193	G	192	N	FALSE
N	P59595	P0DTC9	194	N	193	S	FALSE
N	P59595	P0DTC9	206	N	205	T	FALSE
N	P59595	P0DTC9	213	S	212	G	FALSE
N	P59595	P0DTC9	214	G	213	N	FALSE
N	P59595	P0DTC9	217	E	216	D	FALSE
N	P59595	P0DTC9	218	T	217	A	FALSE
N	P59595	P0DTC9	235	V	234	M	FALSE
N	P59595	P0DTC9	268	Q	267	A	FALSE
N	P59595	P0DTC9	291	D	290	E	FALSE
N	P59595	P0DTC9	335	H	334	T	FALSE
N	P59595	P0DTC9	346	Q	345	N	FALSE
N	P59595	P0DTC9	350	N	349	Q	FALSE
N	P59595	P0DTC9	377	T	376	A	FALSE
N	P59595	P0DTC9	380	A	379	T	FALSE
N	P59595	P0DTC9	382	P	381	A	FALSE
N	P59595	P0DTC9	391	P	390	Q	FALSE
N	P59595	P0DTC9	401	M	400	L	FALSE
N	P59595	P0DTC9	406	R	405	K	FALSE
N	P59595	P0DTC9	410	N	409	Q	FALSE
NSP1	P0C6U8		6	L	6	P	FALSE
NSP1	P0C6U8		8	V	8	F	FALSE
NSP1	P0C6U8		38	A	38	V	FALSE
NSP1	P0C6U8		44	E	44	Q	FALSE
NSP1	P0C6U8		48	N	48	D	FALSE
NSP1	P0C6U8		56	L	56	V	TRUE
NSP1	P0C6U8		77	L	77	R	TRUE
NSP1	P0C6U8		78	S	78	T	TRUE
NSP1	P0C6U8		79	T	79	A	FALSE
NSP1	P0C6U8		80	N	80	P	TRUE
NSP1	P0C6U8		84	K	84	V	TRUE
NSP1	P0C6U8		85	V	85	M	FALSE
NSP1	P0C6U8		92	M	92	L	FALSE
NSP1	P0C6U8		93	D	93	E	FALSE
NSP1	P0C6U8		102	I	102	E	TRUE
NSP1	P0C6U8		114	T	114	I	TRUE
NSP1	P0C6U8		116	I	116	V	TRUE
NSP1	P0C6U8		120	N	120	K	FALSE
NSP1	P0C6U8		138	I	138	A	FALSE
NSP1	P0C6U8		143	Y	143	F	FALSE
NSP1	P0C6U8		154	I	154	Y	FALSE
NSP1	P0C6U8		157	Y	157	F	FALSE
NSP1	P0C6U8		158	E	158	Q	FALSE
NSP1	P0C6U8		159	Q	159	E	FALSE
NSP1	P0C6U8		166	G	166	S	FALSE
NSP1	P0C6U8		169	A	169	V	FALSE
NSP1	P0C6U8		170	L	170	T	FALSE
NSP1	P0C6U8		174	T	174	M	FALSE
NSP10	P0C6U8		4253	P	23	A	FALSE
NSP10	P0C6U8		4343	R	113	K	FALSE
NSP10	P0C6U8		4367	L	137	M	FALSE
NSP10	P0C6U8		4368	M	138	L	FALSE
NSP11	P0C6U8		4374	S	5	Q	FALSE
NSP11	P0C6U8		4375	T	6	S	FALSE
NSP12	P0C6X7		4374	S	5	Q	FALSE
NSP12	P0C6X7		4375	T	6	S	FALSE
NSP12	P0C6X7		4409	E	40	D	FALSE
NSP12	P0C6X7		4431	E	62	D	FALSE
NSP12	P0C6X7		4432	G	63	D	FALSE
NSP12	P0C6X7		4435	L	66	I	FALSE
NSP12	P0C6X7		4446	M	77	F	FALSE
NSP12	P0C6X7		4459	V	90	L	FALSE
NSP12	P0C6X7		4467	V	98	K	FALSE
NSP12	P0C6X7		4475	V	106	I	FALSE
NSP12	P0C6X7		4554	S	185	A	FALSE
NSP12	P0C6X7		4567	D	198	N	FALSE
NSP12	P0C6X7		4592	V	223	I	FALSE
NSP12	P0C6X7		4594	V	225	T	FALSE
NSP12	P0C6X7		4595	A	226	T	FALSE
NSP12	P0C6X7		4598	C	229	S	FALSE
NSP12	P0C6X7		4602	I	233	V	FALSE
NSP12	P0C6X7		4621	A	252	T	TRUE
NSP12	P0C6X7		4626	M	257	V	FALSE
NSP12	P0C6X7		4628	A	259	T	FALSE
NSP12	P0C6X7		4631	A	262	T	FALSE
NSP12	P0C6X7		4634	L	265	Y	TRUE
NSP12	P0C6X7		4650	C	281	K	FALSE
NSP12	P0C6X7		4668	I	299	V	FALSE
NSP12	P0C6X7		4980	T	611	N	FALSE
NSP12	P0C6X7		5012	N	643	T	FALSE
NSP12	P0C6X7		5016	N	647	S	FALSE
NSP12	P0C6X7		5108	H	739	T	FALSE
NSP12	P0C6X7		5109	E	740	D	FALSE
NSP12	P0C6X7		5112	D	743	N	FALSE
NSP12	P0C6X7		5135	Y	766	F	FALSE
NSP12	P0C6X7		5138	N	769	T	FALSE
NSP12	P0C6X7		5141	A	772	S	FALSE
NSP12	P0C6X7		5153	A	784	S	FALSE
NSP13	P0C6X7		5871	I	570	V	FALSE
NSP14	P0C6X7		5916	I	14	V	FALSE
NSP14	P0C6X7		5933	I	31	T	FALSE
NSP14	P0C6X7		6001	D	99	E	FALSE
NSP14	P0C6X7		6030	E	128	P	FALSE
NSP14	P0C6X7		6034	E	132	D	FALSE
NSP14	P0C6X7		6036	T	134	S	FALSE
NSP14	P0C6X7		6039	N	137	S	FALSE
NSP14	P0C6X7		6078	G	176	N	TRUE
NSP14	P0C6X7		6114	K	212	R	FALSE
NSP14	P0C6X7		6122	S	220	A	FALSE
NSP14	P0C6X7		6130	N	228	H	FALSE
NSP14	P0C6X7		6133	V	231	I	TRUE
NSP14	P0C6X7		6161	Q	259	L	FALSE
NSP14	P0C6X7		6162	H	260	Y	FALSE
NSP14	P0C6X7		6195	S	293	T	FALSE
NSP14	P0C6X7		6196	V	294	I	FALSE
NSP14	P0C6X7		6206	R	304	K	FALSE
NSP14	P0C6X7		6207	V	305	I	FALSE
NSP14	P0C6X7		6209	S	307	A	FALSE
NSP14	P0C6X7		6221	S	319	A	FALSE
NSP14	P0C6X7		6247	E	345	D	FALSE
NSP14	P0C6X7		6276	H	374	S	FALSE
NSP14	P0C6X7		6298	A	396	S	FALSE
NSP14	P0C6X7		6339	T	437	V	FALSE
NSP14	P0C6X7		6395	Q	493	L	FALSE
NSP14	P0C6X7		6412	I	510	V	FALSE
NSP15	P0C6X7		6436	Y	7	F	FALSE
NSP15	P0C6X7		6447	H	18	Q	FALSE
NSP15	P0C6X7		6448	A	19	Q	FALSE
NSP15	P0C6X7		6451	A	22	V	FALSE
NSP15	P0C6X7		6459	A	30	T	FALSE
NSP15	P0C6X7		6467	I	38	V	FALSE
NSP15	P0C6X7		6471	I	42	L	FALSE
NSP15	P0C6X7		6498	I	69	V	FALSE
NSP15	P0C6X7		6520	E	91	D	TRUE
NSP15	P0C6X7		6525	V	96	I	FALSE
NSP15	P0C6X7		6532	T	103	S	TRUE
NSP15	P0C6X7		6543	S	114	T	FALSE
NSP15	P0C6X7		6544	A	115	I	FALSE
NSP15	P0C6X7		6546	S	117	A	FALSE
NSP15	P0C6X7		6547	S	118	P	FALSE
NSP15	P0C6X7		6551	L	122	F	FALSE
NSP15	P0C6X7		6557	E	128	D	FALSE
NSP15	P0C6X7		6581	T	152	Q	FALSE
NSP15	P0C6X7		6584	K	155	V	FALSE
NSP15	P0C6X7		6587	A	158	K	FALSE
NSP15	P0C6X7		6591	V	162	L	FALSE
NSP15	P0C6X7		6600	S	171	A	FALSE
NSP15	P0C6X7		6608	F	179	Y	FALSE
NSP15	P0C6X7		6614	I	185	V	FALSE
NSP15	P0C6X7		6615	I	186	V	FALSE
NSP15	P0C6X7		6628	D	199	N	FALSE
NSP15	P0C6X7		6630	E	201	Q	FALSE
NSP15	P0C6X7		6631	D	202	E	FALSE
NSP15	P0C6X7		6640	T	211	I	FALSE
NSP15	P0C6X7		6652	Q	223	E	FALSE
NSP15	P0C6X7		6672	G	243	S	FALSE
NSP15	P0C6X7		6680	M	251	L	FALSE
NSP15	P0C6X7		6687	S	258	F	FALSE
NSP15	P0C6X7		6688	Q	259	K	FALSE
NSP15	P0C6X7		6689	D	260	E	FALSE
NSP15	P0C6X7		6692	L	263	F	FALSE
NSP15	P0C6X7		6693	K	264	E	FALSE
NSP15	P0C6X7		6743	I	314	V	TRUE
NSP15	P0C6X7		6754	A	325	T	FALSE
NSP2	P0C6U8		182	V	2	Y	FALSE
NSP2	P0C6U8		199	D	19	E	FALSE
NSP2	P0C6U8		204	F	24	L	FALSE
NSP2	P0C6U8		211	S	31	A	FALSE
NSP2	P0C6U8		212	M	32	S	FALSE
NSP2	P0C6U8		221	Y	41	F	FALSE
NSP2	P0C6U8		223	E	43	D	FALSE
NSP2	P0C6U8		224	S	44	T	FALSE
NSP2	P0C6U8		233	D	53	E	TRUE
NSP2	P0C6U8		241	F	61	Y	TRUE
NSP2	P0C6U8		246	D	66	E	TRUE
NSP2	P0C6U8		251	H	71	L	TRUE
NSP2	P0C6U8		259	S	79	L	TRUE
NSP2	P0C6U8		267	K	87	N	FALSE
NSP2	P0C6U8		272	K	92	N	FALSE
NSP2	P0C6U8		280	K	100	I	TRUE
NSP2	P0C6U8		281	V	101	I	TRUE
NSP2	P0C6U8		283	V	103	T	TRUE
NSP2	P0C6U8		293	T	113	L	TRUE
NSP2	P0C6U8		294	E	114	D	FALSE
NSP2	P0C6U8		310	Q	130	N	FALSE
NSP2	P0C6U8		314	N	134	Q	FALSE
NSP2	P0C6U8		316	H	136	C	FALSE
NSP2	P0C6U8		324	N	144	D	FALSE
NSP2	P0C6U8		327	D	147	G	FALSE
NSP2	P0C6U8		329	V	149	T	FALSE
NSP2	P0C6U8		334	C	154	G	FALSE
NSP2	P0C6U8		337	L	157	V	FALSE
NSP2	P0C6U8		343	H	163	F	FALSE
NSP2	P0C6U8		350	V	170	T	FALSE
NSP2	P0C6U8		351	I	171	K	TRUE
NSP2	P0C6U8		354	P	174	A	FALSE
NSP2	P0C6U8		362	T	182	Q	FALSE
NSP2	P0C6U8		368	M	188	I	FALSE
NSP2	P0C6U8		369	P	189	Y	FALSE
NSP2	P0C6U8		374	Q	194	H	FALSE
NSP2	P0C6U8		375	D	195	N	FALSE
NSP2	P0C6U8		376	P	196	S	FALSE
NSP2	P0C6U8		378	I	198	V	FALSE
NSP2	P0C6U8		384	V	204	L	FALSE
NSP2	P0C6U8		386	D	206	E	FALSE
NSP2	P0C6U8		390	H	210	E	FALSE
NSP2	P0C6U8		392	N	212	G	FALSE
NSP2	P0C6U8		393	I	213	L	FALSE
NSP2	P0C6U8		394	E	214	K	FALSE
NSP2	P0C6U8		396	R	216	I	FALSE
NSP2	P0C6U8		404	R	224	I	FALSE
NSP2	P0C6U8		405	C	225	A	TRUE
NSP2	P0C6U8		412	A	232	S	TRUE
NSP2	P0C6U8		417	Y	237	H	FALSE
NSP2	P0C6U8		420	R	240	C	FALSE
NSP2	P0C6U8		430	D	250	N	FALSE
NSP2	P0C6U8		433	S	253	C	TRUE
NSP2	P0C6U8		434	G	254	N	FALSE
NSP2	P0C6U8		438	I	258	V	FALSE
NSP2	P0C6U8		439	T	259	V	TRUE
NSP2	P0C6U8		441	D	261	E	FALSE
NSP2	P0C6U8		442	N	262	G	FALSE
NSP2	P0C6U8		443	V	263	S	FALSE
NSP2	P0C6U8		445	T	265	G	FALSE
NSP2	P0C6U8		448	E	268	D	FALSE
NSP2	P0C6U8		449	D	269	N	FALSE
NSP2	P0C6U8		455	S	275	Q	FALSE
NSP2	P0C6U8		456	R	276	K	FALSE
NSP2	P0C6U8		458	R	278	K	FALSE
NSP2	P0C6U8		468	H	288	K	FALSE
NSP2	P0C6U8		473	V	293	I	TRUE
NSP2	P0C6U8		488	I	308	V	FALSE
NSP2	P0C6U8		489	D	309	E	FALSE
NSP2	P0C6U8		491	I	311	V	TRUE
NSP2	P0C6U8		493	S	313	G	FALSE
NSP2	P0C6U8		498	S	318	A	FALSE
NSP2	P0C6U8		501	T	321	Q	FALSE
NSP2	P0C6U8		509	Y	329	F	FALSE
NSP2	P0C6U8		516	P	336	A	FALSE
NSP2	P0C6U8		517	V	337	K	FALSE
NSP2	P0C6U8		525	Q	345	E	FALSE
NSP2	P0C6U8		527	R	347	K	FALSE
NSP2	P0C6U8		529	V	349	I	FALSE
NSP2	P0C6U8		531	T	351	S	FALSE
NSP2	P0C6U8		534	C	354	Y	TRUE
NSP2	P0C6U8		535	G	355	A	FALSE
NSP2	P0C6U8		537	P	357	A	FALSE
NSP2	P0C6U8		539	Q	359	E	FALSE
NSP2	P0C6U8		542	G	362	R	FALSE
NSP2	P0C6U8		544	I	364	V	TRUE
NSP2	P0C6U8		549	A	369	S	TRUE
NSP2	P0C6U8		553	D	373	E	FALSE
NSP2	P0C6U8		554	A	374	T	FALSE
NSP2	P0C6U8		556	N	376	Q	FALSE
NSP2	P0C6U8		557	H	377	N	FALSE
NSP2	P0C6U8		559	I	379	V	TRUE
NSP2	P0C6U8		560	P	380	R	FALSE
NSP2	P0C6U8		561	D	381	V	FALSE
NSP2	P0C6U8		564	R	384	K	FALSE
NSP2	P0C6U8		567	V	387	I	FALSE
NSP2	P0C6U8		575	E	395	Q	FALSE
NSP2	P0C6U8		576	Q	396	Y	FALSE
NSP2	P0C6U8		581	V	401	I	FALSE
NSP2	P0C6U8		585	V	405	M	FALSE
NSP2	P0C6U8		586	Y	406	F	FALSE
NSP2	P0C6U8		591	L	411	A	FALSE
NSP2	P0C6U8		594	S	414	N	FALSE
NSP2	P0C6U8		595	V	415	L	FALSE
NSP2	P0C6U8		596	I	416	V	FALSE
NSP2	P0C6U8		597	I	417	V	FALSE
NSP2	P0C6U8		601	V	421	I	FALSE
NSP2	P0C6U8		605	L	425	V	FALSE
NSP2	P0C6U8		608	Q	428	L	FALSE
NSP2	P0C6U8		614	S	434	T	FALSE
NSP2	P0C6U8		616	L	436	I	FALSE
NSP2	P0C6U8		617	L	437	F	FALSE
NSP2	P0C6U8		620	T	440	V	FALSE
NSP2	P0C6U8		621	V	441	Y	FALSE
NSP2	P0C6U8		625	R	445	K	FALSE
NSP2	P0C6U8		627	I	447	V	FALSE
NSP2	P0C6U8		628	F	448	L	FALSE
NSP2	P0C6U8		629	E	449	D	FALSE
NSP2	P0C6U8		631	I	451	L	FALSE
NSP2	P0C6U8		633	A	453	E	FALSE
NSP2	P0C6U8		635	L	455	F	FALSE
NSP2	P0C6U8		636	S	456	K	FALSE
NSP2	P0C6U8		637	A	457	E	FALSE
NSP2	P0C6U8		643	K	463	R	FALSE
NSP2	P0C6U8		645	A	465	G	FALSE
NSP2	P0C6U8		649	L	469	V	FALSE
NSP2	P0C6U8		652	L	472	I	FALSE
NSP2	P0C6U8		653	I	473	S	FALSE
NSP2	P0C6U8		655	G	475	C	FALSE
NSP2	P0C6U8		656	V	476	A	FALSE
NSP2	P0C6U8		657	F	477	C	FALSE
NSP2	P0C6U8		658	D	478	E	FALSE
NSP2	P0C6U8		661	K	481	G	FALSE
NSP2	P0C6U8		665	Q	485	V	TRUE
NSP2	P0C6U8		666	V	486	T	FALSE
NSP2	P0C6U8		667	A	487	C	FALSE
NSP2	P0C6U8		668	S	488	A	FALSE
NSP2	P0C6U8		669	D	489	K	FALSE
NSP2	P0C6U8		670	N	490	E	FALSE
NSP2	P0C6U8		673	D	493	E	FALSE
NSP2	P0C6U8		674	C	494	S	FALSE
NSP2	P0C6U8		676	K	496	Q	FALSE
NSP2	P0C6U8		677	C	497	T	FALSE
NSP2	P0C6U8		679	I	499	F	FALSE
NSP2	P0C6U8		680	D	500	K	FALSE
NSP2	P0C6U8		681	V	501	L	FALSE
NSP2	P0C6U8		685	A	505	F	FALSE
NSP2	P0C6U8		687	E	507	A	FALSE
NSP2	P0C6U8		688	M	508	L	FALSE
NSP2	P0C6U8		690	I	510	A	FALSE
NSP2	P0C6U8		692	Q	512	S	FALSE
NSP2	P0C6U8		693	V	513	I	FALSE
NSP2	P0C6U8		694	T	514	I	FALSE
NSP2	P0C6U8		696	A	516	G	FALSE
NSP2	P0C6U8		701	R	521	K	FALSE
NSP2	P0C6U8		702	S	522	A	FALSE
NSP2	P0C6U8		708	V	528	T	FALSE
NSP2	P0C6U8		710	I	530	V	TRUE
NSP2	P0C6U8		711	A	531	T	FALSE
NSP2	P0C6U8		712	Q	532	H	TRUE
NSP2	P0C6U8		719	Q	539	K	FALSE
NSP2	P0C6U8		721	I	541	V	FALSE
NSP2	P0C6U8		722	R	542	K	FALSE
NSP2	P0C6U8		723	G	543	S	FALSE
NSP2	P0C6U8		724	K	544	R	FALSE
NSP2	P0C6U8		726	Q	546	E	FALSE
NSP2	P0C6U8		727	L	547	T	FALSE
NSP2	P0C6U8		728	Q	548	G	FALSE
NSP2	P0C6U8		739	V	559	I	FALSE
NSP2	P0C6U8		740	T	560	I	FALSE
NSP2	P0C6U8		745	D	565	E	FALSE
NSP2	P0C6U8		746	S	566	T	FALSE
NSP2	P0C6U8		747	H	567	L	FALSE
NSP2	P0C6U8		748	D	568	P	FALSE
NSP2	P0C6U8		750	V	570	E	FALSE
NSP2	P0C6U8		751	L	571	V	FALSE
NSP2	P0C6U8		752	T	572	L	FALSE
NSP2	P0C6U8		753	S	573	T	FALSE
NSP2	P0C6U8		760	N	580	T	FALSE
NSP2	P0C6U8		762	E	582	D	FALSE
NSP2	P0C6U8		764	E	584	Q	FALSE
NSP2	P0C6U8		765	A	585	P	FALSE
NSP2	P0C6U8		768	T	588	Q	FALSE
NSP2	P0C6U8		770	V	590	T	FALSE
NSP2	P0C6U8		771	D	591	S	FALSE
NSP2	P0C6U8		772	S	592	E	FALSE
NSP2	P0C6U8		773	F	593	A	FALSE
NSP2	P0C6U8		774	T	594	V	FALSE
NSP2	P0C6U8		775	N	595	E	FALSE
NSP2	P0C6U8		776	G	596	A	FALSE
NSP2	P0C6U8		777	A	597	P	FALSE
NSP2	P0C6U8		778	I	598	L	TRUE
NSP2	P0C6U8		785	V	605	I	FALSE
NSP2	P0C6U8		796	K	616	T	FALSE
NSP2	P0C6U8		798	Q	618	K	FALSE
NSP2	P0C6U8		803	S	623	A	FALSE
NSP2	P0C6U8		805	G	625	N	FALSE
NSP2	P0C6U8		806	L	626	M	FALSE
NSP2	P0C6U8		807	L	627	M	FALSE
NSP2	P0C6U8		808	A	628	V	FALSE
NSP2	P0C6U8		812	V	632	T	TRUE
NSP2	P0C6U8		814	R	634	T	FALSE
NSP4	P0C6U8		2339	S	5	N	FALSE
NSP4	P0C6U8		2749	L	9	Q	FALSE
NSP4	P0C6U8		2750	M	10	L	TRUE
NSP4	P0C6U8		2751	L	11	I	FALSE
NSP4	P0C6U8		2753	A	13	V	TRUE
NSP4	P0C6U8		2756	L	16	V	FALSE
NSP4	P0C6U8		2757	C	17	F	TRUE
NSP4	P0C6U8		2758	V	18	L	FALSE
NSP4	P0C6U8		2759	L	19	F	FALSE
NSP4	P0C6U8		2760	A	20	V	TRUE
NSP4	P0C6U8		2762	L	22	A	FALSE
NSP4	P0C6U8		2763	V	23	I	FALSE
NSP4	P0C6U8		2764	C	24	F	FALSE
NSP4	P0C6U8		2766	I	26	L	FALSE
NSP4	P0C6U8		2767	V	27	I	FALSE
NSP4	P0C6U8		2768	M	28	T	FALSE
NSP4	P0C6U8		2772	T	32	V	FALSE
NSP4	P0C6U8		2773	L	33	M	TRUE
NSP4	P0C6U8		2775	I	35	K	TRUE
NSP4	P0C6U8		2777	D	37	T	TRUE
NSP4	P0C6U8		2778	G	38	D	TRUE
NSP4	P0C6U8		2779	Y	39	F	TRUE
NSP4	P0C6U8		2780	T	40	S	TRUE
NSP4	P0C6U8		2781	N	41	S	FALSE
NSP4	P0C6U8		2790	Q	50	D	TRUE
NSP4	P0C6U8		2791	D	51	G	FALSE
NSP4	P0C6U8		2798	I	58	A	TRUE
NSP4	P0C6U8		2802	D	62	T	TRUE
NSP4	P0C6U8		2810	G	70	D	FALSE
NSP4	P0C6U8		2813	A	73	T	TRUE
NSP4	P0C6U8		2823	K	83	T	FALSE
NSP4	P0C6U8		2827	S	87	A	FALSE
NSP4	P0C6U8		2830	V	90	L	TRUE
NSP4	P0C6U8		2831	V	91	I	FALSE
NSP4	P0C6U8		2834	I	94	V	TRUE
NSP4	P0C6U8		2839	I	99	V	TRUE
NSP4	P0C6U8		2842	I	102	V	FALSE
NSP4	P0C6U8		2850	V	110	I	FALSE
NSP4	P0C6U8		2853	A	113	T	FALSE
NSP4	P0C6U8		2854	I	114	T	FALSE
NSP4	P0C6U8		2883	S	143	T	FALSE
NSP4	P0C6U8		2903	M	163	S	FALSE
NSP4	P0C6U8		2915	L	175	V	FALSE
NSP4	P0C6U8		2920	I	180	V	FALSE
NSP4	P0C6U8		2921	S	181	A	FALSE
NSP4	P0C6U8		2923	S	183	E	TRUE
NSP4	P0C6U8		2924	E	184	S	TRUE
NSP4	P0C6U8		2958	A	218	S	FALSE
NSP4	P0C6U8		2971	V	231	A	TRUE
NSP4	P0C6U8		2973	I	233	V	TRUE
NSP4	P0C6U8		2975	L	235	V	TRUE
NSP4	P0C6U8		2986	E	246	D	FALSE
NSP4	P0C6U8		2987	H	247	Y	FALSE
NSP4	P0C6U8		2990	A	250	S	TRUE
NSP4	P0C6U8		2992	S	252	P	TRUE
NSP4	P0C6U8		3001	M	261	V	FALSE
NSP4	P0C6U8		3004	I	264	L	FALSE
NSP4	P0C6U8		3005	A	265	T	FALSE
NSP4	P0C6U8		3007	I	267	M	FALSE
NSP4	P0C6U8		3012	V	272	I	FALSE
NSP4	P0C6U8		3015	V	275	I	FALSE
NSP4	P0C6U8		3020	V	280	I	FALSE
NSP4	P0C6U8		3024	V	284	I	FALSE
NSP4	P0C6U8		3030	I	290	V	FALSE
NSP4	P0C6U8		3033	L	293	V	FALSE
NSP4	P0C6U8		3037	A	297	L	FALSE
NSP4	P0C6U8		3043	K	303	R	FALSE
NSP4	P0C6U8		3047	V	307	A	FALSE
NSP4	P0C6U8		3052	N	312	S	FALSE
NSP4	P0C6U8		3057	A	317	F	FALSE
NSP4	P0C6U8		3059	A	319	T	FALSE
NSP4	P0C6U8		3068	I	328	V	FALSE
NSP4	P0C6U8		3072	V	332	T	FALSE
NSP4	P0C6U8		3074	A	334	V	FALSE
NSP4	P0C6U8		3085	F	345	I	FALSE
NSP4	P0C6U8		3093	F	353	L	FALSE
NSP4	P0C6U8		3103	L	363	I	FALSE
NSP4	P0C6U8		3106	F	366	M	FALSE
NSP4	P0C6U8		3107	A	367	V	TRUE
NSP4	P0C6U8		3110	S	370	T	TRUE
NSP4	P0C6U8		3112	I	372	L	TRUE
NSP4	P0C6U8		3119	A	379	I	TRUE
NSP4	P0C6U8		3120	I	380	A	FALSE
NSP4	P0C6U8		3122	V	382	I	TRUE
NSP4	P0C6U8		3123	F	383	I	FALSE
NSP4	P0C6U8		3127	L	387	T	FALSE
NSP4	P0C6U8		3130	C	390	F	FALSE
NSP4	P0C6U8		3131	H	391	Y	FALSE
NSP4	P0C6U8		3135	N	395	S	FALSE
NSP4	P0C6U8		3139	R	399	K	FALSE
NSP4	P0C6U8		3140	K	400	R	FALSE
NSP4	P0C6U8		3143	M	403	V	FALSE
NSP4	P0C6U8		3148	T	408	S	FALSE
NSP4	P0C6U8		3173	E	433	D	FALSE
NSP4	P0C6U8		3174	T	434	V	FALSE
NSP4	P0C6U8		3198	L	458	M	FALSE
NSP4	P0C6U8		3223	A	483	S	FALSE
NSP5	P0C6U8		3275	T	35	V	FALSE
NSP5	P0C6U8		3286	A	46	S	TRUE
NSP5	P0C6U8		3305	S	65	N	FALSE
NSP5	P0C6U8		3326	L	86	V	FALSE
NSP5	P0C6U8		3328	R	88	K	FALSE
NSP5	P0C6U8		3334	S	94	A	FALSE
NSP5	P0C6U8		3374	H	134	F	FALSE
NSP5	P0C6U8		3420	K	180	N	FALSE
NSP5	P0C6U8		3442	L	202	V	FALSE
NSP5	P0C6U8		3507	A	267	S	FALSE
NSP5	P0C6U8		3525	T	285	A	TRUE
NSP5	P0C6U8		3526	I	286	L	TRUE
NSP6	P0C6U8		3551	K	5	R	FALSE
NSP6	P0C6U8		3552	I	6	T	FALSE
NSP6	P0C6U8		3553	V	7	I	FALSE
NSP6	P0C6U8		3560	M	14	L	FALSE
NSP6	P0C6U8		3564	F	18	I	FALSE
NSP6	P0C6U8		3570	I	24	V	FALSE
NSP6	P0C6U8		3583	V	37	L	FALSE
NSP6	P0C6U8		3592	T	46	A	FALSE
NSP6	P0C6U8		3593	L	47	M	FALSE
NSP6	P0C6U8		3596	M	50	I	FALSE
NSP6	P0C6U8		3598	I	52	M	FALSE
NSP6	P0C6U8		3599	A	53	S	FALSE
NSP6	P0C6U8		3601	C	55	F	FALSE
NSP6	P0C6U8		3604	L	58	M	FALSE
NSP6	P0C6U8		3605	L	59	F	FALSE
NSP6	P0C6U8		3645	E	99	D	FALSE
NSP6	P0C6U8		3646	L	100	M	FALSE
NSP6	P0C6U8		3647	A	101	V	FALSE
NSP6	P0C6U8		3654	Y	108	F	FALSE
NSP6	P0C6U8		3655	R	109	K	FALSE
NSP6	P0C6U8		3666	L	120	V	FALSE
NSP6	P0C6U8		3681	A	135	G	FALSE
NSP6	P0C6U8		3692	I	146	L	FALSE
NSP6	P0C6U8		3714	V	168	I	FALSE
NSP6	P0C6U8		3728	I	182	V	FALSE
NSP6	P0C6U8		3734	A	188	G	FALSE
NSP6	P0C6U8		3738	V	192	M	FALSE
NSP6	P0C6U8		3743	Y	197	C	FALSE
NSP6	P0C6U8		3745	L	199	I	FALSE
NSP6	P0C6U8		3746	L	200	F	FALSE
NSP6	P0C6U8		3766	C	220	F	FALSE
NSP6	P0C6U8		3768	C	222	T	FALSE
NSP6	P0C6U8		3810	S	264	N	FALSE
NSP6	P0C6U8		3824	I	278	V	FALSE
NSP7	P0C6U8		3906	R	70	K	FALSE
NSP8	P0C6U8		3934	Y	15	F	FALSE
NSP8	P0C6U8		4051	V	132	I	FALSE
NSP8	P0C6U8		4055	G	136	N	FALSE
NSP8	P0C6U8		4064	N	145	T	FALSE
NSP8	P0C6U8		4092	N	173	S	FALSE
NSP9	P0C6U8		4151	N	34	T	FALSE
NSP9	P0C6U8		4152	S	35	T	TRUE
NSP9	P0C6U8		4165	H	48	L	FALSE
ORF9C	Q7TLC7	P0DTD3	-1		71	L	FALSE
ORF9C	Q7TLC7	P0DTD3	-1		72	T	TRUE
ORF9C	Q7TLC7	P0DTD3	-1		73	D	TRUE
ORF9C	Q7TLC7	P0DTD3	3	P	3	Q	TRUE
ORF9C	Q7TLC7	P0DTD3	4	P	4	S	FALSE
ORF9C	Q7TLC7	P0DTD3	21	R	21	K	TRUE
ORF9C	Q7TLC7	P0DTD3	22	E	22	G	TRUE
ORF9C	Q7TLC7	P0DTD3	32	A	32	V	TRUE
ORF9C	Q7TLC7	P0DTD3	39	V	39	T	FALSE
ORF9C	Q7TLC7	P0DTD3	40	I	40	V	FALSE
ORF9C	Q7TLC7	P0DTD3	46	L	46	Q	FALSE
ORF9C	Q7TLC7	P0DTD3	52	I	52	L	TRUE
ORF9C	Q7TLC7	P0DTD3	60	E	60	M	TRUE
ORF9C	Q7TLC7	P0DTD3	61	V	61	A	TRUE
ORF9C	Q7TLC7	P0DTD3	63	K	63	M	TRUE
ORF9C	Q7TLC7	P0DTD3	65	P	65	L	TRUE
ORF9C	Q7TLC7	P0DTD3	66	S	66	L	TRUE
ORF9C	Q7TLC7	P0DTD3	67	R	67	L	TRUE
ORF9C	Q7TLC7	P0DTD3	68	Y	68	C	FALSE
ORF3A	P59632	P0DTC3	-1		242	E	FALSE
ORF3A	P59632	P0DTC3	7	F	7	I	FALSE
ORF3A	P59632	P0DTC3	10	L	10	I	FALSE
ORF3A	P59632	P0DTC3	12	S	12	T	FALSE
ORF3A	P59632	P0DTC3	13	I	13	V	FALSE
ORF3A	P59632	P0DTC3	15	A	15	L	FALSE
ORF3A	P59632	P0DTC3	16	Q	16	K	FALSE
ORF3A	P59632	P0DTC3	17	P	17	Q	FALSE
ORF3A	P59632	P0DTC3	18	V	18	G	FALSE
ORF3A	P59632	P0DTC3	19	K	19	E	FALSE
ORF3A	P59632	P0DTC3	21	D	21	K	FALSE
ORF3A	P59632	P0DTC3	22	N	22	D	FALSE
ORF3A	P59632	P0DTC3	24	S	24	T	FALSE
ORF3A	P59632	P0DTC3	26	A	26	S	FALSE
ORF3A	P59632	P0DTC3	27	S	27	D	FALSE
ORF3A	P59632	P0DTC3	28	T	28	F	FALSE
ORF3A	P59632	P0DTC3	30	H	30	R	FALSE
ORF3A	P59632	P0DTC3	37	L	37	I	FALSE
ORF3A	P59632	P0DTC3	47	V	47	I	FALSE
ORF3A	P59632	P0DTC3	48	I	48	V	FALSE
ORF3A	P59632	P0DTC3	52	F	52	L	FALSE
ORF3A	P59632	P0DTC3	60	T	60	S	FALSE
ORF3A	P59632	P0DTC3	64	A	64	T	FALSE
ORF3A	P59632	P0DTC3	66	N	66	K	FALSE
ORF3A	P59632	P0DTC3	74	Y	74	S	FALSE
ORF3A	P59632	P0DTC3	77	F	77	V	FALSE
ORF3A	P59632	P0DTC3	78	Q	78	H	FALSE
ORF3A	P59632	P0DTC3	80	I	80	V	FALSE
ORF3A	P59632	P0DTC3	90	I	90	V	FALSE
ORF3A	P59632	P0DTC3	101	M	101	L	FALSE
ORF3A	P59632	P0DTC3	104	Q	104	P	FALSE
ORF3A	P59632	P0DTC3	112	I	112	V	FALSE
ORF3A	P59632	P0DTC3	117	C	117	S	FALSE
ORF3A	P59632	P0DTC3	120	A	120	F	FALSE
ORF3A	P59632	P0DTC3	121	C	121	V	FALSE
ORF3A	P59632	P0DTC3	127	C	127	L	FALSE
ORF3A	P59632	P0DTC3	134	K	134	R	FALSE
ORF3A	P59632	P0DTC3	147	V	147	L	FALSE
ORF3A	P59632	P0DTC3	152	H	152	N	FALSE
ORF3A	P59632	P0DTC3	153	N	153	C	FALSE
ORF3A	P59632	P0DTC3	165	D	165	S	FALSE
ORF3A	P59632	P0DTC3	166	T	166	S	FALSE
ORF3A	P59632	P0DTC3	169	V	169	I	FALSE
ORF3A	P59632	P0DTC3	171	E	171	S	FALSE
ORF3A	P59632	P0DTC3	175	I	175	T	FALSE
ORF3A	P59632	P0DTC3	176	S	176	T	FALSE
ORF3A	P59632	P0DTC3	177	T	177	S	FALSE
ORF3A	P59632	P0DTC3	179	K	179	I	FALSE
ORF3A	P59632	P0DTC3	180	L	180	S	FALSE
ORF3A	P59632	P0DTC3	181	K	181	E	FALSE
ORF3A	P59632	P0DTC3	182	E	182	H	FALSE
ORF3A	P59632	P0DTC3	190	S	190	T	FALSE
ORF3A	P59632	P0DTC3	192	D	192	K	FALSE
ORF3A	P59632	P0DTC3	193	R	193	W	FALSE
ORF3A	P59632	P0DTC3	194	H	194	E	FALSE
ORF3A	P59632	P0DTC3	200	Y	200	C	FALSE
ORF3A	P59632	P0DTC3	203	V	203	L	FALSE
ORF3A	P59632	P0DTC3	205	G	205	S	FALSE
ORF3A	P59632	P0DTC3	209	E	209	S	FALSE
ORF3A	P59632	P0DTC3	210	V	210	D	FALSE
ORF3A	P59632	P0DTC3	215	E	215	Y	FALSE
ORF3A	P59632	P0DTC3	219	I	219	L	FALSE
ORF3A	P59632	P0DTC3	220	T	220	S	FALSE
ORF3A	P59632	P0DTC3	225	I	225	V	FALSE
ORF3A	P59632	P0DTC3	227	N	227	H	FALSE
ORF3A	P59632	P0DTC3	228	A	228	V	FALSE
ORF3A	P59632	P0DTC3	233	F	233	Y	FALSE
ORF3A	P59632	P0DTC3	236	L	236	I	FALSE
ORF3A	P59632	P0DTC3	238	K	238	D	FALSE
ORF3A	P59632	P0DTC3	239	D	239	E	FALSE
ORF3A	P59632	P0DTC3	241	P	241	E	FALSE
ORF3A	P59632	P0DTC3	242	N	243	H	FALSE
ORF3A	P59632	P0DTC3	255	A	256	V	FALSE
ORF3A	P59632	P0DTC3	258	A	259	V	FALSE
ORF3A	P59632	P0DTC3	260	D	261	E	FALSE
ORF6	P59634	P0DTC6	16	I	16	L	TRUE
ORF6	P59634	P0DTC6	23	R	23	K	TRUE
ORF6	P59634	P0DTC6	24	I	24	V	TRUE
ORF6	P59634	P0DTC6	25	A	25	S	TRUE
ORF6	P59634	P0DTC6	31	V	31	Y	TRUE
ORF6	P59634	P0DTC6	34	S	34	N	TRUE
ORF6	P59634	P0DTC6	35	S	35	L	TRUE
ORF6	P59634	P0DTC6	37	V	37	I	TRUE
ORF6	P59634	P0DTC6	38	R	38	K	FALSE
ORF6	P59634	P0DTC6	39	Q	39	N	TRUE
ORF6	P59634	P0DTC6	41	F	41	S	TRUE
ORF6	P59634	P0DTC6	43	P	43	S	TRUE
ORF6	P59634	P0DTC6	46	K	46	E	FALSE
ORF6	P59634	P0DTC6	47	K	47	N	TRUE
ORF6	P59634	P0DTC6	48	N	48	K	TRUE
ORF6	P59634	P0DTC6	51	E	51	Q	FALSE
ORF6	P59634	P0DTC6	54	D	54	E	FALSE
ORF6	P59634	P0DTC6	56	E	56	Q	TRUE
ORF6	P59634	P0DTC6	60	L	60	I	TRUE
ORF7A	P59635	P0DTC7	8	T	8	A	FALSE
ORF7A	P59635	P0DTC7	11	V	11	T	FALSE
ORF7A	P59635	P0DTC7	12	F	12	L	FALSE
ORF7A	P59635	P0DTC7	13	T	13	A	FALSE
ORF7A	P59635	P0DTC7	14	S	14	T	FALSE
ORF7A	P59635	P0DTC7	36	P	36	S	FALSE
ORF7A	P59635	P0DTC7	59	T	59	F	TRUE
ORF7A	P59635	P0DTC7	62	H	62	Q	FALSE
ORF7A	P59635	P0DTC7	68	A	68	P	FALSE
ORF7A	P59635	P0DTC7	71	T	71	V	FALSE
ORF7A	P59635	P0DTC7	72	R	72	K	FALSE
ORF7A	P59635	P0DTC7	74	T	74	V	FALSE
ORF7A	P59635	P0DTC7	101	L	100	I	TRUE
ORF7A	P59635	P0DTC7	108	L	107	I	TRUE
ORF7A	P59635	P0DTC7	111	L	110	I	FALSE
ORF7A	P59635	P0DTC7	112	I	111	T	TRUE
ORF7A	P59635	P0DTC7	117	I	116	L	FALSE
ORF9B	P59636	P0DTD2	5	Q	4	K	FALSE
ORF9B	P59636	P0DTD2	6	T	5	I	FALSE
ORF9B	P59636	P0DTD2	7	N	6	S	FALSE
ORF9B	P59636	P0DTD2	8	V	7	E	FALSE
ORF9B	P59636	P0DTD2	9	V	8	M	FALSE
ORF9B	P59636	P0DTD2	10	P	9	H	FALSE
ORF9B	P59636	P0DTD2	14	H	13	R	TRUE
ORF9B	P59636	P0DTD2	23	T	22	A	TRUE
ORF9B	P59636	P0DTD2	24	I	23	V	TRUE
ORF9B	P59636	P0DTD2	29	D	28	N	TRUE
ORF9B	P59636	P0DTD2	31	M	30	V	TRUE
ORF9B	P59636	P0DTD2	33	Q	32	R	TRUE
ORF9B	P59636	P0DTD2	34	G	33	D	TRUE
ORF9B	P59636	P0DTD2	37	S	36	N	FALSE
ORF9B	P59636	P0DTD2	38	A	37	V	FALSE
ORF9B	P59636	P0DTD2	39	D	38	G	TRUE
ORF9B	P59636	P0DTD2	52	Q	51	P	FALSE
ORF9B	P59636	P0DTD2	56	S	55	N	TRUE
ORF9B	P59636	P0DTD2	60	R	59	K	TRUE
ORF9B	P59636	P0DTD2	61	N	60	T	TRUE
ORF9B	P59636	P0DTD2	63	D	62	N	TRUE
ORF9B	P59636	P0DTD2	67	A	66	D	TRUE
ORF9B	P59636	P0DTD2	68	R	67	K	TRUE
ORF9B	P59636	P0DTD2	72	S	71	L	TRUE
ORF9B	P59636	P0DTD2	76	V	75	A	TRUE
ORF9B	P59636	P0DTD2	97	A	96	V	FALSE
S	P59594	P0DTC2	-1		69	H	FALSE
S	P59594	P0DTC2	-1		70	V	FALSE
S	P59594	P0DTC2	-1		71	S	FALSE
S	P59594	P0DTC2	-1		72	G	FALSE
S	P59594	P0DTC2	-1		73	T	FALSE
S	P59594	P0DTC2	-1		77	K	FALSE
S	P59594	P0DTC2	-1		78	R	FALSE
S	P59594	P0DTC2	-1		144	Y	FALSE
S	P59594	P0DTC2	-1		145	Y	FALSE
S	P59594	P0DTC2	-1		146	H	FALSE
S	P59594	P0DTC2	-1		147	K	FALSE
S	P59594	P0DTC2	-1		243	A	FALSE
S	P59594	P0DTC2	-1		244	L	FALSE
S	P59594	P0DTC2	-1		245	H	FALSE
S	P59594	P0DTC2	-1		246	R	FALSE
S	P59594	P0DTC2	-1		256	S	FALSE
S	P59594	P0DTC2	-1		257	G	FALSE
S	P59594	P0DTC2	-1		483	V	FALSE
S	P59594	P0DTC2	-1		679	N	FALSE
S	P59594	P0DTC2	-1		680	S	FALSE
S	P59594	P0DTC2	-1		681	P	FALSE
S	P59594	P0DTC2	-1		682	R	FALSE
S	P59594	P0DTC2	3	I	3	V	FALSE
S	P59594	P0DTC2	6	L	6	V	FALSE
S	P59594	P0DTC2	7	F	7	L	FALSE
S	P59594	P0DTC2	9	T	9	P	FALSE
S	P59594	P0DTC2	11	T	11	V	FALSE
S	P59594	P0DTC2	15	D	14	Q	FALSE
S	P59594	P0DTC2	16	L	15	C	FALSE
S	P59594	P0DTC2	17	D	16	V	FALSE
S	P59594	P0DTC2	18	R	17	N	FALSE
S	P59594	P0DTC2	19	C	18	L	FALSE
S	P59594	P0DTC2	22	F	21	R	FALSE
S	P59594	P0DTC2	23	D	22	T	FALSE
S	P59594	P0DTC2	24	D	23	Q	FALSE
S	P59594	P0DTC2	25	V	24	L	FALSE
S	P59594	P0DTC2	27	A	25	P	FALSE
S	P59594	P0DTC2	29	N	27	A	FALSE
S	P59594	P0DTC2	34	T	30	N	FALSE
S	P59594	P0DTC2	36	S	32	F	FALSE
S	P59594	P0DTC2	37	M	33	T	FALSE
S	P59594	P0DTC2	45	E	41	K	TRUE
S	P59594	P0DTC2	46	I	42	V	TRUE
S	P59594	P0DTC2	50	D	46	S	TRUE
S	P59594	P0DTC2	51	T	47	V	TRUE
S	P59594	P0DTC2	53	Y	49	H	TRUE
S	P59594	P0DTC2	54	L	50	S	FALSE
S	P59594	P0DTC2	63	Y	59	F	FALSE
S	P59594	P0DTC2	68	G	64	W	FALSE
S	P59594	P0DTC2	71	T	67	A	FALSE
S	P59594	P0DTC2	74	H	75	G	FALSE
S	P59594	P0DTC2	77	G	80	D	FALSE
S	P59594	P0DTC2	81	I	84	L	FALSE
S	P59594	P0DTC2	84	K	87	N	FALSE
S	P59594	P0DTC2	87	I	90	V	FALSE
S	P59594	P0DTC2	91	A	94	S	FALSE
S	P59594	P0DTC2	97	V	100	I	FALSE
S	P59594	P0DTC2	98	V	101	I	FALSE
S	P59594	P0DTC2	102	V	105	I	FALSE
S	P59594	P0DTC2	105	S	108	T	FALSE
S	P59594	P0DTC2	107	M	110	L	FALSE
S	P59594	P0DTC2	108	N	111	D	FALSE
S	P59594	P0DTC2	109	N	112	S	FALSE
S	P59594	P0DTC2	111	S	114	T	FALSE
S	P59594	P0DTC2	114	V	117	L	FALSE
S	P59594	P0DTC2	115	I	118	L	TRUE
S	P59594	P0DTC2	117	I	120	V	FALSE
S	P59594	P0DTC2	120	S	123	A	FALSE
S	P59594	P0DTC2	126	R	129	K	FALSE
S	P59594	P0DTC2	127	A	130	V	TRUE
S	P59594	P0DTC2	129	N	132	E	FALSE
S	P59594	P0DTC2	131	E	134	Q	FALSE
S	P59594	P0DTC2	132	L	135	F	FALSE
S	P59594	P0DTC2	134	D	137	N	FALSE
S	P59594	P0DTC2	135	N	138	D	FALSE
S	P59594	P0DTC2	138	F	141	L	FALSE
S	P59594	P0DTC2	139	A	142	G	FALSE
S	P59594	P0DTC2	141	S	148	N	FALSE
S	P59594	P0DTC2	142	K	149	N	FALSE
S	P59594	P0DTC2	143	P	150	K	FALSE
S	P59594	P0DTC2	144	M	151	S	FALSE
S	P59594	P0DTC2	145	G	152	W	FALSE
S	P59594	P0DTC2	146	T	153	M	FALSE
S	P59594	P0DTC2	147	Q	154	E	FALSE
S	P59594	P0DTC2	148	T	155	S	FALSE
S	P59594	P0DTC2	149	H	156	E	FALSE
S	P59594	P0DTC2	150	T	157	F	FALSE
S	P59594	P0DTC2	151	M	158	R	FALSE
S	P59594	P0DTC2	152	I	159	V	FALSE
S	P59594	P0DTC2	153	F	160	Y	FALSE
S	P59594	P0DTC2	154	D	161	S	FALSE
S	P59594	P0DTC2	155	N	162	S	FALSE
S	P59594	P0DTC2	157	F	164	N	FALSE
S	P59594	P0DTC2	164	I	171	V	FALSE
S	P59594	P0DTC2	166	D	173	Q	FALSE
S	P59594	P0DTC2	167	A	174	P	FALSE
S	P59594	P0DTC2	169	S	176	L	FALSE
S	P59594	P0DTC2	170	L	177	M	FALSE
S	P59594	P0DTC2	172	V	179	L	FALSE
S	P59594	P0DTC2	173	S	180	E	FALSE
S	P59594	P0DTC2	174	E	181	G	FALSE
S	P59594	P0DTC2	176	S	183	Q	FALSE
S	P59594	P0DTC2	181	H	188	N	FALSE
S	P59594	P0DTC2	190	K	197	I	FALSE
S	P59594	P0DTC2	193	F	200	Y	FALSE
S	P59594	P0DTC2	194	L	201	F	FALSE
S	P59594	P0DTC2	195	Y	202	K	FALSE
S	P59594	P0DTC2	196	V	203	I	FALSE
S	P59594	P0DTC2	198	K	205	S	FALSE
S	P59594	P0DTC2	199	G	206	K	FALSE
S	P59594	P0DTC2	200	Y	207	H	FALSE
S	P59594	P0DTC2	201	Q	208	T	FALSE
S	P59594	P0DTC2	204	D	211	N	FALSE
S	P59594	P0DTC2	205	V	212	L	FALSE
S	P59594	P0DTC2	211	S	218	Q	FALSE
S	P59594	P0DTC2	214	N	221	S	FALSE
S	P59594	P0DTC2	215	T	222	A	FALSE
S	P59594	P0DTC2	217	K	224	E	FALSE
S	P59594	P0DTC2	219	I	226	L	FALSE
S	P59594	P0DTC2	220	F	227	V	FALSE
S	P59594	P0DTC2	221	K	228	D	FALSE
S	P59594	P0DTC2	224	L	231	I	FALSE
S	P59594	P0DTC2	230	N	237	R	FALSE
S	P59594	P0DTC2	232	R	239	Q	FALSE
S	P59594	P0DTC2	233	A	240	T	FALSE
S	P59594	P0DTC2	234	I	241	L	FALSE
S	P59594	P0DTC2	236	T	247	S	FALSE
S	P59594	P0DTC2	237	A	248	Y	FALSE
S	P59594	P0DTC2	238	F	249	L	FALSE
S	P59594	P0DTC2	239	S	250	T	FALSE
S	P59594	P0DTC2	241	A	252	G	FALSE
S	P59594	P0DTC2	242	Q	253	D	FALSE
S	P59594	P0DTC2	243	D	254	S	FALSE
S	P59594	P0DTC2	244	I	255	S	FALSE
S	P59594	P0DTC2	246	G	259	T	FALSE
S	P59594	P0DTC2	247	T	260	A	FALSE
S	P59594	P0DTC2	248	S	261	G	FALSE
S	P59594	P0DTC2	253	F	266	Y	FALSE
S	P59594	P0DTC2	258	K	271	Q	FALSE
S	P59594	P0DTC2	260	T	273	R	FALSE
S	P59594	P0DTC2	263	M	276	L	FALSE
S	P59594	P0DTC2	267	D	280	N	TRUE
S	P59594	P0DTC2	279	S	292	A	FALSE
S	P59594	P0DTC2	280	Q	293	L	FALSE
S	P59594	P0DTC2	281	N	294	D	FALSE
S	P59594	P0DTC2	284	A	297	S	FALSE
S	P59594	P0DTC2	286	L	299	T	FALSE
S	P59594	P0DTC2	289	S	302	T	FALSE
S	P59594	P0DTC2	290	V	303	L	FALSE
S	P59594	P0DTC2	294	E	307	T	FALSE
S	P59594	P0DTC2	295	I	308	V	FALSE
S	P59594	P0DTC2	296	D	309	E	FALSE
S	P59594	P0DTC2	308	V	321	Q	FALSE
S	P59594	P0DTC2	310	S	323	T	FALSE
S	P59594	P0DTC2	311	G	324	E	FALSE
S	P59594	P0DTC2	312	D	325	S	FALSE
S	P59594	P0DTC2	313	V	326	I	FALSE
S	P59594	P0DTC2	333	K	346	R	FALSE
S	P59594	P0DTC2	335	P	348	A	FALSE
S	P59594	P0DTC2	341	E	354	N	FALSE
S	P59594	P0DTC2	344	K	357	R	FALSE
S	P59594	P0DTC2	359	T	372	A	FALSE
S	P59594	P0DTC2	360	F	373	S	FALSE
S	P59594	P0DTC2	371	A	384	P	FALSE
S	P59594	P0DTC2	380	S	393	T	FALSE
S	P59594	P0DTC2	389	V	402	I	FALSE
S	P59594	P0DTC2	390	K	403	R	FALSE
S	P59594	P0DTC2	393	D	406	E	FALSE
S	P59594	P0DTC2	404	V	417	K	FALSE
S	P59594	P0DTC2	417	M	430	T	FALSE
S	P59594	P0DTC2	421	L	434	I	FALSE
S	P59594	P0DTC2	425	T	438	S	FALSE
S	P59594	P0DTC2	426	R	439	N	FALSE
S	P59594	P0DTC2	428	I	441	L	FALSE
S	P59594	P0DTC2	430	A	443	S	FALSE
S	P59594	P0DTC2	431	T	444	K	FALSE
S	P59594	P0DTC2	432	S	445	V	FALSE
S	P59594	P0DTC2	433	T	446	G	FALSE
S	P59594	P0DTC2	439	K	452	L	FALSE
S	P59594	P0DTC2	442	Y	455	L	FALSE
S	P59594	P0DTC2	443	L	456	F	FALSE
S	P59594	P0DTC2	445	H	458	K	FALSE
S	P59594	P0DTC2	446	G	459	S	FALSE
S	P59594	P0DTC2	447	K	460	N	FALSE
S	P59594	P0DTC2	449	R	462	K	FALSE
S	P59594	P0DTC2	457	N	470	T	FALSE
S	P59594	P0DTC2	458	V	471	E	FALSE
S	P59594	P0DTC2	459	P	472	I	FALSE
S	P59594	P0DTC2	460	F	473	Y	FALSE
S	P59594	P0DTC2	461	S	474	Q	FALSE
S	P59594	P0DTC2	462	P	475	A	FALSE
S	P59594	P0DTC2	463	D	476	G	FALSE
S	P59594	P0DTC2	464	G	477	S	FALSE
S	P59594	P0DTC2	465	K	478	T	FALSE
S	P59594	P0DTC2	468	T	481	N	FALSE
S	P59594	P0DTC2	469	P	482	G	FALSE
S	P59594	P0DTC2	470	P	484	E	FALSE
S	P59594	P0DTC2	471	A	485	G	FALSE
S	P59594	P0DTC2	472	L	486	F	FALSE
S	P59594	P0DTC2	476	W	490	F	FALSE
S	P59594	P0DTC2	479	N	493	Q	FALSE
S	P59594	P0DTC2	480	D	494	S	FALSE
S	P59594	P0DTC2	484	Y	498	Q	FALSE
S	P59594	P0DTC2	485	T	499	P	FALSE
S	P59594	P0DTC2	487	T	501	N	FALSE
S	P59594	P0DTC2	489	I	503	V	FALSE
S	P59594	P0DTC2	505	N	519	H	FALSE
S	P59594	P0DTC2	515	L	529	K	FALSE
S	P59594	P0DTC2	518	D	532	N	FALSE
S	P59594	P0DTC2	520	I	534	V	FALSE
S	P59594	P0DTC2	523	Q	537	K	FALSE
S	P59594	P0DTC2	540	P	554	E	FALSE
S	P59594	P0DTC2	542	S	556	N	FALSE
S	P59594	P0DTC2	544	R	558	K	FALSE
S	P59594	P0DTC2	546	Q	560	L	FALSE
S	P59594	P0DTC2	555	V	569	I	FALSE
S	P59594	P0DTC2	556	S	570	A	FALSE
S	P59594	P0DTC2	558	F	572	T	FALSE
S	P59594	P0DTC2	561	S	575	A	FALSE
S	P59594	P0DTC2	566	K	580	Q	FALSE
S	P59594	P0DTC2	568	S	582	L	FALSE
S	P59594	P0DTC2	574	S	588	T	FALSE
S	P59594	P0DTC2	590	A	604	T	FALSE
S	P59594	P0DTC2	592	S	606	N	FALSE
S	P59594	P0DTC2	593	E	607	Q	FALSE
S	P59594	P0DTC2	605	D	619	E	FALSE
S	P59594	P0DTC2	607	S	621	P	FALSE
S	P59594	P0DTC2	608	T	622	V	FALSE
S	P59594	P0DTC2	618	A	632	T	FALSE
S	P59594	P0DTC2	621	I	635	V	FALSE
S	P59594	P0DTC2	626	N	640	S	FALSE
S	P59594	P0DTC2	632	Q	646	R	FALSE
S	P59594	P0DTC2	643	D	657	N	FALSE
S	P59594	P0DTC2	644	T	658	N	FALSE
S	P59594	P0DTC2	661	H	675	Q	FALSE
S	P59594	P0DTC2	663	V	677	Q	FALSE
S	P59594	P0DTC2	664	S	678	T	FALSE
S	P59594	P0DTC2	665	L	683	R	FALSE
S	P59594	P0DTC2	666	L	684	A	FALSE
S	P59594	P0DTC2	669	T	687	V	FALSE
S	P59594	P0DTC2	670	S	688	A	FALSE
S	P59594	P0DTC2	671	Q	689	S	FALSE
S	P59594	P0DTC2	672	K	690	Q	FALSE
S	P59594	P0DTC2	675	V	693	I	FALSE
S	P59594	P0DTC2	684	D	702	E	FALSE
S	P59594	P0DTC2	685	S	703	N	FALSE
S	P59594	P0DTC2	687	I	705	V	FALSE
S	P59594	P0DTC2	693	T	711	S	FALSE
S	P59594	P0DTC2	701	S	719	T	FALSE
S	P59594	P0DTC2	704	I	722	V	FALSE
S	P59594	P0DTC2	708	V	726	I	FALSE
S	P59594	P0DTC2	709	M	727	L	FALSE
S	P59594	P0DTC2	714	A	732	T	FALSE
S	P59594	P0DTC2	721	N	739	T	FALSE
S	P59594	P0DTC2	732	A	750	S	FALSE
S	P59594	P0DTC2	750	S	768	T	FALSE
S	P59594	P0DTC2	754	A	772	V	FALSE
S	P59594	P0DTC2	758	R	776	K	FALSE
S	P59594	P0DTC2	761	R	779	Q	FALSE
S	P59594	P0DTC2	770	M	788	I	FALSE
S	P59594	P0DTC2	775	T	793	P	FALSE
S	P59594	P0DTC2	776	L	794	I	FALSE
S	P59594	P0DTC2	778	Y	796	D	FALSE
S	P59594	P0DTC2	792	L	810	S	FALSE
S	P59594	P0DTC2	795	T	813	S	TRUE
S	P59594	P0DTC2	816	M	834	I	FALSE
S	P59594	P0DTC2	821	E	839	D	FALSE
S	P59594	P0DTC2	827	N	845	A	TRUE
S	P59594	P0DTC2	850	D	868	E	FALSE
S	P59594	P0DTC2	854	A	872	Q	FALSE
S	P59594	P0DTC2	857	A	875	S	FALSE
S	P59594	P0DTC2	860	V	878	L	FALSE
S	P59594	P0DTC2	861	S	879	A	FALSE
S	P59594	P0DTC2	864	A	882	I	FALSE
S	P59594	P0DTC2	866	A	884	S	FALSE
S	P59594	P0DTC2	904	Q	922	L	FALSE
S	P59594	P0DTC2	911	K	929	S	FALSE
S	P59594	P0DTC2	914	S	932	G	FALSE
S	P59594	P0DTC2	915	Q	933	K	FALSE
S	P59594	P0DTC2	918	E	936	D	FALSE
S	P59594	P0DTC2	921	T	939	S	TRUE
S	P59594	P0DTC2	922	T	940	S	FALSE
S	P59594	P0DTC2	924	S	942	A	FALSE
S	P59594	P0DTC2	925	T	943	S	FALSE
S	P59594	P0DTC2	1037	A	1055	S	FALSE
S	P59594	P0DTC2	1052	S	1070	A	FALSE
S	P59594	P0DTC2	1055	R	1073	K	FALSE
S	P59594	P0DTC2	1066	E	1084	D	FALSE
S	P59594	P0DTC2	1070	Y	1088	H	FALSE
S	P59594	P0DTC2	1079	F	1097	S	FALSE
S	P59594	P0DTC2	1083	S	1101	H	FALSE
S	P59594	P0DTC2	1086	I	1104	V	FALSE
S	P59594	P0DTC2	1092	F	1110	Y	FALSE
S	P59594	P0DTC2	1093	S	1111	E	FALSE
S	P59594	P0DTC2	1115	I	1133	V	FALSE
S	P59594	P0DTC2	1198	V	1216	I	FALSE
S	P59594	P0DTC2	1215	L	1233	M	FALSE
S	P59594	P0DTC2	1229	A	1247	C	FALSE
