## Supplemental Table 5 for "A 3D Structural Interactome to Explore the Impact of Evolutionary Divergence, Population Variation, and Small-molecule Drugs on SARS-CoV-2-Human Protein-Protein Interactions"

### Sheet: Supplemental_Table_5
Supplementary Table 5 - Enrichment for sequence variation on SARS-CoV-2-Human interfaces.
Gene Viral	UniProt Viral	Gene Human	UniProt Human	LogOdds Viral	CI_Low Viral	CI_Up Viral	P-value Viral	Ires_NoVar Viral	Ires_Var Viral	NoIres_Var Viral	NoIres_NoVar Viral	LogOdds Human	CI_Low Human	CI_Up Human	P-value Human	Ires_NoVar Human	Ires_Var Human	NoIres_Var Human	NoIres_NoVar Human
E	P0DTC4	AP3B1	O00203					0	0	3	72					0	0	419	675
E	P0DTC4	BRD2	P25440					0	0	3	72	-1.07806	-1.62368	-0.532431	0.000577168	80	29	300	392
E	P0DTC4	BRD4	O60885					0	0	3	72	-0.955397	-1.4851	-0.425689	0.00150503	94	28	454	786
E	P0DTC4	CWC27	Q6UX04					0	0	3	72	-0.0736072	-1.26451	1.1173	0.459511	10	7	193	262
E	P0DTC4	SLC44A2	Q8IWA5					0	0	3	72					0	0	285	421
E	P0DTC4	ZC3H18	Q86VM9					0	0	3	72					0	0	473	480
M	P0DTC5	AAR2	Q9Y312					0	0	21	201					0	0	145	239
M	P0DTC5	AASS	Q9UDR5					0	0	21	201					0	0	361	565
M	P0DTC5	ACADM	P11310					0	0	21	201	-0.370807	-1.02532	0.28371	0.175702	44	24	146	207
M	P0DTC5	AKAP8L	Q9ULX6					0	0	21	201					0	0	275	371
M	P0DTC5	ANO6	Q4KMQ2					0	0	21	201					0	0	360	550
M	P0DTC5	ATP1B1	P05026					0	0	21	201	0.0164881	-0.817446	0.850422	0.487028	29	14	84	176
M	P0DTC5	ATP6V1A	P38606					0	0	21	201	-0.686365	-1.50819	0.135459	0.0847617	51	11	143	412
M	P0DTC5	BZW2	Q9Y6E2					0	0	21	201	-0.329389	-1.33801	0.679233	0.295577	23	8	118	270
M	P0DTC5	COQ8B	Q96D53					0	0	21	201	-0.334118	-1.70276	1.03452	0.344008	8	5	234	297
M	P0DTC5	ETFA	P13804					0	0	21	201	0.0277922	-0.623658	0.679242	0.472028	46	27	95	165
M	P0DTC5	FAM8A1	Q9UBU6					0	0	21	201					0	0	209	204
M	P0DTC5	FASTKD5	Q7L8L6					0	0	21	201	0.638812	-2.72177	3.99939	0.377266	1	1	298	464
M	P0DTC5	GGCX	P38435					0	0	21	201					0	0	286	472
M	P0DTC5	INTS4	Q96HW7					0	0	21	201					0	1	371	591
M	P0DTC5	PITRM1	Q5JRX3					0	0	21	201	-0.244935	-1.57347	1.0836	0.380848	7	6	516	508
M	P0DTC5	PMPCA	Q10713					0	0	21	201	0.363357	-0.560788	1.2875	0.258904	13	15	235	262
M	P0DTC5	PMPCB	O75439					0	0	21	201	0.699605	-0.516302	1.91551	0.171969	7	9	209	264
M	P0DTC5	PSMD8	P48556					0	0	21	201					0	0	171	179
M	P0DTC5	REEP5	Q00765					0	0	21	201					0	0	77	112
M	P0DTC5	REEP6	Q96HR9					0	0	21	201					0	0	96	115
M	P0DTC5	RTN4	Q9NQC3					0	0	21	201	0.205281	-0.609432	1.01999	0.339272	18	17	521	636
M	P0DTC5	SAAL1	Q96ER3					0	0	21	201	-0.0780286	-1.02436	0.868302	0.446059	17	11	181	265
M	P0DTC5	SLC25A21	Q9BQT8					0	0	21	201	0.0223678	-0.910152	0.954887	0.484264	16	13	120	150
M	P0DTC5	SLC30A7	Q8NEW0					0	0	21	201					0	0	150	226
M	P0DTC5	SLC30A9	Q6PML9					0	0	21	201					3	0	201	364
M	P0DTC5	STOM	P27105					0	0	21	201	-0.104697	-0.856389	0.646995	0.409396	40	18	75	155
M	P0DTC5	TARS2	Q9BW92					0	0	21	201	-1.02501	-2.05711	0.0070778	0.0511742	25	7	249	437
M	P0DTC5	TUBGCP2	Q9BSJ2					0	0	21	201					0	0	394	508
M	P0DTC5	TUBGCP3	Q96CW5					0	0	21	201					0	0	289	618
M	P0DTC5	YIF1A	O95070					0	0	21	201					0	0	150	143
N	P0DTC9	CSNK2A2	P19784					0	0	37	382	0.672835	-0.630414	1.97608	0.197886	12	5	69	264
N	P0DTC9	CSNK2B	P67870					0	0	37	382	0.96322	0.0135082	1.91293	0.0476331	38	12	23	142
N	P0DTC9	DDX21	Q9NR30					0	0	37	382	-1.00405	-2.86832	0.860227	0.187843	9	2	238	534
N	P0DTC9	FAM98A	Q8NCA5					0	0	37	382					0	0	218	300
N	P0DTC9	G3BP1	Q13283					0	0	37	382	-0.36257	-1.44644	0.721298	0.291081	18	7	147	294
N	P0DTC9	G3BP2	Q9UN86					0	0	37	382	-2.41028	-4.85956	0.0389953	0.0527596	19	1	101	361
N	P0DTC9	LARP1	Q6PKG0					0	0	37	382					27	0	253	816
N	P0DTC9	MOV10	Q9HCE1					0	0	37	382					0	0	350	653
N	P0DTC9	PABPC1	P11940					0	0	37	382	-0.502716	-1.14133	0.135895	0.0976889	77	20	145	394
N	P0DTC9	PABPC4	Q13310					0	0	37	382	-0.729292	-1.49861	0.040023	0.0594649	50	13	175	406
N	P0DTC9	RBM28	Q9NW13					0	0	37	382	-0.313545	-1.4559	0.828806	0.325826	12	7	311	429
N	P0DTC9	RPL36	Q9Y3U8					0	0	37	382	-1.26766	-2.30478	-0.230552	0.0221887	38	11	23	33
N	P0DTC9	RRP9	O43818					0	0	37	382	0.791211	-0.663085	2.24551	0.185425	5	6	190	274
N	P0DTC9	SNIP1	Q8TAD8					0	0	37	382	0.202058	-0.873962	1.27808	0.378708	12	9	148	227
N	P0DTC9	UPF1	Q92900					0	0	37	382	-0.515841	-1.23837	0.206684	0.120131	62	14	257	796
NSP1		COLGALT1	Q8NBJ5	1.65535	0.269476	3.04123	0.0247253	16	6	10	84	-0.63743	-1.91049	0.635631	0.205087	14	9	19	19
NSP1		PKP2	Q99959	-0.415037	-2.32209	1.49201	0.360181	16	2	14	84	-0.351985	-1.48363	0.779662	0.304461	12	8	97	114
NSP1		POLA1	P09884	0.758992	-0.927279	2.44526	0.229544	12	3	13	88	0.86507	-1.23745	2.96759	0.249277	7	3	4	17
NSP1		POLA2	Q14181	0.900825	-0.797837	2.59949	0.191525	11	3	13	89	-1.4975	-3.18403	0.189027	0.0720767	9	3	32	34
NSP1		PRIM1	P49642	0.415037	-1.07796	1.90803	0.323745	20	4	12	80	0.528496	-0.397231	1.45422	0.173854	18	12	110	238
NSP1		PRIM2	P49643	-0.736966	-3.3123	1.83837	0.318929	10	1	15	90					6	0	0	163
NSP10		AP2A2	O94973					16	0	2	113	-2.53298	-5.02711	-0.0388577	0.0474122	10	1	338	584
NSP10		AP2M1	Q96CW1					14	0	2	115					17	0	18	184
NSP10		ERGIC1	Q969X5					13	0	2	116	-0.974005	-2.48253	0.534522	0.144112	10	4	33	42
NSP10		GFER	P55789					18	0	2	111	-0.736966	-2.05654	0.582614	0.179145	10	6	47	47
NSP10			Q9HAV7					21	0	2	108	0.974005	-0.394725	2.34273	0.1209	6	10	28	33
NSP11		TBCA	O75347					0	0	2	11	-1.4021	-3.01427	0.210074	0.0762838	12	3	37	56
NSP12		AKAP8	O43823					22	0	24	757	0.346538	-0.740732	1.43381	0.300052	9	11	248	258
NSP12		BCKDK	O14874					20	0	24	759	-0.0906617	-1.17526	0.993935	0.44532	14	8	129	212
NSP12		CRTC3	Q6UUV7					31	0	24	748	-0.34019	-1.24645	0.566066	0.268471	18	12	265	314
NSP12		LARP4B	Q92615					21	0	24	758	0	-2.65312	2.65312	0.5	6	4	2	3
NSP12		MYCBP2	O75592					26	0	24	753					26	0	2	224
NSP12		PDZD11	Q5EBL8					18	0	24	761	-0.777608	-3.37454	1.81933	0.311175	12	1	10	70
NSP12		PLEKHA5	Q9HAU0					14	0	24	765	1.41504	-0.222503	3.05258	0.0776066	6	4	21	84
NSP12		PPIL3	Q9H2H8					25	0	24	754	0.977555	-0.0660374	2.02115	0.0616865	11	14	53	82
NSP12		PRRC2B	Q5JSZ5					8	0	24	771	-0.157424	-1.60231	1.28747	0.428886	6	5	474	510
NSP12		RBM41	Q96IZ5					16	0	24	763	0.80227	-0.623432	2.22797	0.177329	7	6	29	59
NSP12		RIPK1	Q13546					14	0	24	765	1.27915	-0.285686	2.84399	0.0893838	4	6	89	144
NSP12		SBNO1	A3KN83					16	0	24	763	-0.349942	-2.09321	1.39333	0.37063	13	3	10	34
NSP12		SLU7	O95391					34	0	24	745	0.43242	-0.62528	1.49012	0.250644	22	8	45	167
NSP12		TCF12	Q99081					15	0	24	764					8	4	0	6
NSP12		TYSND1	Q2T9J0					21	0	24	758	-0.111031	-1.37664	1.15458	0.442631	9	10	30	25
NSP12		UBAP2	Q5T6F2					27	0	24	752	-0.153951	-1.25069	0.942783	0.408699	13	12	38	37
NSP12		UBAP2L	Q14157					15	0	24	764	-0.524527	-2.45984	1.41078	0.327869	11	2	17	65
NSP12		USP54	Q70EL1					15	0	24	764	1.80524	0.493913	3.11657	0.0117751	5	10	293	512
NSP12		ZC3H7A	Q8IWR0					18	0	24	761	-0.0830557	-1.59299	1.42688	0.463954	11	5	13	27
NSP12		ZNF318	Q5VUA4	1.7866	-0.0465876	3.61978	0.0544616	20	2	22	759	-0.209453	-1.56361	1.1447	0.399587	9	6	37	48
NSP13		AKAP9	Q99996					0	0	1	600					0	0	1539	2368
NSP13		C1orf50	Q9BV19					21	0	1	579	0.693487	-0.694456	2.08143	0.20558	8	9	16	23
NSP13		CDK5RAP2	Q96SN8					26	0	1	574	0.269461	-0.90141	1.44033	0.352514	16	9	21	45
NSP13		CENPF	P49454					0	0	1	600					0	0	1268	1846
NSP13		CEP112	Q8N8E3					16	0	1	584	-0.233972	-1.59726	1.12932	0.388859	8	5	344	468
NSP13		CEP135	Q66GS9					31	0	1	569	0.432111	-0.986226	1.85045	0.308143	18	10	7	17
NSP13		CEP250	Q9BV73					23	0	1	577	-1.86619	-3.36067	-0.37171	0.0199896	17	3	368	572
NSP13		CEP350	Q5VT06					28	0	1	572	0.406964	-0.674368	1.4883	0.267942	16	11	28	54
NSP13		CEP43	O95684					16	0	1	584	-1.1375	-2.51502	0.240014	0.0871907	10	6	33	25
NSP13		CEP68	Q76N32					23	0	1	577	-0.670692	-2.02464	0.683254	0.207594	15	5	26	49
NSP13		CIT	O14578					23	0	1	577	-0.500331	-1.85074	0.850082	0.271122	15	4	192	509
NSP13		CLIP4	Q8N3C7					27	0	1	573	-0.437405	-1.64413	0.769317	0.275515	13	10	25	24
NSP13		CNTRL	Q7Z7A1					21	0	1	579	-1.9855	-3.88197	-0.0890312	0.0425282	11	2	36	50
NSP13		ERC1	Q8IUD2					18	0	1	582	-0.0263341	-1.35959	1.30692	0.487041	9	5	344	608
NSP13		FYCO1	Q9BQS8					19	0	1	581	0.192645	-2.04965	2.43494	0.44381	7	4	3	6
NSP13		GCC1	Q96CN9					14	0	1	586	-0.506185	-2.2397	1.22733	0.315508	7	3	28	46
NSP13		GCC2	Q8IWJ2					30	0	1	570	-0.714246	-2.32287	0.894383	0.232594	15	8	7	8
NSP13		JAKMIP1	Q96N16					29	0	1	571	0.384664	-0.752432	1.52176	0.288958	15	10	24	47
NSP13		MIPOL1	Q8TD10					34	0	1	566	-0.981141	-2.0699	0.107621	0.069135	19	11	32	28
NSP13		NIN	Q8N4C6					21	0	1	579	0.286881	-0.741548	1.31531	0.323177	12	10	375	549
NSP13		NINL	Q9Y2I6					30	0	1	570	-1.04182	-2.18235	0.0987103	0.0664846	15	9	42	34
NSP13		PCNT	O95613					18	0	1	582	-0.00270638	-1.16686	1.16145	0.498474	9	8	415	466
NSP13		PDE4DIP	Q5VU43					27	0	1	573	0.00987554	-0.986392	1.00614	0.493496	10	14	495	356
NSP13		PRKACA	P17612					23	0	1	577	-0.337996	-1.57711	0.901117	0.326834	18	5	79	225
NSP13		PRKAR2A	P13861					29	0	1	571	0.830075	-0.778206	2.43836	0.197954	7	7	9	16
NSP13		PRKAR2B	P31323					12	0	1	588	0.122857	-1.4648	1.71051	0.449358	6	7	15	14
NSP13		RDX	P35241					28	0	1	572	1.87009	0.674558	3.06562	0.00504204	9	14	20	47
NSP13		TBK1	Q9UHD2					27	0	1	573	-1.86109	-3.32425	-0.397922	0.0182109	15	4	31	32
NSP13		TBKBP1	A7MCY6					29	0	1	571	-0.496798	-1.69317	0.699578	0.247294	22	7	22	49
NSP13		TLE1	Q04724					23	0	1	577	-0.279713	-1.43829	0.878865	0.345642	18	6	87	215
NSP13		TLE3	Q04726					31	0	1	569	-0.665882	-1.60594	0.274173	0.121985	22	10	150	208
NSP13		TLE5	Q08117					16	0	1	584	0.392317	-1.17194	1.95658	0.339975	8	7	10	15
NSP13		USP13	Q92995					30	0	1	570	-0.0879965	-1.23233	1.05634	0.449674	13	9	39	53
NSP13			O75506					31	0	1	569	-1.43211	-2.95675	0.092529	0.0611696	17	7	10	9
NSP13			Q08378					10	0	1	590	0.501053	-0.943979	1.94609	0.284224	5	6	446	526
NSP13			Q08379					0	0	1	600	-1.58411	-3.46632	0.298093	0.0831254	8	2	425	567
NSP13			Q14789					20	0	1	580	-0.415037	-1.56263	0.732556	0.275963	16	6	319	638
NSP13			Q4V328					17	0	1	583	-0.997712	-2.80272	0.807297	0.181626	14	2	180	631
NSP13			Q9BQQ3					18	0	1	582	-0.189034	-1.33078	0.952711	0.392684	12	8	76	100
NSP13			Q9UJC3					24	0	1	576	0.199071	-0.801731	1.19987	0.371766	14	10	252	405
NSP14		GLA	P06280	-0.392895	-2.86141	2.07562	0.396738	25	1	25	476	-0.931752	-2.73405	0.870542	0.197563	17	2	68	303
NSP14		IMPDH2	P12268					22	0	26	479	-0.591915	-1.95543	0.771595	0.237598	16	4	78	207
NSP14		SIRT5	Q9NXA8	0.792342	-1.02614	2.61082	0.236783	23	2	24	478	-0.515519	-1.52195	0.490908	0.199743	16	10	109	122
NSP15		ARF6	P62330	-0.860526	-3.35068	1.62963	0.284877	14	1	38	293	-1.06184	-3.58404	1.46036	0.244318	13	1	22	137
NSP15		NUTF2	P61970	-1.48037	-3.94356	0.982809	0.16144	21	1	38	286	1.38187	0.0295411	2.7342	0.0464024	18	6	11	86
NSP15		RNF41	Q9H4P4					18	0	39	289	-1.09954	-2.96841	0.769343	0.166589	15	2	24	84
NSP2		EIF4E2	O60573	-1.24088	-2.75553	0.273775	0.0889024	15	3	199	421	-0.0703893	-1.48381	1.34303	0.467357	14	4	39	130
NSP2		FKBP15	Q5T1M5	0.111568	-1.5787	1.80184	0.456772	6	3	199	430	1.926	0.164716	3.68728	0.0360346	3	6	30	57
NSP2		GIGYF2	Q6Y7W6	-2.08288	-4.59249	0.426723	0.0860999	9	1	201	427	-0.106915	-1.90362	1.68979	0.461014	6	3	21	39
NSP2		POR	P16435	0.53842	-0.72892	1.80576	0.242337	9	6	196	427					16	0	6	144
NSP2		RAP1GDS1	P52306	-0.779775	-2.3388	0.779249	0.205338	11	3	199	425	-0.263034	-1.70784	1.18177	0.382297	9	4	160	300
NSP2		SLC27A2	O14975	-0.844148	-2.0544	0.366107	0.125633	19	5	197	417	-0.105082	-1.19044	0.980279	0.436736	11	18	44	25
NSP2		WASHC4	Q2M389	-2.08288	-4.59249	0.426723	0.0860999	9	1	201	427	-1.53945	-3.40251	0.323619	0.0870513	9	2	312	483
NSP4		ALG11	Q2TAA5	0.616119	-0.796203	2.02844	0.236514	11	4	93	392	-0.519751	-1.82038	0.780876	0.255491	11	5	174	267
NSP4		DNAJC11	Q9NVH1	1.22239	0.0758139	2.36897	0.0397483	13	7	90	390	-1.34746	-3.24166	0.546731	0.120982	15	2	19	56
NSP4		NUP210	Q8TEM1	1.32054	0.232474	2.4086	0.0229512	14	8	89	389	0.48169	-0.761058	1.72444	0.261885	7	8	284	347
NSP4		TIMM10	P62072	-2.02702	-2.99836	-1.05569	0.000298959	97	7	90	306	-0.486559	-1.57068	0.597566	0.230192	34	13	15	28
NSP4		TIMM10B	Q9Y5J6	1.36068	0.45602	2.26535	0.00668072	21	12	85	382	-0.0215332	-1.23409	1.19103	0.488349	10	14	27	19
NSP4		TIMM29	Q9BSF4	0.873439	-0.316993	2.06387	0.113744	14	6	91	389	0.777608	-0.735826	2.29104	0.199019	7	8	12	18
NSP4		TIMM9	Q9Y5J7	0.861302	-0.177073	1.89968	0.0862274	19	8	89	384	-1.90689	-3.37612	-0.43766	0.0163875	20	4	21	28
NSP4			P14735	0.734291	-0.358642	1.82723	0.134558	18	7	90	385	0.165643	-0.794061	1.12535	0.388244	17	10	322	614
NSP5		TRMT1	Q9NXH9	1.04372	-0.857946	2.94539	0.183324	26	2	10	268	0.621703	-0.519406	1.76281	0.185085	12	11	28	47
NSP5			Q92769	0.1686	-2.36514	2.70234	0.456422	22	1	11	272	0.494765	-1.03737	2.0269	0.297653	20	3	33	310
NSP5			P07203	1.79701	-0.139724	3.73375	0.0634816	16	2	10	278	0.463499	-0.724372	1.65137	0.260498	7	12	92	74
NSP6		ATP13A3	Q9H7F0					0	0	34	256					0	0	384	842
NSP6		ATP5MG	O75964					0	0	34	256					0	0	42	61
NSP6		ATP6AP1	Q15904					0	0	34	256					0	0	138	332
NSP6		SIGMAR1	Q99720					0	0	34	256					0	0	93	130
NSP7		ACSL3	O95573					14	0	1	68	0.841738	-0.563651	2.24713	0.162272	11	6	14	46
NSP7		AGPS	O00116					19	0	1	63	-0.911442	-2.21173	0.388844	0.124462	25	4	127	422
NSP7		COMT	P21964					10	0	1	72	0.877143	-0.488768	2.24305	0.145422	5	9	98	100
NSP7		CYB5B	O43169					13	0	1	69	-0.188445	-1.67927	1.30238	0.417648	7	5	35	43
NSP7		CYB5R3	P00387					17	0	1	65	-0.425022	-1.58363	0.733582	0.273122	9	9	145	108
NSP7		DCAKD	Q8WVC6					11	0	1	71	0.47063	-0.823942	1.7652	0.274929	6	9	105	97
NSP7		DNAJC19	Q96DA6					9	0	1	73	0.219117	-1.36935	1.80758	0.410252	7	4	27	55
NSP7		FAM162A	Q96A26					25	0	1	57	-0.793549	-2.16437	0.577268	0.170502	14	5	26	42
NSP7		GNB1	P62873					19	0	1	63	-2.078	-4.53692	0.380916	0.0822575	19	1	58	261
NSP7		GNG5	P63218					11	0	1	71	-3.47805	-6.07452	-0.881575	0.0137858	9	1	26	21
NSP7		LMAN2	Q12907					15	0	1	67	-0.629357	-2.2248	0.966084	0.258218	9	8	11	8
NSP7		MOGS	Q13724					12	0	1	70	1.96963	0.399225	3.54003	0.0195561	4	8	24	47
NSP7		MTARC1	Q5VT66					14	0	1	68	0.210897	-1.25585	1.67764	0.40652	8	5	27	50
NSP7		NAT14	Q8WUY8					16	0	1	66	1.76939	0.263826	3.27495	0.0266126	4	10	33	45
NSP7		NDUFAF2	Q8N183					10	0	1	72	0.152003	-1.32708	1.63109	0.432883	7	5	36	56
NSP7		PTGES2	Q9H7Z7					9	0	1	73	0.270648	-1.98967	2.53097	0.421932	3	2	21	38
NSP7		QSOX2	Q6ZRP7					15	0	1	67	1.39428	-0.0102426	2.7988	0.0512494	5	10	35	46
NSP7		RAB10	P61026					13	0	1	69					11	0	20	140
NSP7		RAB14	P61106					15	0	1	67	-0.136502	-2.01357	1.74057	0.452394	18	2	16	131
NSP7		RAB18	Q9NP72					14	0	1	68	0.13493	-1.04921	1.31907	0.425663	13	7	51	104
NSP7		RAB1A	P62820					11	0	1	71					13	0	21	121
NSP7		RAB2A	P61019					8	0	1	74	0.684498	-1.27238	2.64138	0.282526	8	2	21	135
NSP7		RAB5C	P51148					13	0	1	69	-3.2053	-5.68175	-0.728849	0.016629	17	1	51	94
NSP7		RAB7A	P51149					9	0	1	73					8	0	29	138
NSP7		RAB8A	P61006					6	0	1	76	1.14775	-0.830732	3.12624	0.169989	3	3	51	113
NSP7		RALA	P11233					12	0	1	70					15	0	24	134
NSP7		RHOA	P61586					17	0	1	65	0.797507	-1.15857	2.75359	0.251232	21	2	8	146
NSP7		SCARB1	Q8WTV0					13	0	1	69	-2.5025	-5.05727	0.0522665	0.0535678	9	1	34	54
NSP7		SCCPDH	Q8NBX0					12	0	1	70	1.33958	-0.166116	2.84527	0.0716811	5	7	26	47
NSP7		SELENOS	Q9BQE4					12	0	1	70	0.514573	-1.0632	2.09234	0.295823	6	5	21	36
NSP7		TOR1AIP1	Q5JTV8					14	0	1	68					19	0	1	204
NSP7			Q7LGA3					9	0	1	73	0.401617	-1.15556	1.95879	0.335699	6	4	108	214
NSP8		AATF	Q9NY61					19	0	5	168	-1.64386	-3.13932	-0.148395	0.0352976	14	4	25	28
NSP8		ATE1	O95260					25	0	5	162	-0.640104	-1.76333	0.483125	0.174285	16	7	90	132
NSP8		CCDC86	Q9H6F5					12	0	5	175	0.918963	-0.368805	2.20673	0.120241	7	10	34	45
NSP8		DDX10	Q13206					16	0	5	171	-0.811928	-2.22263	0.598772	0.171897	12	4	79	135
NSP8		EXOSC2	Q13868					19	0	5	168	-0.724366	-2.02652	0.577786	0.180094	12	5	95	138
NSP8		EXOSC3	Q9NQT5					57	0	5	130	0.0106544	-0.710313	0.731621	0.490304	28	26	106	115
NSP8		EXOSC5	Q9NQT4					57	0	5	130	0.14505	-1.08415	1.37425	0.423049	8	8	104	115
NSP8		EXOSC8	Q96B26					57	0	5	130	0.0213895	-1.05138	1.09416	0.486919	13	9	103	151
NSP8		LARP7	Q4G0J3					25	0	5	162	0.106915	-0.948485	1.16232	0.433831	15	10	52	84
NSP8		MEPCE	Q7L2J0					14	0	5	173	0.415037	-1.0648	1.89488	0.322285	9	4	48	144
NSP8		MPHOSPH10	O00566					13	0	5	174	-0.467779	-2.27541	1.33985	0.335179	5	3	39	47
NSP8		MRPS2	Q9Y399					24	0	5	163	-0.777608	-2.1438	0.588589	0.174582	12	7	19	19
NSP8		MRPS25	P82663					10	0	5	177	0.0324215	-1.85984	1.92469	0.488758	4	3	33	45
NSP8		MRPS27	Q92552					27	0	5	160	0.176577	-0.863465	1.21662	0.390022	14	10	79	125
NSP8		MRPS5	P82675					25	0	5	162	-0.0995357	-1.44174	1.24267	0.451457	11	11	15	14
NSP8		NARS2	Q96I59					13	0	5	174	0.270089	-1.20641	1.74659	0.381751	6	6	34	41
NSP8		NGDN	Q8NEJ9					26	0	5	161	0.398549	-0.788891	1.58599	0.290449	11	12	24	29
NSP8		NOL10	Q9BSC4					16	0	5	171	0.549369	-0.558344	1.65708	0.207318	10	9	238	387
NSP8		NSD2	O96028					10	0	5	177					11	0	25	190
NSP8		SEPSECS	Q9HD40					29	0	5	158	0.231216	-0.647713	1.11015	0.332615	18	14	163	246
NSP8		SRP19	P09132					11	0	5	176	1.61318	-0.0903796	3.31674	0.0596654	3	7	45	59
NSP8		SRP54	P61011					30	0	5	157	-0.177787	-1.43816	1.08258	0.408261	23	6	18	61
NSP8		SRP72	O76094					17	0	5	170	0.438401	-0.765674	1.64248	0.274624	10	8	49	83
NSP8			Q9ULT8					25	0	5	162	0.544321	-0.964677	2.05332	0.276482	8	5	18	42
NSP9		DCAF7	P61962					18	0	3	92	2.23447	0.515951	3.95298	0.0162304	17	5	4	64
NSP9		EIF4H	Q15056	1.35364	-1.61636	4.32364	0.226725	18	1	2	92	0.271546	-1.40959	1.95269	0.395241	13	3	13	68
NSP9		FBLN5	Q9UBX5					19	0	3	91	0.688056	-0.592169	1.96828	0.188341	12	7	21	58
NSP9		FBN1	P35555					10	0	3	100	1.12286	-0.523821	2.76953	0.131014	10	4	9	49
NSP9		FBN2	P35556					16	0	3	94	-0.163499	-1.47558	1.14858	0.418799	12	6	28	50
NSP9		MAT2B	Q9NZL9					16	0	3	94	0.355265	-0.739592	1.45012	0.296764	14	8	88	197
NSP9		MIB1	Q86YT6					10	0	3	100	-1.51019	-4.10759	1.0872	0.169445	6	1	47	99
NSP9		NEK9	Q8TD19					12	0	3	98	1.16993	-2.11538	4.45523	0.279023	4	3	1	3
NSP9		NUP214	P35658					14	0	3	96	-1.09991	-2.46648	0.266659	0.0927694	14	4	158	258
NSP9		NUP54	Q7Z3B4					18	0	3	92	-1.19265	-3.08204	0.696746	0.149569	16	3	6	14
NSP9		NUP58	Q9BVL2					19	0	3	91	0.4975	-0.75608	1.75108	0.256948	14	8	17	42
NSP9		NUP62	P37198					24	0	3	86	-0.387282	-1.52354	0.748971	0.287524	13	8	66	82
NSP9		NUP88	Q99567					21	0	3	89	-0.314636	-1.46627	0.836995	0.326576	12	7	185	255
NSP9		SPART	Q8N0X7					18	0	3	92	-0.365838	-1.59798	0.866307	0.312642	13	7	34	49
NSP9		ZNF503	Q96F45					16	0	3	94	-0.628441	-1.89715	0.64027	0.207605	10	9	32	23
NSP9			P13984					18	0	3	92	-0.621488	-2.31446	1.07148	0.27298	12	3	15	39
ORF10	A0A663DJA2	CUL2	Q13617									-0.495208	-1.51831	0.527897	0.212972	28	7	185	525
ORF10	A0A663DJA2	ELOB	Q15370									-0.283582	-1.40641	0.839249	0.338916	22	8	27	61
ORF10	A0A663DJA2	ELOC	Q15369									-1.54844	-4.08766	0.990784	0.15792	18	1	13	80
ORF10	A0A663DJA2	MAP7D1	Q3KQU3													0	0	393	448
ORF10	A0A663DJA2	PPT1	P50897									0.202165	-1.63188	2.03621	0.428062	4	3	118	181
ORF10	A0A663DJA2	RBX1	P62877									0.156119	-1.64689	1.95913	0.443372	35	3	5	65
ORF10	A0A663DJA2	THTPA	Q9BU02									-1.58496	-3.1993	0.0293783	0.053164	9	3	109	109
ORF10	A0A663DJA2	TIMM8B	Q9Y5J9									-0.144046	-1.19807	0.909974	0.411071	17	20	26	20
ORF10	A0A663DJA2	ZYG11B	Q9C0D3													0	0	164	580
ORF9C	P0DTD3	ABCC1	P33527	-1.03653	-2.69449	0.621436	0.151897	15	3	16	39	0.199477	-0.840223	1.23918	0.37616	14	10	79	127
ORF9C	P0DTD3	ACAD9	Q9H845	-1.25481	-2.74546	0.235831	0.0830835	21	4	15	33	0.542178	-0.326869	1.41122	0.152402	14	18	264	299
ORF9C	P0DTD3	ALG8	Q9BVK2	-1.16711	-2.81913	0.484911	0.122608	16	3	16	38	-0.862496	-2.25725	0.532256	0.15454	12	6	20	22
ORF9C	P0DTD3	BCS1L	Q9Y276	-0.949959	-2.90903	1.00912	0.212553	10	2	17	44	-1	-2.92652	0.926524	0.19661	11	2	20	55
ORF9C	P0DTD3	DPY19L1	Q2PZI1	1.3599	-0.0418307	2.76162	0.0552704	10	7	12	44	-1.3468	-2.80276	0.109158	0.064063	13	4	36	46
ORF9C	P0DTD3	ECSIT	Q9BQ95	-0.277534	-1.98637	1.43131	0.39468	10	3	16	44	-1.4975	-2.8766	-0.118398	0.0370442	12	5	40	34
ORF9C	P0DTD3	ERMP1	Q7Z2K6	0.321928	-1.13815	1.782	0.358426	12	5	14	42	0.0931094	-1.41552	1.60174	0.45957	6	8	20	16
ORF9C	P0DTD3	F2RL1	P55085	0.108524	-1.63943	1.85648	0.459329	8	3	16	46	0.451563	-1.08502	1.98815	0.314412	9	5	13	32
ORF9C	P0DTD3	FAR2	Q96K12	-0.949959	-2.90903	1.00912	0.212553	10	2	17	44	-0.981384	-2.75736	0.794592	0.181694	7	3	22	26
ORF9C	P0DTD3	GHITM	Q9H3K2					11	0	19	43	-0.0801703	-1.38688	1.22654	0.459808	9	7	37	45
ORF9C	P0DTD3	NDFIP2	Q9NV92	1.02203	-0.414225	2.45828	0.120907	10	6	13	44	-0.0506261	-1.29854	1.19729	0.473399	9	12	29	21
ORF9C	P0DTD3	NDUFAF1	Q9Y375	0.481406	-0.99215	1.95496	0.295506	11	5	14	43	0.139337	-1.07546	1.35413	0.425178	13	9	22	35
ORF9C	P0DTD3	NDUFB9	Q9Y6M9	1.26181	-0.30432	2.82793	0.0925464	7	5	14	47	-2.25481	-4.10666	-0.40297	0.0226003	12	2	70	88
ORF9C	P0DTD3	NLRX1	Q86UT6	-0.719892	-2.12548	0.685691	0.199771	20	5	14	34	0.687376	-0.27347	1.64822	0.119657	13	14	107	160
ORF9C	P0DTD3	PIGO	Q8TEQ8	-2.79141	-5.33383	-0.248996	0.0354635	15	1	18	39	-0.452325	-1.65236	0.747708	0.267632	15	8	27	37
ORF9C	P0DTD3	PIGS	Q96S52	-2.03242	-4.60831	0.543464	0.0971746	10	1	18	44	0.485427	-0.98836	1.95921	0.293988	10	6	12	28
ORF9C	P0DTD3	RETREG3	Q86VR2	-0.392317	-1.91752	1.13288	0.336113	14	4	15	40	0.567041	-0.652567	1.78665	0.222209	9	10	33	44
ORF9C	P0DTD3	SCAP	Q12770	-0.607683	-2.29065	1.07528	0.276283	12	3	16	42	-0.0421695	-1.57106	1.48672	0.481907	9	4	27	59
ORF9C	P0DTD3	SLC30A6	Q6NXT4	-0.448204	-2.14288	1.24647	0.331771	11	3	16	43	-0.140178	-1.45815	1.17779	0.430562	10	7	27	35
ORF9C	P0DTD3	TAPT1	Q6NXT6	-0.765535	-2.73979	1.20872	0.2618	9	2	17	45	-2.02237	-4.67174	0.627007	0.104634	5	1	39	48
ORF9C	P0DTD3	TMED5	Q9Y3A6	-0.757925	-2.43111	0.91526	0.228108	13	3	16	41	0.72514	-0.536705	1.98699	0.172268	8	8	49	81
ORF9C	P0DTD3	TMEM39B	Q9GZU3	0.691878	-0.71349	2.09725	0.209033	12	6	13	42	-0.765535	-2.13318	0.60211	0.178603	17	6	15	25
ORF9C	P0DTD3	TMEM97	Q5BJF2	-0.528379	-2.04595	0.989195	0.283426	15	4	15	39	0.0596095	-1.08583	1.20505	0.465892	13	10	31	42
ORF9C	P0DTD3	UBXN8	O00124	0.652077	-0.83775	2.1419	0.235784	10	5	14	44					17	0	0	78
ORF9C	P0DTD3	WFS1	O76024	-0.604071	-2.01324	0.805095	0.240373	19	5	14	35	0.819992	-0.287606	1.92759	0.111661	11	14	31	43
ORF9C	P0DTD3		O43292	-0.392317	-1.91752	1.13288	0.336113	14	4	15	40	1.5276	0.339545	2.71566	0.0172171	6	13	248	330
ORF3A	P0DTC3	ALG5	Q9Y673					0	0	75	200					0	0	126	198
ORF3A	P0DTC3	ARL6IP6	Q8N6S5					0	0	75	200					0	0	132	94
ORF3A	P0DTC3	CLCC1	Q96S66					0	0	75	200					0	0	205	346
ORF3A	P0DTC3	SUN2	Q9UH99					0	0	75	200	-0.00112767	-0.672596	0.670341	0.498898	31	24	289	373
ORF3A	P0DTC3	TRIM59	Q8IWR1					0	0	75	200					0	0	159	244
ORF3A	P0DTC3	VPS11	Q9H270					0	0	75	200					1	0	0	940
ORF3A	P0DTC3	VPS39	Q96JC1					0	0	75	200					0	0	267	619
ORF3A	P0DTC3		P09601					0	0	75	200	0.643379	-0.0911672	1.37793	0.074834	22	30	110	126
ORF3B		STOML2	Q9UJZ1													0	0	116	240
ORF6	P0DTC6	MTCH1	Q9NZJ7	0.847997	-0.49072	2.18671	0.148725	14	9	10	28	0.710493	-0.577541	1.99853	0.182119	11	10	15	27
ORF6	P0DTC6	NUP98	P52948	1.21864	-0.179549	2.61683	0.0758391	10	8	11	32	0.312529	-0.792982	1.41804	0.320965	14	9	44	85
ORF6	P0DTC6	RAE1	P78406	1.52607	0.137575	2.91456	0.0353166	10	9	10	32	-0.859357	-2.37597	0.657253	0.175662	17	3	81	253
ORF7A	P0DTC7	MDN1	Q9NU22	0.29956	-1.6708	2.26992	0.401265	13	2	10	80	-0.67607	-1.84442	0.492277	0.170598	14	6	391	571
ORF7A	P0DTC7		Q7Z4Q2	0.29956	-1.6708	2.26992	0.401265	13	2	10	80	0.748461	-0.654482	2.1514	0.190102	7	7	25	42
ORF8	P0DTC8	ADAM9	Q13443									-0.349942	-2.33043	1.63054	0.385664	10	2	13	51
ORF8	P0DTC8	ADAMTS1	Q9UHI8									-0.184519	-1.292	0.92296	0.392022	13	8	107	153
ORF8	P0DTC8	CHPF	Q8IZ52									-0.906891	-2.19456	0.380776	0.123339	10	8	36	24
ORF8	P0DTC8	CHPF2	Q9P2E5									-0.36257	-1.81958	1.09444	0.341155	8	8	18	14
ORF8	P0DTC8	CISD3	P0C7P0									0.116409	-1.31173	1.54455	0.446672	7	6	34	43
ORF8	P0DTC8	COL6A1	P12109									1.14202	-0.329413	2.61345	0.100869	5	8	29	40
ORF8	P0DTC8	DNMT1	P26358									-0.248079	-1.79822	1.30206	0.396184	17	3	35	167
ORF8	P0DTC8	EDEM3	Q9BZQ6									-0.0641303	-1.39853	1.27027	0.468496	12	6	23	44
ORF8	P0DTC8	EMC1	Q8N766									-0.782351	-2.17694	0.61224	0.17807	11	4	364	582
ORF8	P0DTC8	ERLEC1	Q96DZ1									-0.324435	-1.75633	1.10746	0.354691	9	5	32	46
ORF8	P0DTC8	ERO1B	Q86YB8									3.5119	0.964	6.0598	0.0116894	1	7	162	264
ORF8	P0DTC8	ERP44	Q9BS26									0.572251	-0.655275	1.79978	0.2216	12	6	76	226
ORF8	P0DTC8	FBXL12	Q9NXK8									-0.797956	-1.98723	0.391313	0.134875	17	8	27	33
ORF8	P0DTC8	FKBP10	Q96AY3									1.47454	0.106442	2.84264	0.0381286	5	12	38	44
ORF8	P0DTC8	FKBP7	Q9Y680													0	0	91	131
ORF8	P0DTC8	FOXRED2	Q8IWF2									-0.72316	-1.97282	0.526501	0.170586	13	9	24	21
ORF8	P0DTC8	GDF15	Q99988									-0.483985	-1.57289	0.604918	0.232363	12	13	50	33
ORF8	P0DTC8	GGH	Q92820									0.136062	-0.890922	1.16305	0.413745	14	10	104	160
ORF8	P0DTC8	IL17RA	Q96F46									0.472827	-0.587221	1.53287	0.231573	10	12	115	133
ORF8	P0DTC8	INHBE	P58166									-0.355095	-1.65927	0.949082	0.32713	15	6	22	43
ORF8	P0DTC8	ITGB1	P05556									-0.192645	-3.10475	2.71946	0.456676	8	1	3	21
ORF8	P0DTC8	LOX	P28300									-0.298844	-2.12067	1.52298	0.393651	5	3	31	42
ORF8	P0DTC8	MFGE8	Q08431									-0.0324215	-1.36326	1.29842	0.484018	9	11	20	16
ORF8	P0DTC8	NEU1	Q99519									-0.571157	-1.84429	0.701977	0.230282	13	5	144	252
ORF8	P0DTC8	NGLY1	Q96IV0									1.07108	-0.315055	2.45722	0.101865	6	8	33	52
ORF8	P0DTC8	NPC2	P61916									1.61952	0.521792	2.71725	0.00761808	11	13	30	78
ORF8	P0DTC8	NPTX1	Q15818									1.14719	-0.00488929	2.29926	0.0507241	10	13	27	46
ORF8	P0DTC8	OS9	Q13438									0.716693	-0.654311	2.0877	0.194936	6	8	43	53
ORF8	P0DTC8	PCSK6	P29122													26	0	1	66
ORF8	P0DTC8	PLAT	P00750									-2.06128	-4.68039	0.557841	0.097743	5	1	101	121
ORF8	P0DTC8	PLD3	Q8IV08									0.626542	-0.579094	1.83218	0.196333	12	11	19	32
ORF8	P0DTC8	PLEKHF2	Q9H8W4									-1.31703	-3.2095	0.575442	0.126166	21	2	14	59
ORF8	P0DTC8	PLOD2	O00469									1.11864	-0.584589	2.82188	0.140004	5	4	21	57
ORF8	P0DTC8	POFUT1	Q9H488									0.397159	-0.724679	1.519	0.280176	10	9	136	199
ORF8	P0DTC8	POGLUT2	Q6UW63									0.433653	-0.887196	1.7545	0.294589	7	8	44	52
ORF8	P0DTC8	POGLUT3	Q7Z4H8									0.025091	-1.26477	1.31495	0.487237	12	8	19	29
ORF8	P0DTC8	PUSL1	Q8N0Z8									-0.56541	-1.69496	0.564145	0.205155	9	10	171	104
ORF8	P0DTC8	PVR	P15151									0.510962	-0.393432	1.41536	0.176366	15	18	80	95
ORF8	P0DTC8	SDF2	Q99470									-1.83343	-3.38148	-0.285382	0.0257026	15	3	67	94
ORF8	P0DTC8	SIL1	Q9H173									-0.289507	-1.63541	1.05639	0.36174	11	6	26	39
ORF8	P0DTC8	SMOC1	Q9H4F8									-1	-2.66698	0.666977	0.161888	9	3	34	51
ORF8	P0DTC8	STC2	O76061									1.46467	-0.259529	3.18887	0.0811666	3	9	25	23
ORF8	P0DTC8	TM2D3	Q9BRN9									0.767554	-0.50414	2.03925	0.160408	7	11	36	39
ORF8	P0DTC8	TOR1A	O14656									0.791413	-0.268813	1.85164	0.109759	10	12	104	150
ORF8	P0DTC8	UGGT2	Q9NYU1									0.384341	-0.813149	1.58183	0.298776	8	8	380	496
ORF8	P0DTC8		Q96MM7									0.725378	-0.835767	2.28652	0.222352	10	4	15	62
ORF8	P0DTC8		Q9Y4L1									-0.0172191	-1.25303	1.21859	0.490858	10	6	354	583
ORF9B	P0DTD2	BAG5	Q9UL15	0.304855	-1.03191	1.64162	0.353787	17	6	14	49	1.0595	-0.176564	2.29557	0.0792852	10	11	19	36
ORF9B	P0DTD2	CHMP2A	O43633	0.0842689	-1.24124	1.40977	0.458358	19	6	14	47	-0.141774	-1.33456	1.05101	0.422498	14	8	29	46
ORF9B	P0DTD2	CSDE1	O75534	-0.106915	-1.61366	1.39983	0.453543	14	4	16	52	-1.48063	-3.39738	0.436128	0.101937	16	2	15	43
ORF9B	P0DTD2	DCTPP1	Q9H773	0.308549	-0.972706	1.5898	0.346012	20	7	13	46	-0.714004	-1.84351	0.415498	0.149221	17	9	33	38
ORF9B	P0DTD2	DPH5	Q9H2P9	0.192645	-1.13812	1.52341	0.405897	18	6	14	48	-0.635163	-1.75124	0.480918	0.174614	16	7	106	156
ORF9B	P0DTD2	MARK1	Q9P0L2	0.192645	-1.13812	1.52341	0.405897	18	6	14	48	-0.213892	-1.46327	1.03549	0.389126	17	5	73	214
ORF9B	P0DTD2	MARK2	Q7KZI7	0.543142	-0.808376	1.89466	0.254298	15	6	14	51	-0.823122	-2.62074	0.974499	0.225674	23	2	38	247
ORF9B	P0DTD2	MARK3	P27448	1.28951	0.0559869	2.52303	0.0427608	22	11	9	44	0.2935	-0.676745	1.26374	0.309394	20	10	82	201
ORF9B	P0DTD2	PTBP2	Q9UKA9	-0.847997	-2.78262	1.08663	0.23546	11	2	18	55	-0.398549	-1.81683	1.01974	0.321963	10	5	29	44
ORF9B	P0DTD2	SLC9A3R1	O14745	1.41504	0.167476	2.6626	0.0310443	18	10	10	48	0.201415	-1.07977	1.48261	0.397977	7	11	41	30
ORF9B	P0DTD2	TOMM70	O94826	-2.35484	-4.89219	0.182506	0.0634374	14	1	19	52	-0.948367	-2.85445	0.957717	0.206567	13	2	19	64
S	P0DTC2	ZDHHC5	Q9C0B5	-0.392567	-1.5964	0.811265	0.295847	19	5	285	825	-0.222392	-1.78308	1.33829	0.407342	12	4	14	36
S	P0DTC2		Q7Z5G4	-0.228609	-1.44683	0.989612	0.378786	17	5	285	827	2.0917	0.859696	3.3237	0.002614	10	11	16	62
