## Supplemental Table 7 for "A 3D Structural Interactome to Explore the Impact of Evolutionary Divergence, Population Variation, and Small-molecule Drugs on SARS-CoV-2-Human Protein-Protein Interactions"

### Sheet: Supplemental_Table_7
Supplementary Table 7 - Predicted ΔΔG between SARS-CoV and SARS-CoV-2 versions of all docked interactions.
Gene Viral	UniProt Viral	Gene Human	UniProt Human	SARS_CoV_Complex_G	SARS_CoV_dG	SARS_CoV_2_Complex_G	SARS_CoV_2_dG	ddG	ddG_Std	p-value	z-score
NSP2		SLC27A2	O14975	2925.26	11.8134	3237.76	79.185	-67.3717	24.507	0.00298815	-10.7076
ORF9C	P0DTD3	NDUFAF1	Q9Y375	305.139	-6.35943	389.611	15.3663	-21.7258	1.10559	2.83889e-86	-3.29916
ORF9C	P0DTD3	TMED5	Q9Y3A6	607.136	-0.239288	684.327	20.8507	-21.09	2.41627	1.2924e-18	-3.19598
ORF9B	P0DTD2	TOMM70	O94826	245.014	1.39947	262.824	12.6945	-11.2951	1.29184	1.13064e-18	-1.60624
ORF9C	P0DTD3	DPY19L1	Q2PZI1	348.418	-1.07732	423.005	10.1815	-11.2588	2.36451	9.60375e-07	-1.60036
NSP4		DNAJC11	Q9NVH1	4346.47	10.4623	4543.44	21.4675	-11.0052	37.8666	0.385667	-1.55919
S	P0DTC2	ZDHHC5	Q9C0B5	2870.36	2.47035	3038.17	13.4017	-10.9313	15.9204	0.24616	-1.5472
NSP4		ALG11	Q2TAA5	5194.37	4.03391	5386.56	14.7125	-10.6786	34.8418	0.379617	-1.50618
ORF9C	P0DTD3	RETREG3	Q86VR2	381.748	0.91078	444.842	10.4857	-9.57492	2.36771	2.62788e-05	-1.32706
ORF9B	P0DTD2	PTBP2	Q9UKA9	114.312	-0.00180075	130.132	9.44213	-9.44393	0.968432	9.06376e-23	-1.3058
ORF9C	P0DTD3		O43292	1238.3	-3.72935	1307.46	5.58582	-9.31517	1.02312	4.32744e-20	-1.2849
ORF9C	P0DTD3	ERMP1	Q7Z2K6	256.444	-1.6065	317.436	7.52362	-9.13012	2.2297	2.11283e-05	-1.25486
ORF9C	P0DTD3	WFS1	O76024	354.763	5.2045	421.257	14.3286	-9.1241	2.58876	0.00021214	-1.25389
ORF9C	P0DTD3	ABCC1	P33527	294.109	-0.470424	361.201	7.69686	-8.16728	1.1541	7.3781e-13	-1.09859
NSP2		RAP1GDS1	P52306	3346.25	5.29016	3597.95	11.9967	-6.70656	23.0637	0.385608	-0.861517
NSP1		COLGALT1	Q8NBJ5	173.615	10.0334	172.793	16.6847	-6.6513	0.458005	4.37435e-48	-0.852548
NSP5			P07203	422.852	1.20829	424.498	7.67455	-6.46626	1.12057	3.95213e-09	-0.822516
ORF9C	P0DTD3	ECSIT	Q9BQ95	365.648	-0.670901	433.172	5.75861	-6.42951	1.33097	6.80331e-07	-0.816552
NSP1		POLA1	P09884	180.904	5.89676	179.607	12.2306	-6.33388	0.522515	4.04276e-34	-0.80103
ORF9C	P0DTD3	PIGS	Q96S52	237.653	-5.48592	301.376	0.693281	-6.1792	1.31282	1.25802e-06	-0.775926
ORF9B	P0DTD2	CSDE1	O75534	117.274	-0.23032	129.763	5.65942	-5.88974	1.28796	2.40484e-06	-0.728945
ORF9C	P0DTD3	F2RL1	P55085	213.749	-4.92352	279.387	0.60794	-5.53146	1.14028	6.14282e-07	-0.670796
ORF9C	P0DTD3	GHITM	Q9H3K2	402.967	-5.46885	468.91	0.0570746	-5.52593	1.43024	5.58574e-05	-0.669898
ORF9C	P0DTD3	UBXN8	O00124	251.286	-0.550042	316.634	4.44048	-4.99052	0.971304	1.3887e-07	-0.583001
ORF9C	P0DTD3	BCS1L	Q9Y276	296.427	2.25288	367.494	6.35592	-4.10305	2.7264	0.0661706	-0.438962
ORF9C	P0DTD3	TMEM97	Q5BJF2	341.696	-3.90055	413.915	0.0780495	-3.9786	1.51822	0.00438915	-0.418764
ORF9C	P0DTD3	PIGO	Q8TEQ8	275.609	-11.9143	364.476	-7.96488	-3.94944	1.30867	0.00127265	-0.414032
ORF9C	P0DTD3	TMEM39B	Q9GZU3	292.491	-3.42506	352.987	0.508328	-3.93339	2.84334	0.083276	-0.411426
S	P0DTC2		Q7Z5G4	3051.23	-5.62379	3210.3	-1.75735	-3.86644	15.8134	0.40342	-0.40056
NSP2		EIF4E2	O60573	2954.32	9.82409	3202.62	13.604	-3.7799	18.2305	0.417872	-0.386515
ORF9C	P0DTD3	NDFIP2	Q9NV92	283.202	1.76471	369.537	5.49061	-3.7259	2.33634	0.0553829	-0.377751
NSP2		WASHC4	Q2M389	4778.36	1.88061	5024.39	5.43181	-3.5512	22.447	0.437148	-0.349397
NSP1		PRIM1	P49642	477.628	21.4105	473.175	24.668	-3.2575	0.783499	1.60778e-05	-0.301729
ORF9B	P0DTD2	MARK1	Q9P0L2	330.846	8.28353	340.276	11.4276	-3.14408	1.08	0.00180026	-0.283321
NSP5			Q92769	588.738	4.87769	586.943	8.0181	-3.14041	0.888636	0.000204682	-0.282725
ORF9B	P0DTD2	MARK3	P27448	344.99	6.0896	354.129	8.54012	-2.45052	1.20542	0.021031	-0.170754
ORF9C	P0DTD3	FAR2	Q96K12	267.087	5.05813	353.203	7.50031	-2.44219	3.0598	0.212391	-0.169402
NSP2		POR	P16435	2972.32	5.49803	3221.65	7.85392	-2.35589	16.2209	0.442262	-0.155396
ORF9C	P0DTD3	ALG8	Q9BVK2	267.8	-4.63431	327.048	-2.30667	-2.32764	2.35659	0.161646	-0.150811
NSP12		ZNF318	Q5VUA4	1142.04	5.03396	1133.41	6.99139	-1.95742	2.08322	0.173707	-0.0907239
ORF9C	P0DTD3	ACAD9	Q9H845	1691.49	5.31681	1752.23	7.16621	-1.8494	1.23947	0.0678382	-0.0731915
ORF9C	P0DTD3	NDUFB9	Q9Y6M9	420.437	-4.89182	483.958	-3.23968	-1.65214	1.25524	0.0940547	-0.0411754
ORF9B	P0DTD2	DCTPP1	Q9H773	193.755	-2.20205	201.561	-0.652976	-1.54908	0.572836	0.00342318	-0.0244486
ORF9C	P0DTD3	SCAP	Q12770	288.851	4.54102	349.424	6.07303	-1.53201	1.42867	0.141785	-0.0216779
ORF9B	P0DTD2	DPH5	Q9H2P9	478.639	4.85736	486.503	6.22097	-1.36361	1.21632	0.131123	0.00565277
NSP1		POLA2	Q14181	134.921	0.88115	128.597	2.19075	-1.3096	0.546782	0.00830788	0.0144193
ORF9B	P0DTD2	CHMP2A	O43633	276.098	3.45706	284.222	4.6928	-1.23574	1.18232	0.147969	0.0264072
ORF6	P0DTC6	MTCH1	Q9NZJ7	111.817	-8.89106	144.766	-7.68465	-1.2064	0.574564	0.0178784	0.0311684
ORF9C	P0DTD3	TAPT1	Q6NXT6	179.87	-0.294992	241.311	0.897865	-1.19286	0.984969	0.112936	0.0333669
NSP9		EIF4H	Q15056	249.02	-2.87461	251.89	-2.27768	-0.596925	1.12149e-16	0	0.130088
NSP12		CRTC3	Q6UUV7	2138.21	-2.37037	2128.19	-1.85033	-0.520039	1.72974	0.381842	0.142566
ORF9B	P0DTD2	BAG5	Q9UL15	169.411	4.56456	176.079	4.99563	-0.431063	1.18009	0.357452	0.157007
NSP12		PRRC2B	Q5JSZ5	3636.25	-0.256073	3626.42	0.107931	-0.364004	2.20261	0.434369	0.167891
NSP12		SBNO1	A3KN83	984.239	0.0369955	974.068	0.361814	-0.324818	1.54982	0.416996	0.174251
ORF9B	P0DTD2	MARK2	Q7KZI7	326.491	5.67354	333.215	5.99234	-0.3188	0.921908	0.364745	0.175228
ORF9C	P0DTD3	NLRX1	Q86UT6	520.865	32.5322	589.359	32.8346	-0.302333	1.76933	0.432161	0.177901
NSP12		BCKDK	O14874	1687.82	-0.327416	1677.49	-0.0266164	-0.300799	1.99247	0.44	0.178149
NSP1		PRIM2	P49643	257.121	4.52954	249.796	4.82011	-0.290571	0.45442	0.261271	0.17981
NSP15		RNF41	Q9H4P4	907.259	3.98912	894.242	4.27785	-0.288727	2.77815	0.458613	0.180109
NSP12		RBM41	Q96IZ5	945.424	-0.198673	935.25	0.0723423	-0.271015	1.4322	0.424956	0.182983
NSP12		TYSND1	Q2T9J0	959.094	-0.347127	949.331	-0.122104	-0.225024	1.90308	0.452938	0.190448
ORF9B	P0DTD2	SLC9A3R1	O14745	113.557	4.5404	120.351	4.75739	-0.21699	0.947351	0.409415	0.191752
NSP14		IMPDH2	P12268	662.559	-2.17179	669.624	-1.95663	-0.215161	1.11184	0.423277	0.192049
NSP15		NUTF2	P61970	886.728	1.14683	874.162	1.33117	-0.18434	2.22971	0.467055	0.197051
NSP12		USP54	Q70EL1	3207.83	-2.95348	3197.52	-2.77123	-0.18225	1.86729	0.461124	0.19739
NSP12		PPIL3	Q9H2H8	1042.57	-1.42246	1032.11	-1.24256	-0.179906	1.98838	0.463953	0.197771
NSP12		SLU7	O95391	1154.28	-0.397925	1144.08	-0.238062	-0.159863	1.9171	0.466772	0.201024
NSP12		UBAP2L	Q14157	1020.38	-1.21206	1010.15	-1.1433	-0.0687588	1.98596	0.48619	0.21581
NSP10			Q9HAV7	309.938	3.24598	310.395	3.31287	-0.0668917	0.104052	0.260154	0.216113
NSP13			Q9UJC3	2596.08	-1.06564	2596.44	-1.03047	-0.0351684	0.126845	0.390792	0.221262
NSP13		TLE5	Q08117	631.249	-0.71761	631.619	-0.686768	-0.0308421	0.0976532	0.376065	0.221964
NSP8		MRPS2	Q9Y399	350.231	-1.84655	352.029	-1.81691	-0.0296369	0.216175	0.445477	0.22216
NSP13		PRKACA	P17612	800	-0.0310617	800.387	-0.0042088	-0.0268529	0.130531	0.418505	0.222611
NSP13		CEP135	Q66GS9	687.445	-0.888061	687.824	-0.865911	-0.0221505	0.113725	0.422785	0.223375
NSP13			O75506	669.968	-0.00847136	670.304	0.0104817	-0.0189531	0.111147	0.4323	0.223894
NSP13		CEP43	O95684	659.394	0.000503242	659.773	0.0189396	-0.0184364	0.120832	0.439365	0.223977
NSP8		MRPS25	P82663	449.414	-0.0178672	451.2	-1.25056e-12	-0.0178672	0.12453	0.442957	0.22407
NSP8		NOL10	Q9BSC4	2223.37	-0.0173463	2225.12	-2.27374e-12	-0.0173463	0.125541	0.445052	0.224154
NSP13		PDE4DIP	Q5VU43	3575.94	-1.30067	3576.29	-1.2839	-0.0167708	0.126539	0.447281	0.224248
NSP13		CIT	O14578	2875.91	-0.0171105	2876.29	-0.0021044	-0.0150061	0.0991504	0.439851	0.224534
NSP13		CEP68	Q76N32	758.805	-0.0112392	759.184	0.0021044	-0.0133436	0.116202	0.454289	0.224804
NSP13		ERC1	Q8IUD2	3382.71	-1.77127	3383.1	-1.75854	-0.0127339	0.117646	0.456903	0.224903
NSP13		PRKAR2B	P31323	633.909	-0.381938	634.246	-0.370088	-0.0118507	0.128315	0.463208	0.225046
NSP13		USP13	Q92995	700.507	-0.628021	700.873	-0.619939	-0.0080821	0.118543	0.472822	0.225658
NSP13		JAKMIP1	Q96N16	808.548	-2.6162	808.93	-2.60883	-0.00736863	0.118281	0.475163	0.225774
NSP13			Q9BQQ3	711.121	-0.0032152	711.486	0.0021044	-0.0053196	0.135492	0.484341	0.226106
NSP13		CLIP4	Q8N3C7	614.86	-0.0111274	615.243	-0.0063132	-0.0048142	0.107229	0.482095	0.226188
NSP13		NINL	Q9Y2I6	776.788	0.00265604	777.16	0.0063132	-0.00365716	0.137314	0.489376	0.226376
NSP13		CEP112	Q8N8E3	3245.76	-3.13431	3246.13	-3.13225	-0.00205486	0.120429	0.493193	0.226636
NSP9		MAT2B	Q9NZL9	345.584	-0.871355	347.894	-0.86958	-0.00177513	6.57126e-19	0	0.226682
NSP9		NUP58	Q9BVL2	246.048	-1.10156	248.154	-1.10086	-0.000699319	0.00429745	0.435366	0.226856
NSP13		TLE3	Q04726	1135.58	-1.3949	1135.96	-1.39457	-0.000335494	0.101319	0.498679	0.226915
NSP8		MRPS5	P82675	322.417	-0.000260476	324.167	3.24007e-12	-0.000260476	0.0034708	0.470088	0.226927
NSP8		EXOSC2	Q13868	568.439	-0.0002318	570.183	1.22782e-11	-0.0002318	0.00350448	0.473632	0.226932
NSP8		CCDC86	Q9H6F5	472.863	-0.000130238	474.649	5.85487e-12	-0.000130238	0.00383335	0.486449	0.226949
NSP8		MPHOSPH10	O00566	496.635	-0.000257341	498.36	-0.000127103	-0.000130238	0.00360052	0.485573	0.226949
NSP8		DDX10	Q13206	430.366	-0.658356	432.163	-0.658225	-0.000130238	0.00383335	0.486449	0.226949
NSP8		SEPSECS	Q9HD40	685.775	-0.0001159	687.555	-7.49196e-11	-0.0001159	0.00274319	0.48315	0.226951
NSP9		DCAF7	P61962	210.744	-0.426725	212.859	-0.426725	-2.27374e-13	1.52999e-28	0	0.22697
NSP9		SPART	Q8N0X7	253.916	-0.869179	256.032	-0.869179	-1.13687e-13	5.09997e-29	0	0.22697
NSP9		NUP54	Q7Z3B4	178.891	-1.08502	180.956	-1.08502	-5.68434e-14	3.82498e-29	0	0.22697
NSP7		ACSL3	O95573	236.548	-0.0142399	236.613	-0.0142399	-5.68434e-14	3.82498e-29	0	0.22697
NSP7		FAM162A	Q96A26	224.505	-0.925602	224.57	-0.925602	0	0	1	0.22697
NSP7		DNAJC19	Q96DA6	300.576	-0.617709	300.641	-0.617709	0	0	1	0.22697
NSP7		PTGES2	Q9H7Z7	205.882	-0.0151193	205.948	-0.0151193	0	0	1	0.22697
NSP7		RAB18	Q9NP72	267.593	-0.359349	267.658	-0.359349	0	0	1	0.22697
NSP7		SELENOS	Q9BQE4	273.825	-2.01491	273.83	-2.01491	0	0	1	0.22697
NSP9		FBN2	P35556	297.784	-0.361037	299.889	-0.361037	0	0	1	0.22697
NSP9		NUP62	P37198	548.593	-1.8531e-11	550.708	-1.8531e-11	0	0	1	0.22697
NSP9		MIB1	Q86YT6	194.764	-1.1795e-11	196.879	-1.1795e-11	0	0	1	0.22697
NSP9		NEK9	Q8TD19	99.401	-0.216822	101.517	-0.216822	0	0	1	0.22697
NSP9		ZNF503	Q96F45	250.68	-0.366216	252.796	-0.366216	0	0	1	0.22697
NSP9		FBLN5	Q9UBX5	327.461	-0.57775	329.576	-0.57775	0	0	1	0.22697
NSP7		DCAKD	Q8WVC6	668.171	-2.11458e-11	668.237	-2.11458e-11	0	0	1	0.22697
NSP10		GFER	P55789	293.022	-0.799726	293.411	-0.799726	0	0	1	0.22697
NSP9			P13984	187.71	3.97904e-12	189.795	3.97904e-12	0	0	1	0.22697
NSP7		NAT14	Q8WUY8	217.362	-2.84214	217.427	-2.84214	0	0	1	0.22697
NSP7		RAB8A	P61006	269.152	-2.30216e-11	269.217	-2.30216e-11	0	0	1	0.22697
NSP7		SCCPDH	Q8NBX0	364.307	-1.1613	364.372	-1.1613	0	0	1	0.22697
NSP7		RHOA	P61586	280.173	6.19593e-12	280.238	6.19593e-12	0	0	1	0.22697
NSP7		RAB2A	P61019	280.146	-3.07354	280.211	-3.07354	0	0	1	0.22697
NSP7		RAB7A	P51149	256.075	-4.66116e-12	256.14	-4.66116e-12	0	0	1	0.22697
NSP7		RAB5C	P51148	234.935	-0.758622	235	-0.758622	0	0	1	0.22697
NSP7		RAB1A	P62820	256.828	-1.0175e-11	256.893	-1.0175e-11	0	0	1	0.22697
NSP7		GNB1	P62873	431.347	-4.29736e-11	431.412	-4.29736e-11	0	0	1	0.22697
NSP7		GNG5	P63218	223.721	-0.302349	223.786	-0.302349	0	0	1	0.22697
NSP7		LMAN2	Q12907	186.101	-0.876205	186.167	-0.876205	0	0	1	0.22697
NSP7		RAB14	P61106	266.018	-3.13694	266.083	-3.13694	0	0	1	0.22697
NSP7		RALA	P11233	309.68	-0.172311	309.745	-0.172311	0	0	1	0.22697
NSP7		COMT	P21964	343.297	-4.77485e-11	343.362	-4.77485e-11	0	0	1	0.22697
NSP7		CYB5B	O43169	217.11	-1.34821	217.175	-1.34821	0	0	1	0.22697
NSP7		AGPS	O00116	832.925	-1.8099	832.991	-1.8099	0	0	1	0.22697
NSP7		MOGS	Q13724	294.407	3.41061e-12	294.472	3.41061e-12	0	0	1	0.22697
NSP7		TOR1AIP1	Q5JTV8	379.586	-6.79279e-11	379.65	-6.79279e-11	0	0	1	0.22697
NSP7		MTARC1	Q5VT66	285.726	-1.15108	285.791	-1.15108	0	0	1	0.22697
NSP7		SCARB1	Q8WTV0	292.997	-1.44382e-11	293.062	-1.44382e-11	0	0	1	0.22697
NSP7		QSOX2	Q6ZRP7	261.516	-2.16646	261.581	-2.16646	0	0	1	0.22697
NSP7			Q7LGA3	632.778	-2.57146	632.843	-2.57146	0	0	1	0.22697
NSP7		NDUFAF2	Q8N183	367.456	-0.658513	367.52	-0.658513	0	0	1	0.22697
NSP7		CYB5R3	P00387	286.063	-1.55308	286.128	-1.55308	0	0	1	0.22697
NSP7		RAB10	P61026	275.975	-1.3801	276.04	-1.3801	0	0	1	0.22697
NSP9		FBN1	P35555	198.33	-1.15914	200.445	-1.15914	5.68434e-14	3.82498e-29	0	0.22697
NSP8		NARS2	Q96I59	370.179	0.0001159	371.971	-1.64846e-12	0.0001159	0.00248081	0.481369	0.226989
NSP8			Q9ULT8	314.565	-0.72903	316.354	-0.729203	0.000173601	0.0026246	0.473632	0.226998
NSP9		NUP88	Q99567	876.401	-0.0705179	878.534	-0.0708818	0.000363964	5.47605e-20	0	0.227029
NSP13		CEP350	Q5VT06	643.837	0.00254375	644.204	0.0021044	0.000439349	0.128278	0.498634	0.227041
NSP8		MEPCE	Q7L2J0	400.684	-1.05663	402.47	-1.05707	0.000444235	0.00407181	0.456562	0.227042
NSP8		MRPS27	Q92552	750.153	-1.31717	751.938	-1.31782	0.00065119	0.00400125	0.435359	0.227075
NSP13		CEP250	Q9BV73	4969.77	-1.61932	4970.12	-1.62004	0.000727438	0.136901	0.49788	0.227088
NSP8		SRP19	P09132	347.703	0.000811299	349.482	-6.0254e-12	0.000811299	0.00351425	0.408712	0.227101
NSP8		ATE1	O95260	859.893	-0.327865	861.69	-0.328777	0.000911666	0.003949	0.408712	0.227118
NSP13			Q14789	4218.65	-1.88009	4219.03	-1.88137	0.00127417	0.112219	0.49547	0.227177
NSP13		C1orf50	Q9BV19	682.946	-2.10146	683.309	-2.10284	0.00138726	0.119887	0.495384	0.227195
NSP10		AP2A2	O94973	2321.51	-0.213331	2321.9	-0.214993	0.00166253	0.0412457	0.483924	0.22724
NSP13		NIN	Q8N4C6	4202.06	-3.65658	4202.44	-3.65913	0.00254599	0.133917	0.492416	0.227383
NSP13		GCC1	Q96CN9	779.335	-0.0266476	779.713	-0.0300811	0.0034335	0.128319	0.489327	0.227527
NSP8		NGDN	Q8NEJ9	452.809	-0.862994	454.628	-0.866826	0.00383169	0.0786858	0.480581	0.227592
NSP13		FYCO1	Q9BQS8	590.833	-1.13365	591.216	-1.13792	0.00426471	0.10311	0.483504	0.227662
NSP8		LARP7	Q4G0J3	397.05	-0.0296295	398.795	-0.035721	0.00609152	0.335763	0.492763	0.227958
NSP13		RDX	P35241	752.568	-2.82851	752.928	-2.83798	0.00947079	0.131909	0.471381	0.228507
NSP13		PRKAR2A	P13861	627.026	0.00564757	627.36	-0.0041927	0.00984027	0.129727	0.469768	0.228567
NSP13		MIPOL1	Q8TD10	780.915	-1.57861	781.278	-1.58957	0.0109597	0.1169	0.462653	0.228748
NSP10		ERGIC1	Q969X5	230.77	0.323581	231.152	0.312578	0.0110036	0.0810158	0.445982	0.228756
NSP12		RIPK1	Q13546	1061.72	0.0977943	1051.64	0.0865165	0.0112778	1.48561	0.496972	0.2288
NSP13		CDK5RAP2	Q96SN8	835.818	-0.611205	836.158	-0.623956	0.0127512	0.13369	0.462007	0.229039
NSP13		TBK1	Q9UHD2	649.581	0.000336046	649.945	-0.0147308	0.0150668	0.124247	0.45174	0.229415
NSP13		CNTRL	Q7Z7A1	838.465	-1.30835	838.826	-1.32408	0.0157298	0.117735	0.446858	0.229523
NSP13		GCC2	Q8IWJ2	647.931	-0.485165	648.268	-0.50138	0.0162153	0.12023	0.446358	0.229601
NSP8		NSD2	O96028	423.06	0.017737	424.843	-1.19371e-12	0.017737	0.124525	0.443367	0.229848
NSP8		SRP72	O76094	425.61	0.0179524	427.401	9.49285e-12	0.0179524	0.126462	0.443556	0.229883
NSP8		AATF	Q9NY61	404.423	0.0183882	406.191	-1.06297e-11	0.0183882	0.125375	0.441698	0.229954
NSP8		SRP54	P61011	428.872	-0.319587	430.598	-0.338082	0.0184947	0.123305	0.440386	0.229971
NSP13		TLE1	Q04724	776.133	-0.410899	776.499	-0.429557	0.0186579	0.1101	0.432716	0.229998
NSP13			Q08378	3610.12	-0.440959	3610.44	-0.459998	0.0190391	0.129451	0.441536	0.23006
NSP10		AP2M1	Q96CW1	244.942	-1.51653	245.341	-1.54018	0.023643	0.149163	0.43703	0.230807
NSP13		TBKBP1	A7MCY6	751.643	-1.10725	751.959	-1.14396	0.0367092	0.109246	0.368426	0.232928
NSP13			Q4V328	3196.24	-1.00188	3196.59	-1.04413	0.0422493	0.126914	0.369606	0.233827
NSP13		PCNT	O95613	3848.2	-0.42859	3848.54	-0.473831	0.0452411	0.106321	0.335231	0.234312
NSP1		PKP2	Q99959	330.96	4.07567	323.09	4.00443	0.0712387	0.598364	0.452616	0.238532
NSP9		NUP214	P35658	300.893	-0.475514	303.111	-0.567567	0.0920526	1.40187e-17	0	0.24191
NSP12		PDZD11	Q5EBL8	980.469	-2.60426	970.156	-2.71813	0.113867	1.62624	0.47209	0.24545
NSP12		PLEKHA5	Q9HAU0	965.912	-0.925882	955.734	-1.04045	0.114564	1.53132	0.470181	0.245564
NSP12		TCF12	Q99081	905.773	0.110723	895.63	-0.0180412	0.128765	2.0837	0.475363	0.247868
NSP12		AKAP8	O43823	2321.1	-0.481709	2310.88	-0.626954	0.145245	2.0499	0.471757	0.250543
NSP12		LARP4B	Q92615	892.297	-0.0782409	882.16	-0.241072	0.162831	1.81815	0.464319	0.253397
ORF7A	P0DTC7		Q7Z4Q2	290.121	2.47246	241.894	2.24243	0.230034	1.05776	0.41392	0.264305
NSP15		ARF6	P62330	898.27	3.8364	884.686	3.54562	0.29078	2.36976	0.451171	0.274164
NSP12		ZC3H7A	Q8IWR0	967.436	-0.217181	956.97	-0.51042	0.293239	1.5375	0.424371	0.274563
NSP14		GLA	P06280	869.112	-0.302385	874.579	-0.627153	0.324768	1.14743	0.388573	0.27968
NSP4		TIMM10B	Q9Y5J6	4328.98	14.6494	4514.04	14.149	0.500356	42.1807	0.495268	0.308178
NSP12		MYCBP2	O75592	1052.85	-0.485758	1042.65	-0.991091	0.505333	1.96248	0.398397	0.308986
NSP12		UBAP2	Q5T6F2	1021.78	-0.342825	1011.49	-0.864015	0.52119	1.7629	0.383751	0.31156
ORF9C	P0DTD3	SLC30A6	Q6NXT4	314.013	-4.4027	373.301	-4.99436	0.59166	1.00398	0.277825	0.322997
ORF7A	P0DTC7	MDN1	Q9NU22	2952.36	-6.86555	2903.19	-7.75479	0.889241	0.574637	0.0608735	0.371295
ORF6	P0DTC6	RAE1	P78406	271.065	0.863446	301.265	-0.272986	1.13643	0.347841	0.000543278	0.411415
NSP5		TRMT1	Q9NXH9	417.176	5.44471	410.717	4.03412	1.4106	1.2146	0.122746	0.455912
NSP2		FKBP15	Q5T1M5	2956.16	-0.881361	3200.21	-2.44844	1.56708	16.8733	0.463002	0.48131
NSP2		GIGYF2	Q6Y7W6	2909.21	3.3853	3150.16	1.28884	2.09646	21.4862	0.461136	0.56723
NSP14		SIRT5	Q9NXA8	588.658	2.86572	589.963	-0.242346	3.10806	0.781522	3.49046e-05	0.731414
NSP4		TIMM9	Q9Y5J7	4292.82	2.92867	4471.45	-0.66065	3.58932	39.2057	0.463527	0.809522
ORF6	P0DTC6	NUP98	P52948	234.605	13.611	261.275	8.8147	4.79629	0.411746	1.16548e-31	1.00542
NSP4			P14735	5140.5	15.2983	5326.36	10.4087	4.88965	39.4824	0.45072	1.02057
NSP4		TIMM29	Q9BSF4	4227.68	9.24081	4410.69	-1.01245	10.2533	44.0402	0.407952	1.89109
NSP4		NUP210	Q8TEM1	6084.33	36.5328	6241.67	8.53584	27.997	43.8361	0.261517	4.77093
